# Multiplexed Assays of Human Disease-relevant Mutations Reveal UTR Dinucleotide Composition as a Major Determinant of RNA Stability

**DOI:** 10.1101/2024.04.10.588845

**Authors:** Jia-Ying Su, Yun-Lin Wang, Yu-Tung Hsieh, Yu-Chi Chang, Cheng-Han Yang, YoonSoon Kang, Yen-Tsung Huang, Chien-Ling Lin

## Abstract

UTRs contain crucial regulatory elements for RNA stability, translation and localization, so their integrity is indispensable for gene expression. Approximately 3.7% of genetic variants associated with diseases occur in UTRs, yet a comprehensive understanding of UTR variant functions remains limited due to inefficient experimental and computational assessment methods. To systematically evaluate the effects of UTR variants on RNA stability, we established a massively parallel reporter assay on 6,555 UTR variants reported in human disease databases. We examined the RNA degradation patterns mediated by the UTR library in two cell lines, and then applied LASSO regression to model the influential regulators of RNA stability. We found that UA dinucleotides and UA-rich motifs are the most prominent destabilizing element. Gain of UA dinucleotide outlined mutant UTRs with reduced stability. Studies on endogenous transcripts indicate that high UA-dinucleotide ratios in UTRs promote RNA degradation. Conversely, elevated GC content and protein binding on UA dinucleotides protect high-UA RNA from degradation. Further analysis reveals polarized roles of UA- dinucleotide-binding proteins in RNA protection and degradation. Furthermore, the UA- dinucleotide ratio of both UTRs is a common characteristic of genes in innate immune response pathways, implying a coordinated stability regulation through UTRs at the transcriptomic level. We also demonstrate that stability-altering UTRs are associated with changes in biobank-based health indices, underscoring the importance of precise UTR regulation for wellness. Our study highlights the importance of RNA stability regulation through UTR primary sequences, paving the way for further exploration of their implications in gene networks and precision medicine.
