## Supplemental Table S2 for "Multiplexed Assays of Human Disease-relevant Mutations Reveal UTR Dinucleotide Composition as a Major Determinant of RNA Stability"

### Sheet: Sup_T3_ARE_HEK293_5'UTR
utr	ptrn	beta	effect
5'UTR	UUUCUUA	-0.371902	neg
5'UTR	AUUUUUUUU	-0.184683	neg
5'UTR	AUUUA	-0.173202	neg
5'UTR	UUUUUUUAA	-0.164918	neg
5'UTR	UAUUUAA	-0.132706	neg
5'UTR	AAUUUAA	-0.121762	neg
5'UTR	AAUAAA	-0.120299	neg
5'UTR	UUUUUUUUUUA	-0.104151	neg
5'UTR	AUUUU	-0.0992525	neg
5'UTR	AUUUUAU	-0.0889897	neg
5'UTR	UUUUUAA	-0.076043	neg
5'UTR	UUUUA	-0.0424507	neg
5'UTR	AUUAAA	-0.0306342	neg
5'UTR	AUUAUUA	-0.0281727	neg
5'UTR	UUUUUAU	0.0261783	pos
5'UTR	UUUUUUUUU	-0.0233573	neg
5'UTR	UUUUUUUUA	-0.0225118	neg
5'UTR	UUUAUUA	-0.0195555	neg
5'UTR	UUUUU	-0.0182009	neg
5'UTR	UUUGUUU	-0.0181719	neg
5'UTR	UUUAUUU	0.0172897	pos
5'UTR	AUUCUUU	-0.0144012	neg
5'UTR	UAUUUUU	0.01279	pos
5'UTR	AUUAUUU	-0.00804651	neg
5'UTR	AUUUUUA	0.00756439	pos
5'UTR	GUUUG	0.00408784	pos
5'UTR	AAUUUAU	-0.00379562	neg
5'UTR	AUUUUAA	-0.00276864	neg
5'UTR	UUUUUUU	-0.00275908	neg
5'UTR	UAUUUUA	0.00244885	pos
5'UTR	UUUUUUUUUUUUU	0.00171592	pos
5'UTR	UAUUUAU	0.000885629	pos
5'UTR	UUUCUUU	0.000744628	pos
5'UTR	AUUGUUU	-0.000666808	neg
5'UTR	UUUUUUA	-0.000595282	neg
5'UTR	AAUUUUA	0.000578158	pos
5'UTR	AUUUUUU	-0.000413496	neg
5'UTR	AAUUUUU	-1.64151e-05	neg

### Sheet: sT3_ARE_HEK293_3'UTR
utr	ptrn	beta	effect
3'UTR	AUUUUUUAA	-0.0409848	neg
3'UTR	UAAUUUUAU	-0.0180201	neg
3'UTR	UUUUUUUUUUA	-0.0123537	neg
3'UTR	UAAUUUUUUUUUU	-0.0113521	neg
3'UTR	UUUUUUUUUUUAA	-0.0087983	neg
3'UTR	AUAUUUUUA	-0.00858256	neg
3'UTR	AAUUUUU	-0.00606212	neg
3'UTR	AAAUUUAAA	-0.00557329	neg
3'UTR	AAUUUUUUA	-0.00417838	neg
3'UTR	AUUUUUA	-0.00383365	neg
3'UTR	UAUUUUUUA	0.00328438	pos
3'UTR	AUUUUUAUA	-0.00273141	neg
3'UTR	UUUUU	-0.00225373	neg
3'UTR	AUUUUUUAU	0.002246	pos
3'UTR	UAUUUAU	-0.00168452	neg
3'UTR	AAAUUUUAA	-0.00163765	neg
3'UTR	UUUUA	-0.00148933	neg
3'UTR	AUUGUUA	-0.00144039	neg
3'UTR	AAUUUAA	0.000967448	pos
3'UTR	UUUGUUA	-0.000886239	neg
3'UTR	UUUCUUA	-0.000804444	neg
3'UTR	AAUUUUA	-0.000803626	neg
3'UTR	AAUUUAU	-0.000710885	neg
3'UTR	UUAUUUUUU	0.000511781	pos
3'UTR	UAAUUUUUU	-0.000491266	neg
3'UTR	AUUAAA	-0.000439352	neg
3'UTR	UUUAUUA	-0.000436219	neg
3'UTR	UUUAUUU	-0.000432399	neg
3'UTR	UUUUUUUAU	0.000416529	pos
3'UTR	UUAUUUUUA	0.000350723	pos
3'UTR	UUUGUUU	-0.00031455	neg
3'UTR	AUUUUAU	0.000288676	pos
3'UTR	AUAUUUUUU	-0.00027621	neg
3'UTR	AAUAAA	-0.000251416	neg
3'UTR	UAUUUUAAU	0.000243721	pos
3'UTR	AUUUU	-0.000211442	neg
3'UTR	AUUAUUU	-0.000155102	neg
3'UTR	UAAUUUUUUUU	-0.00013354	neg
3'UTR	UAUUUUAAA	-0.000131355	neg
3'UTR	UUUUUUUUU	-0.000109518	neg
3'UTR	UAUUUAA	8.81278e-05	pos
3'UTR	AUAUUUAAA	8.20649e-05	pos
3'UTR	AUUUUUAAA	-8.20331e-05	neg
3'UTR	UUUUUUUAAAA	7.31404e-05	pos
3'UTR	UAAUUUAAA	-7.2543e-05	neg
3'UTR	UAUUUUAUA	7.13806e-05	pos
3'UTR	AUUUUUUUUUU	-6.14637e-05	neg
3'UTR	AUUUUUAUU	-5.91731e-05	neg
3'UTR	AUUAUUA	-5.71105e-05	neg
3'UTR	AUUUA	-5.49446e-05	neg
3'UTR	AUUGUUU	-5.32884e-05	neg
3'UTR	UUUUUUUUA	-5.0943e-05	neg
3'UTR	UUUUUUAAU	-4.60241e-05	neg
3'UTR	UUUUUUUUUUUUA	-4.0269e-05	neg
3'UTR	UUUUUUUUUAA	-3.66959e-05	neg
3'UTR	UUUUUUUUUUAAU	3.49914e-05	pos
3'UTR	UAAUUUUUA	-2.98807e-05	neg
3'UTR	UUAUUUAUU	-2.4053e-05	neg
3'UTR	GUUUG	-2.19686e-05	neg
3'UTR	AUUUUUUUA	2.13476e-05	pos
3'UTR	UAUUUUA	-2.00466e-05	neg
3'UTR	AUUUUUUUUUUUU	1.88323e-05	pos
3'UTR	UAUUUUUAU	-1.68196e-05	neg
3'UTR	UUUUUUAUA	-1.36952e-05	neg
3'UTR	AAUUUUUUUUUUU	-1.09997e-05	neg
3'UTR	UAUUUUUUU	1.04977e-05	pos
3'UTR	AAAUUUUUA	-9.95082e-06	neg
3'UTR	AUUUUAA	9.86887e-06	pos
3'UTR	AAUUUUUUU	-7.26011e-06	neg
3'UTR	UUUUUUA	5.79931e-06	pos
3'UTR	AAUUUUUUUUU	-4.7906e-06	neg
3'UTR	UUAUUUAAA	-4.68549e-06	neg
3'UTR	AUUCUUA	-3.10326e-06	neg
3'UTR	UUUUUAA	-2.55933e-06	neg
3'UTR	UAUUUUU	-2.2683e-06	neg
3'UTR	UUUUUAU	-1.70986e-06	neg
3'UTR	AUUUUUU	-1.69706e-06	neg
3'UTR	UUUUUUU	-1.64805e-06	neg
3'UTR	AAUUUUUAU	-8.37614e-07	neg
3'UTR	UUUCUUU	-4.20116e-07	neg

### Sheet: sT3_ARE_SHSY5Y_5'UTR
utr	ptrn	beta	effect
5'UTR	UUUAUUA	-0.25901	neg
5'UTR	AAUUUAA	-0.248309	neg
5'UTR	AUUAAA	-0.213393	neg
5'UTR	AUUGUUU	-0.194719	neg
5'UTR	AUUUA	-0.190901	neg
5'UTR	UUUUUUUUA	0.190551	pos
5'UTR	AUUAUUA	-0.186083	neg
5'UTR	AAUAAA	-0.183776	neg
5'UTR	AUUUUUUUU	-0.165111	neg
5'UTR	UUUCUUA	-0.154168	neg
5'UTR	UUUUUAU	-0.151399	neg
5'UTR	UUUUA	-0.148968	neg
5'UTR	UAUUUAA	-0.121677	neg
5'UTR	UAUUUAU	-0.119428	neg
5'UTR	GUUUG	0.103669	pos
5'UTR	AUUUUUA	-0.0905023	neg
5'UTR	AUUAUUU	-0.0830796	neg
5'UTR	AUUUU	-0.0813489	neg
5'UTR	AUUUUUU	-0.0772935	neg
5'UTR	UUUUUAA	-0.0736309	neg
5'UTR	AUUCUUU	-0.0581726	neg
5'UTR	UAUUUUU	0.0482386	pos
5'UTR	AUUUUAA	0.0312562	pos
5'UTR	UUUUU	0.0268914	pos
5'UTR	AAUUUUU	-0.0223281	neg
5'UTR	UUUUUUA	0.0205507	pos
5'UTR	AUUUUAU	-0.0128957	neg
5'UTR	AAUUUUA	0.0122177	pos
5'UTR	UUUUUUU	0.0112794	pos
5'UTR	AAUUUAU	-0.00926654	neg
5'UTR	UUUAUUU	-0.00826329	neg
5'UTR	UAUUUUA	0.00707805	pos
5'UTR	UUUCUUU	-0.00467685	neg
5'UTR	UUAUUUUUU	-0.00413103	neg
5'UTR	UUUUUUUUUUUUU	-0.00110123	neg
5'UTR	UUUGUUU	0.00092896	pos
5'UTR	UUUUUUUUUUU	0.000447393	pos
5'UTR	UUUUUUUUU	-0.000234714	neg

### Sheet: sT3_ARE_SHSY5Y_3'UTR
utr	ptrn	beta	effect
3'UTR	AUUUA	-0.214573	neg
3'UTR	AUUAUUA	-0.195429	neg
3'UTR	AUUCUUU	-0.162542	neg
3'UTR	AUUGUUA	-0.1587	neg
3'UTR	AUUAUUU	-0.149751	neg
3'UTR	AUUAAA	-0.145012	neg
3'UTR	UUUUA	-0.136171	neg
3'UTR	UUUUUUUUUUUAA	0.133069	pos
3'UTR	UUUUUUUUAAA	-0.0893419	neg
3'UTR	AAUAAA	-0.0828142	neg
3'UTR	AUUUU	-0.0546301	neg
3'UTR	UAUUUAA	0.0528286	pos
3'UTR	UUUAUUA	-0.0510967	neg
3'UTR	UUUCUUA	-0.0385841	neg
3'UTR	AUUGUUU	-0.0352567	neg
3'UTR	UUAUUUUUA	0.0345109	pos
3'UTR	UAUUUUUAU	-0.0320261	neg
3'UTR	AAUUUUUUU	-0.0304354	neg
3'UTR	AAUUUAA	-0.0247989	neg
3'UTR	AUUUUAU	-0.0216819	neg
3'UTR	UUUUUUUUUUA	0.01776	pos
3'UTR	UUUCUUU	-0.0168682	neg
3'UTR	AUUUUUAAA	0.0161821	pos
3'UTR	AAUUUUUUUUU	-0.0130281	neg
3'UTR	UAUUUUA	-0.0111701	neg
3'UTR	UUUGUUA	-0.00903627	neg
3'UTR	UUUUUUUUU	0.00732218	pos
3'UTR	UUUUUUAAU	0.00706293	pos
3'UTR	UUUUUUUUUAA	0.00656325	pos
3'UTR	AAAUUUUUU	-0.00531091	neg
3'UTR	AUUUUUA	0.00494749	pos
3'UTR	UUUUUUUUUUUUA	0.00438192	pos
3'UTR	UUUAUUU	-0.0035826	neg
3'UTR	UAUUUAU	-0.00356836	neg
3'UTR	AAUUUAU	-0.00303119	neg
3'UTR	AAAUUUUUA	-0.00217181	neg
3'UTR	AUUUUUUUUUU	0.00151758	pos
3'UTR	AUUUUUUUU	-0.0014472	neg
3'UTR	AUUUUAA	-0.0014166	neg
3'UTR	AUUCUUA	0.00119789	pos
3'UTR	UUUUUUAUU	0.00100885	pos
3'UTR	AAUUUUUAA	-0.000909454	neg
3'UTR	UUUUU	0.000843967	pos
3'UTR	UAUUUUUUU	0.000578582	pos
3'UTR	UUAUUUUUU	-0.000475866	neg
3'UTR	UUUUUUAAA	-0.000388543	neg
3'UTR	AUUUUUUUUUUUU	0.000374065	pos
3'UTR	UUUUUAU	-0.000311531	neg
3'UTR	UAAUUUUUU	-0.000297993	neg
3'UTR	AAUUUUA	-0.000224735	neg
3'UTR	UUUUUAA	-0.000191618	neg
3'UTR	UAUUUUU	8.42524e-05	pos
3'UTR	UUUGUUU	6.96785e-05	pos
3'UTR	GUUUG	-5.9588e-05	neg
3'UTR	UUUUUUUAA	-5.58842e-05	neg
3'UTR	AUUUUUU	-5.01548e-05	neg
3'UTR	AUUUUUUAA	-3.30251e-05	neg
3'UTR	UUUUUUUUA	-3.1977e-05	neg
3'UTR	UUUUUUUUUUU	3.09912e-05	pos
3'UTR	UUUUUUUAU	-1.64025e-05	neg
3'UTR	UUUUUUA	-1.09275e-05	neg
3'UTR	AAUUUUU	3.90636e-06	pos

### Sheet: 3'UTR_ARE_occurrence
ARE	Number
AUUUU	1004
UUUUU	921
UUUUA	886
AUUUA	538
GUUUG	361
AAUAAA	337
UUUUUUU	255
UUUUUAA	226
AUUAAA	220
AUUUUUU	219
UAUUUUU	200
UUUUUUA	182
AUUUUUA	176
AAUUUUU	172
UUUCUUU	157
UUUAUUU	155
UUUUUAU	142
UUUUUUUUU	132
UUUGUUU	116
AUUUUAA	104
UAUUUUA	104
AUUUUAU	95
AUUAUUU	94
UUUUUUUUUUU	89
UAUUUAU	82
AAUUUUA	81
UAUUUAA	78
AAUUUAA	71
AUUUUUUUU	71
UUUUUUUUA	69
UUUAUUA	66
UUUUUUUAA	65
UUUUUUUUUUUUU	64
UUUCUUA	64
AAUUUAU	55
AUUCUUU	55
AUUGUUU	54
AUUAUUA	54
UUUUUUAAA	51
AAUUUUUUU	49
UUUUUUUUUUA	45
UUUUUUUUUAA	43
UUUGUUA	42
AUUUUUUUUUU	40
UUAUUUUUU	37
AUUCUUA	36
AUUUUUAAA	35
UAAUUUUUU	34
UUUUUUUUUUUUA	32
AAAUUUUUU	31
UUUUUUAUU	30
UAUUUUUUU	29
UUUUUUUUUUUAA	29
AUUUUUUAA	28
UUUUUUAAU	27
AAUUUUUUUUU	27
UAUUUUUAA	26
UUAUUUUUA	26
AUUGUUA	25
UAUUUUUAU	23
AUAUUUUUU	23
UAAUUUUUA	22
AUUUUUUUA	21
UUUUUUUAU	21
AUUUUUAUU	21
AUAUUUUUA	20
UAUUUUUUA	20
UUUUUUUUAAA	20
AUUUUUUUUUUUU	20
UAUUUUAAA	18
AAUUUUUAA	18
AUUUUUUAU	18
AUUUUUAUA	17
AAAUUUUUA	17
AUUUUUAAU	17
AAAUUUAAA	16
UUAUUUAAA	16
UUAUUUUAU	15
UUUUUUUUAAU	15
AAAUUUUUUUU	15
UAAUUUUUUUU	15
AUAUUUAAA	14
AAAUUUUAA	14
UAUUUUAUA	14
UUUUUUAUA	14
AAUUUUUAU	13
UUUUUUUAAAA	13
UUUUUUUUUUAAU	13
AAUUUUUUUUUUU	13
UAAUUUAAA	12
AAUUUUUUA	12
UAUUUUAAU	12
AAAUUUUAU	12
UAAUUUUAU	12
AUAUUUUAU	12
UAUUUUAUU	12
AUAUUUUAA	11
UUAUUUAUU	11
UAAUUUUUUUUUU	11
AAAUUUAUA	10
AAUUUUAUU	10
UAAAUUUUUUU	10
UAUUUUUUUUU	10
UUUUUUUUUUAAA	10
UUAUUUUAA	9
AUAUUUAUA	9
UAAUUUAUU	9
UUAAUUUUUUU	9
AAUUUUAAA	8
UUAUUUAUA	8
AAUUUUAUA	8
AAUUUUAAU	8
AUAUUUAUU	8
AUUUUUUAAAA	8
UUUAUUUUUAA	8
UUUUUUUAAUA	8
UUUAUUUUUUA	8
UUUUUUUAAUU	8
AAAAUUUUUUU	8
AUUAUUUUUUU	8
AAAUUUAAU	7
UAAAUUUAAAA	7
UAUUUUUUAUU	7
UUUUUUUUAUU	7
UUAUUUUUUUU	7
AAAUUUUUUUUUU	7
UAAUUUAUA	6
UUAUUUAAU	6
UUUAUUUAAAA	6
UUUUUUUAAAU	6
UUAUUUUUUAU	6
UUUUUUUUUAU	6
UUUAUUUUUUU	6
UUUUUUUUAAAAA	6
UUUUUUUUUAAAU	6
UUAAUUUUUUUUU	6
UAAUUUUAA	5
AUAUUUAAU	5
AAAUUUAUU	5
AAUUUUUAAAA	5
UAUUUUUAAAA	5
UUAUUUUUAAA	5
AAUUUUUUAAA	5
UAUUUUUUAAA	5
AAUAUUUAUAA	5
UUAUUUUUUAA	5
UAUUUUUUUAA	5
AUUUUUUAUUA	5
AUAUUUUUUUA	5
AUUUUUUUUUA	5
UUAUUUUUAAU	5
AAAAUUUAUAU	5
UUAUUUUAUAU	5
UAUUUUUAAUU	5
AAUUUUUAUUU	5
UUUUUUUUUAAAA	5
UUUUUUUUUAAUA	5
UUUUUUUUUAAUU	5
UAAAAUUUUUUUU	5
AAAAUUUUUUUUU	5
UAAAUUUUUUUUU	5
AUUUUUUUAAA	4
UAUUUUUAUAA	4
AUAUUUUUUAA	4
AUAUUUUUAUA	4
AAUUUUUUAUA	4
AUUUUUUUAUA	4
UUAUUUUUUUA	4
UAUUUUUUUUA	4
AUUUUUUAAAU	4
UAAAUUUUUAU	4
UUAAUUUUUAU	4
UAUAUUUUUAU	4
UAAUUUUUUAU	4
AAAUUUUUAUU	4
UAAUUUUUAUU	4
UAAUUUUAUUU	4
UAUUUUUAUUU	4
AUUUUUUAUUU	4
UUUUUUUAUUU	4
AUAAUUUUUUU	4
AAUAUUUUUUU	4
AUUUUUUUUUUUA	4
UUUAUUUUUUAUU	4
UUUUUUUUUUAUU	4
UUUUUUUUAAUUU	4
UAAUUUAAU	3
UAUAUUUAAAA	3
AUAUUUUAAAA	3
UAUAUUUUAAA	3
AUUAUUUUAAA	3
UAAUUUUUAAA	3
UAAAUUUAUAA	3
AAAAUUUUUAA	3
UUAAUUUUUAA	3
AAUAUUUUUAA	3
AUUAUUUUUAA	3
AUUUUUUUUAA	3
UAUUUUUAAUA	3
AAAAUUUUAUA	3
UAAAUUUUAUA	3
UAUAUUUUAUA	3
AUUAUUUUAUA	3
UUUAUUUUAUA	3
UUUUUUUUAUA	3
UUUAUUUAUUA	3
AUAAUUUUUUA	3
UAUAUUUUUUA	3
UUAAUUUUAAU	3
AUUUUUUUAAU	3
UUAAUUUAUAU	3
AAAUUUUAUAU	3
AUAUUUUAUAU	3
AAUUUUUAAUU	3
AUUUUUUAAUU	3
UUAAUUUUAUU	3
UAUAUUUUAUU	3
UUUAUUUUAUU	3
UUUAUUUAUUU	3
UUAUUUUAUUU	3
UAUAUUUUUUU	3
AUAUUUUUUUU	3
UUUUAUUUAAAAA	3
AUUUAUUUUUAAA	3
UUUUUUUUAAUAA	3
UAUUUUUUAUUAA	3
UUUAUUUUAUAUA	3
AUAUAUUUUUAUA	3
UUUUAUUUUUAAU	3
UUUUAUUUUAUAU	3
UUUUAUUUUUUAU	3
UUUUUUUUUUUAU	3
UUUUUUUUAAAUU	3
UUUAUUUUUAAUU	3
UUUUAUUUUAUUU	3
UAAUUUUUAUUUU	3
UAUUAUUUUUUUU	3
AUAAUUUUUUUUU	3
UUAUUUUUUUUUU	3
UUAAUUUAAAA	2
AAUAUUUAAAA	2
UUAUUUUAAAA	2
AAAAUUUUAAA	2
AAUAUUUUAAA	2
AAAUUUUUAAA	2
AUAUUUUUAAA	2
UUAUUUUAUAA	2
UAAAUUUUUAA	2
AUAAUUUUUAA	2
UAUAUUUUUAA	2
UUAUUUUAAUA	2
UAAUUUUUAUA	2
UAAAUUUAUUA	2
UAUUUUUAUUA	2
UUUUUUUAUUA	2
UUAAUUUUUUA	2
AAUAUUUUUUA	2
UAAUUUUUUUA	2
AAUUUUUUUUA	2
AAAUUUUAAAU	2
AUAUUUUAAAU	2
AAUUUUUAAAU	2
UAUUUUUAAAU	2
AAUAUUUUAAU	2
AUUAUUUUAAU	2
AAAUUUUUAAU	2
UAAUUUUUAAU	2
AUAUUUUUAAU	2
UAUUUUUUAAU	2
UAAAUUUAUAU	2
UAUAUUUAUAU	2
UAUUUUUAUAU	2
AUUUUUUAUAU	2
UUUUUUUAUAU	2
AUAAUUUUUAU	2
AAUAUUUUUAU	2
AUUAUUUUUAU	2
UUUAUUUUUAU	2
AUAUUUUUUAU	2
UAUUUUUUUAU	2
AUUUUUUUUAU	2
AAAUUUUAAUU	2
UAAUUUUAAUU	2
AUAAUUUUAUU	2
AUUAUUUUAUU	2
AUAUUUUUAUU	2
UUAUUUUUAUU	2
AUUUUUUUAUU	2
AAAAUUUAUUU	2
UUAAUUUAUUU	2
AAUAUUUAUUU	2
AAAUUUUAUUU	2
AAAUAUUUAAAAA	2
UAAUAUUUUAAAA	2
UUUAUUUUUAAAA	2
AUAUUUUUUAAAA	2
UAUAUUUUUUAAA	2
UUAUUUUUUUAAA	2
AUUUUUUUUUAAA	2
UAUAUUUUUUUAA	2
AUUAUUUUUUUAA	2
UUAUUUUUUUUAA	2
AUUUUUUUUUUAA	2
UAUAUUUUAAAUA	2
UUUUUUUUAAAUA	2
AUAUAUUUAUAUA	2
AUAAUUUUUUAUA	2
UUAAUUUUUUAUA	2
UUAUUUUUUAUUA	2
AUUAUUUUUUUUA	2
AAAUUUUUUUUUA	2
AUAUAUUUUAAAU	2
UUUAUUUUUAAAU	2
UAAAAUUUUUAAU	2
AUAUUUUUUUAAU	2
AUAUAUUUUAUAU	2
UAAUUUUUUAUAU	2
AAUAAUUUUUUAU	2
UUUAAUUUUUUAU	2
AUUUAUUUUUUAU	2
AAUUUUUUUUUAU	2
UUUAAUUUUAAUU	2
UAUUUUUUUAAUU	2
AUUAUUUUAUAUU	2
UUAAAUUUUUAUU	2
UUUAAUUUUUAUU	2
UUAUUUUUAAUUU	2
UAAAUUUUUAUUU	2
UUAAUUUUUAUUU	2
UUAUUUUUUAUUU	2
UUUUUUUUUAUUU	2
UUUAUUUUAUUUU	2
UAUUUUUUAUUUU	2
UUUUUUUUAUUUU	2
AAAAAUUUUUUUU	2
UUUAAUUUUUUUU	2
AAAUAUUUUUUUU	2
UUUUAUUUUUUUU	2
AUUAUUUUUUUUU	2
UUUAUUUUUUUUU	2
UAUUUUUUUUUUU	2
AAAAUUUAAAA	1
AUUAUUUAAAA	1
AAAUUUUAAAA	1
UAAAUUUUAAA	1
UUAAUUUUAAA	1
UUUAUUUUAAA	1
UUUAUUUAUAA	1
AAAUUUUAUAA	1
UAAUUUUAUAA	1
AUAUUUUAUAA	1
UUUUUUUAUAA	1
AAAUUUUUUAA	1
AAUUUUUUUAA	1
UAAAUUUAAUA	1
AUAAUUUAAUA	1
AAUAUUUAAUA	1
UUUAUUUAAUA	1
AAAUUUUAAUA	1
AUAUUUUAAUA	1
AUUUUUUAAUA	1
AUAAUUUUAUA	1
AAAUUUUUAUA	1
UUAUUUUUAUA	1
UAUUUUUUAUA	1
UUAAUUUAUUA	1
UAUAUUUAUUA	1
UAAUUUUAUUA	1
AAUUUUUAUUA	1
UAAAUUUUUUA	1
AUUAUUUUUUA	1
AAAUUUUUUUA	1
AAUAUUUAAAU	1
UAUAUUUAAAU	1
AUUAUUUAAAU	1
UUUAUUUAAAU	1
UAAUUUUAAAU	1
UUAUUUUAAAU	1
UAAAUUUUAAU	1
UAUAUUUUAAU	1
UUUAUUUUAAU	1
AUAAUUUAUAU	1
AAAAUUUUUAU	1
AAUUUUUUUAU	1
UAAAUUUAAUU	1
AAUAUUUAAUU	1
AUUAUUUAAUU	1
UUUAUUUAAUU	1
AUAUUUUAAUU	1
UUAUUUUAAUU	1
AAAAUUUUAUU	1
UAAAUUUUAUU	1
AAUAUUUUAUU	1
AAUUUUUUAUU	1
AUAAUUUAUUU	1
UAUAUUUAUUU	1
AUUAUUUAUUU	1
AAAAAUUUAAAAA	1
UUAAAUUUAAAAA	1
UUUAAUUUAAAAA	1
UUAUAUUUAAAAA	1
UAUUAUUUAAAAA	1
AAAUUUUUAAAAA	1
UAAUUUUUAAAAA	1
UUAUUUUUAAAAA	1
AAUUUUUUAAAAA	1
UAUUUUUUAAAAA	1
AUUUUUUUAAAAA	1
UAAAAUUUUAAAA	1
AUAUAUUUUAAAA	1
AAUUAUUUUAAAA	1
AAAAUUUUUAAAA	1
AAAUUUUUUAAAA	1
UAUUUUUUUAAAA	1
UUUUAUUUAUAAA	1
AUAAUUUUAUAAA	1
AUUAUUUUAUAAA	1
UAAAAUUUUUAAA	1
AAUAAUUUUUAAA	1
AAUUAUUUUUAAA	1
UUUAUUUUUUAAA	1
AUAUUUUUUUAAA	1
UAUUUUUUUUAAA	1
AUUAUUUUAAUAA	1
UUAUUUUUAAUAA	1
AUAAAUUUUAUAA	1
AAUAAUUUUAUAA	1
UAUAUUUUUAUAA	1
AAAUUUUUAUUAA	1
AUUUUUUUAUUAA	1
UUAUAUUUUUUAA	1
UAUUAUUUUUUAA	1
AUUUAUUUUUUAA	1
UUUUAUUUUUUAA	1
AAUAUUUUUUUAA	1
AAUUUUUUUUUAA	1
UAUUUUUUUUUAA	1
UAAUAUUUAAAUA	1
AUAUAUUUAAAUA	1
AAUUAUUUAAAUA	1
AAUUAUUUUAAUA	1
UAUUAUUUUAAUA	1
AAUAUUUUUAAUA	1
AAAAUUUUAUAUA	1
UAAAUUUUAUAUA	1
AUUUUUUUAUAUA	1
AAAUAUUUUUAUA	1
UUUAUUUUUUAUA	1
UAUUUUUUUUAUA	1
UUAAUUUUAAUUA	1
UAAUUUUUAAUUA	1
AUAUUUUUAAUUA	1
UUAUUUUUAAUUA	1
UUUAAUUUUAUUA	1
AAAAUUUUUAUUA	1
AUAUUUUUUAUUA	1
UAAAAUUUAUUUA	1
UUUAAUUUAUUUA	1
UUUUAUUUAUUUA	1
UAAAUUUUAUUUA	1
UUUAUUUUAUUUA	1
AAAUUUUUAUUUA	1
AUAUUUUUAUUUA	1
UUUUUUUUAUUUA	1
UUUAAUUUUUUUA	1
AAAUAUUUUUUUA	1
AUAUAUUUUUUUA	1
UUUUAUUUUUUUA	1
AAUAUUUUUUUUA	1
UUUAUUUUUUUUA	1
UAAUUUUUUUUUA	1
UUAUUUUUUUUUA	1
AAUUUUUUUUUUA	1
UAUUUUUUUUUUA	1
AUAUAUUUAAAAU	1
UUAUAUUUAAAAU	1
AAUAUUUUAAAAU	1
AUUAUUUUAAAAU	1
AAUUUUUUAAAAU	1
UAUUUUUUAAAAU	1
UUUUUUUUAAAAU	1
AUUUAUUUUAAAU	1
AUAAUUUUUAAAU	1
UUAUUUUUUAAAU	1
AUAUUUUUAUAAU	1
AUUAAUUUUUAAU	1
AAAUAUUUUUAAU	1
UAAUAUUUUUAAU	1
UAUAUUUUUUAAU	1
AUUAUUUUUUAAU	1
UAUAAUUUAAUAU	1
UAUAUUUUAAUAU	1
AUAUUUUUAAUAU	1
UAUAUUUUUAUAU	1
AUUUUUUUUAUAU	1
AUAAAUUUAUUAU	1
AUAUAUUUAUUAU	1
AUUUAUUUAUUAU	1
UUAAUUUUAUUAU	1
UUUUUUUUAUUAU	1
UUAAUUUUUUUAU	1
UUUAUUUUUUUAU	1
UAAUUUUUUUUAU	1
UUAUUUUUUUUAU	1
AUUUUUUUUUUAU	1
AAAAUUUUAAAUU	1
UUUAUUUUAAAUU	1
UAAUUUUUAAAUU	1
UUAUUUUUAAAUU	1
AAAUAUUUUAAUU	1
UUUUAUUUUAAUU	1
AAAAUUUUUAAUU	1
AUAAUUUUUAAUU	1
UUAAUUUUUAAUU	1
AAUAUUUUUAAUU	1
UUAUUUUUUAAUU	1
AAUUUUUUUAAUU	1
UAUAAUUUAUAUU	1
AUUAAUUUAUAUU	1
AUAUUUUUAUAUU	1
UUUUUUUUAUAUU	1
UAAAAUUUUUAUU	1
AUAAAUUUUUAUU	1
AUUAAUUUUUAUU	1
AAAUAUUUUUAUU	1
AUAUAUUUUUAUU	1
UUAUUUUUUUAUU	1
AAUUUUUUUUAUU	1
AUUUUUUUUUAUU	1
AAAUAUUUAAUUU	1
UAUUAUUUAAUUU	1
UUAAUUUUAAUUU	1
AAAUUUUUAAUUU	1
UAUUUUUUAAUUU	1
AUUUUUUUAAUUU	1
UUUAAUUUUAUUU	1
AAUAUUUUUAUUU	1
UAUAUUUUUAUUU	1
UUUAUUUUUAUUU	1
UAUUUUUUUAUUU	1
AUUUUUUUUAUUU	1
UUUAAUUUAUUUU	1
AAAUAUUUAUUUU	1
AAUUAUUUAUUUU	1
AUUUAUUUAUUUU	1
UUUUAUUUAUUUU	1
AAAAUUUUAUUUU	1
AUAAUUUUAUUUU	1
AAAUUUUUAUUUU	1
AUAUUUUUAUUUU	1
UUAUUUUUAUUUU	1
AUUUUUUUAUUUU	1
AUAUAUUUUUUUU	1
AAUUAUUUUUUUU	1
AUUUAUUUUUUUU	1
AAUAUUUUUUUUU	1
UAUAUUUUUUUUU	1
AUAUUUUUUUUUU	1
AUAAUUUUAAA	0
AUUAUUUAAUA	0
AAAAUUUAUUA	0
AAAAUUUAAAU	0
AAUAUUUAUAU	0
UUUAUUUAUAU	0
AUAAUUUAAUU	0
UAUAUUUAAUU	0
UUUAUUUUAAAAA	0
UUUUAUUUUAAAA	0
AUAAUUUUUAAAA	0
UUAUUUUUUAAAA	0
AUUUUUUUAUAAA	0
UUUUUUUUAUAAA	0
UUAAAUUUUUAAA	0
UAAUUUUUUUAAA	0
UAUUUUUUUAUAA	0
UUUUUUUUUAUAA	0
AAAAAUUUAUUAA	0
UUUUUUUUAUUAA	0
AUAAUUUUUUUAA	0
AAAUUUUUAAAUA	0
AUUUUUUUAAAUA	0
UUUUUUUUAUAUA	0
UUAUAUUUUUAUA	0
UUAUUUUUUUAUA	0
UUUUUUUUUAUUA	0
AUUUUUUUAUUUA	0
AAUAAUUUUUUUA	0
AUUAAUUUUUUUA	0
AUUUAUUUUUUUA	0
AAAAUUUUUUUUA	0
UAAUAUUUUAAAU	0
UAAAUUUUUAAAU	0
AAUUUUUUUAAAU	0
AAUAAUUUUUAAU	0
AAUAAUUUAAUAU	0
UUUUAUUUAUUAU	0
AAAUUUUUUUUAU	0
AUUAUUUUUUAUU	0
UUUAUUUUAAUUU	0
AAUAAUUUUAUUU	0
AUAUUUUUUAUUU	0
UUAAAUUUUUUUU	0

### Sheet: 5'UTR_ARE_occurrence
ARE	Number
UUUUU	358
AUUUU	327
GUUUG	278
UUUUA	244
AUUUA	187
UUUUUUU	98
AAUAAA	81
AUUUUUU	64
UUUCUUU	64
AUUAAA	49
UUUUUUUUU	46
UUUUUAA	42
UAUUUUU	41
UUUUUUA	40
UUUAUUU	40
UUUGUUU	39
AAUUUAA	31
UUUUUUUUUUU	31
AAUUUUU	30
AUUUUUA	29
AUUAUUU	27
AAUUUUA	24
AUUUUAA	23
UUUAUUA	23
AUUUUAU	22
UAUUUUA	21
AAUUUAU	20
UUUUUUUUUUUUU	19
UAUUUAU	18
UUUUUAU	18
AUUAUUA	18
UUUUUUUUA	15
AUUUUUUUU	15
UAUUUAA	14
AUUCUUU	14
UUUCUUA	13
UUUUUUUAA	12
UUAUUUUUU	12
UUUUUUUUUUA	12
AUUGUUU	12
UUUUUUAAA	10
UUUGUUA	10
AUUCUUA	10
AUUUUUAAA	9
AAAUUUAUU	8
AAUUUUUUU	8
UUUUUUUUUAA	8
UAUUUUUUA	7
UUUUUUAUU	7
UAAUUUUUU	7
UAUUUUUUU	7
AUUUUUUUUUU	7
UUUUUUUUUUUAA	7
AAAUUUAAA	6
AUUUUUUAU	6
UAUUUUAUU	6
AUAUUUUUU	6
AUUGUUA	6
AAUUUUUAA	5
UAAUUUUUA	5
AUUUUUUUA	5
UUUUUUAAU	5
AAAUUUUAU	5
AAUUUUAUU	5
UUUUUUUUAAA	5
UAUUUUUUAUU	5
UUUUUUUUUUAAA	5
UUUUUUUUUUUUA	5
UAAUUUAAA	4
UAUUUUUAA	4
UUUUUUUAU	4
UUAUUUAUU	4
AAUUUUUAAAA	4
AAAAUUUAUUU	4
AUAUUUAAA	3
UAAUUUUAA	3
UAUUUUAUA	3
UUAUUUUUA	3
AAAUUUAAU	3
UUAUUUAAU	3
AUUUUUAAU	3
AUAUUUUAU	3
AUAUUUAUU	3
UUUUUUUAAAA	3
UAAUUUUUAAA	3
UUAUUUUUAAA	3
UAAUUUUUUUA	3
AAAAUUUAAAU	3
UUUUUUUUAAU	3
UUAUUUUUUAU	3
UUUUUUUAAUU	3
UUUAUUUAUUU	3
AUUUUUUAUUU	3
AUAAUUUUUUU	3
AAUUUUUUUUU	3
UAAUUUUUAAAAA	3
UUUUUUUUAAAAA	3
UUUUUUUUUAAAA	3
UUUUUUUUUUAAU	3
UUUUUUUUUAAUU	3
UUUUUUUUAAUUU	3
AUUUAUUUAUUUU	3
AUUUUUUUUUUUU	3
AAUUUUAAA	2
UAUUUUAAA	2
AUAUUUUAA	2
AUUUUUUAA	2
UAAUUUAUA	2
AUUUUUAUA	2
AUAUUUAAU	2
UUAUUUUAU	2
UAAUUUAUU	2
AAAUUUUUU	2
UAAAUUUAAAA	2
AAUAUUUUAAA	2
AUUUUUUUAAA	2
AUAAUUUUUAA	2
AAUUUUUUUAA	2
AUAUUUUAAAU	2
UUUUUUUAAAU	2
AUAAUUUAUAU	2
AAUAUUUUAUU	2
AUAAUUUAUUU	2
UAAUUUUUUUU	2
UUAUUUUUUUU	2
UAUUUUUUUUU	2
UAAUUUUUUUAAA	2
AUAAUUUUUUUAA	2
AUUUUUUUAAAUA	2
AAUAAUUUUUUUA	2
UAAUAUUUUAAAU	2
AAUUUUUUUAAAU	2
UAUUUUUUAUUUU	2
UUAUUUUUUUUUU	2
UUAUUUUAA	1
UUAUUUAUA	1
UUUUUUAUA	1
AUAUUUUUA	1
UAAUUUAAU	1
UAAUUUUAU	1
UAUUUUUAU	1
UUAAUUUAAAA	1
AUAAUUUUAAA	1
UUUUUUUAUAA	1
AUUAUUUUUAA	1
AUAUUUUUUAA	1
UUAUUUUUUAA	1
AUAAUUUAAUA	1
AUUAUUUAAUA	1
UAUUUUUAAUA	1
UAUAUUUUAUA	1
AUUAUUUUAUA	1
AUAUUUUUAUA	1
AUUUUUUUAUA	1
AAUAUUUUUUA	1
UUAUUUUUUUA	1
UAUUUUUUUUA	1
UAAUUUUUAAU	1
UUUAUUUAUAU	1
AUAUUUUAUAU	1
UAUUUUUAUAU	1
UAUAUUUUUAU	1
AUAUUUUUUAU	1
UAUUUUUUUAU	1
UUUUUUUUUAU	1
UAAAUUUUAUU	1
AUAAUUUUAUU	1
UUUAUUUUAUU	1
AAUAUUUAUUU	1
AAAUUUUAUUU	1
UAAUUUUAUUU	1
UAAAUUUUUUU	1
UUUAUUUUUUU	1
AAAUUUUUUUU	1
AUAAUUUUUAAAA	1
AUUUUUUUAUAAA	1
AAUUAUUUUUAAA	1
UAUUUUUUUAUAA	1
AUUUUUUUUUUAA	1
UUAUAUUUUUAUA	1
UUAUUUUUUUAUA	1
AUUUAUUUUUUUA	1
AAUAAUUUUUAAU	1
AAUAAUUUAAUAU	1
AUAUAUUUUAUAU	1
UAUAUUUUUAUAU	1
UUUAUUUUUUUAU	1
AUAUUUUUAUAUU	1
AAUAAUUUUAUUU	1
AUAUUUUUUAUUU	1
AUAAUUUUAUUUU	1
UUAAAUUUUUUUU	1
UAAAUUUUUUUUU	1
AUAAUUUUUUUUU	1
UAAUUUUUUUUUU	1
AAUUUUUUUUUUU	1
UUAUUUAAA	0
AAAUUUUAA	0
AAAUUUAUA	0
AUAUUUAUA	0
AAUUUUAUA	0
AAAUUUUUA	0
AAUUUUUUA	0
AAUUUUAAU	0
UAUUUUAAU	0
AAUUUUUAU	0
AUUUUUAUU	0
AAAAUUUAAAA	0
AAUAUUUAAAA	0
UAUAUUUAAAA	0
AUUAUUUAAAA	0
UUUAUUUAAAA	0
AAAUUUUAAAA	0
AUAUUUUAAAA	0
UUAUUUUAAAA	0
UAUUUUUAAAA	0
AUUUUUUAAAA	0
AAAAUUUUAAA	0
UAAAUUUUAAA	0
UUAAUUUUAAA	0
UAUAUUUUAAA	0
AUUAUUUUAAA	0
UUUAUUUUAAA	0
AAAUUUUUAAA	0
AUAUUUUUAAA	0
AAUUUUUUAAA	0
UAUUUUUUAAA	0
UAAAUUUAUAA	0
AAUAUUUAUAA	0
UUUAUUUAUAA	0
AAAUUUUAUAA	0
UAAUUUUAUAA	0
AUAUUUUAUAA	0
UUAUUUUAUAA	0
UAUUUUUAUAA	0
AAAAUUUUUAA	0
UAAAUUUUUAA	0
UUAAUUUUUAA	0
AAUAUUUUUAA	0
UAUAUUUUUAA	0
UUUAUUUUUAA	0
AAAUUUUUUAA	0
UAUUUUUUUAA	0
AUUUUUUUUAA	0
UAAAUUUAAUA	0
AAUAUUUAAUA	0
UUUAUUUAAUA	0
AAAUUUUAAUA	0
AUAUUUUAAUA	0
UUAUUUUAAUA	0
AUUUUUUAAUA	0
UUUUUUUAAUA	0
AAAAUUUUAUA	0
UAAAUUUUAUA	0
AUAAUUUUAUA	0
UUUAUUUUAUA	0
AAAUUUUUAUA	0
UAAUUUUUAUA	0
UUAUUUUUAUA	0
AAUUUUUUAUA	0
UAUUUUUUAUA	0
UUUUUUUUAUA	0
AAAAUUUAUUA	0
UAAAUUUAUUA	0
UUAAUUUAUUA	0
UAUAUUUAUUA	0
UUUAUUUAUUA	0
UAAUUUUAUUA	0
AAUUUUUAUUA	0
UAUUUUUAUUA	0
AUUUUUUAUUA	0
UUUUUUUAUUA	0
UAAAUUUUUUA	0
AUAAUUUUUUA	0
UUAAUUUUUUA	0
UAUAUUUUUUA	0
AUUAUUUUUUA	0
UUUAUUUUUUA	0
AAAUUUUUUUA	0
AUAUUUUUUUA	0
AAUUUUUUUUA	0
AUUUUUUUUUA	0
AAUAUUUAAAU	0
UAUAUUUAAAU	0
AUUAUUUAAAU	0
UUUAUUUAAAU	0
AAAUUUUAAAU	0
UAAUUUUAAAU	0
UUAUUUUAAAU	0
AAUUUUUAAAU	0
UAUUUUUAAAU	0
AUUUUUUAAAU	0
UAAAUUUUAAU	0
UUAAUUUUAAU	0
AAUAUUUUAAU	0
UAUAUUUUAAU	0
AUUAUUUUAAU	0
UUUAUUUUAAU	0
AAAUUUUUAAU	0
AUAUUUUUAAU	0
UUAUUUUUAAU	0
UAUUUUUUAAU	0
AUUUUUUUAAU	0
AAAAUUUAUAU	0
UAAAUUUAUAU	0
UUAAUUUAUAU	0
AAUAUUUAUAU	0
UAUAUUUAUAU	0
AAAUUUUAUAU	0
UUAUUUUAUAU	0
AUUUUUUAUAU	0
UUUUUUUAUAU	0
AAAAUUUUUAU	0
UAAAUUUUUAU	0
AUAAUUUUUAU	0
UUAAUUUUUAU	0
AAUAUUUUUAU	0
AUUAUUUUUAU	0
UUUAUUUUUAU	0
UAAUUUUUUAU	0
AAUUUUUUUAU	0
AUUUUUUUUAU	0
UAAAUUUAAUU	0
AUAAUUUAAUU	0
AAUAUUUAAUU	0
UAUAUUUAAUU	0
AUUAUUUAAUU	0
UUUAUUUAAUU	0
AAAUUUUAAUU	0
UAAUUUUAAUU	0
AUAUUUUAAUU	0
UUAUUUUAAUU	0
AAUUUUUAAUU	0
UAUUUUUAAUU	0
AUUUUUUAAUU	0
AAAAUUUUAUU	0
UUAAUUUUAUU	0
UAUAUUUUAUU	0
AUUAUUUUAUU	0
AAAUUUUUAUU	0
UAAUUUUUAUU	0
AUAUUUUUAUU	0
UUAUUUUUAUU	0
AAUUUUUUAUU	0
AUUUUUUUAUU	0
UUUUUUUUAUU	0
UUAAUUUAUUU	0
UAUAUUUAUUU	0
AUUAUUUAUUU	0
UUAUUUUAUUU	0
AAUUUUUAUUU	0
UAUUUUUAUUU	0
UUUUUUUAUUU	0
AAAAUUUUUUU	0
UUAAUUUUUUU	0
AAUAUUUUUUU	0
UAUAUUUUUUU	0
AUUAUUUUUUU	0
AUAUUUUUUUU	0
AAAAAUUUAAAAA	0
UUAAAUUUAAAAA	0
UUUAAUUUAAAAA	0
AAAUAUUUAAAAA	0
UUAUAUUUAAAAA	0
UAUUAUUUAAAAA	0
UUUUAUUUAAAAA	0
UUUAUUUUAAAAA	0
AAAUUUUUAAAAA	0
UUAUUUUUAAAAA	0
AAUUUUUUAAAAA	0
UAUUUUUUAAAAA	0
AUUUUUUUAAAAA	0
UAAAAUUUUAAAA	0
UAAUAUUUUAAAA	0
AUAUAUUUUAAAA	0
AAUUAUUUUAAAA	0
UUUUAUUUUAAAA	0
AAAAUUUUUAAAA	0
UUUAUUUUUAAAA	0
AAAUUUUUUAAAA	0
AUAUUUUUUAAAA	0
UUAUUUUUUAAAA	0
UAUUUUUUUAAAA	0
UUUUAUUUAUAAA	0
AUAAUUUUAUAAA	0
AUUAUUUUAUAAA	0
UUUUUUUUAUAAA	0
UAAAAUUUUUAAA	0
UUAAAUUUUUAAA	0
AAUAAUUUUUAAA	0
AUUUAUUUUUAAA	0
UAUAUUUUUUAAA	0
UUUAUUUUUUAAA	0
AUAUUUUUUUAAA	0
UUAUUUUUUUAAA	0
UAUUUUUUUUAAA	0
AUUUUUUUUUAAA	0
AUUAUUUUAAUAA	0
UUAUUUUUAAUAA	0
UUUUUUUUAAUAA	0
AUAAAUUUUAUAA	0
AAUAAUUUUAUAA	0
UAUAUUUUUAUAA	0
UUUUUUUUUAUAA	0
AAAAAUUUAUUAA	0
AAAUUUUUAUUAA	0
UAUUUUUUAUUAA	0
AUUUUUUUAUUAA	0
UUUUUUUUAUUAA	0
UUAUAUUUUUUAA	0
UAUUAUUUUUUAA	0
AUUUAUUUUUUAA	0
UUUUAUUUUUUAA	0
AAUAUUUUUUUAA	0
UAUAUUUUUUUAA	0
AUUAUUUUUUUAA	0
UUAUUUUUUUUAA	0
AAUUUUUUUUUAA	0
UAUUUUUUUUUAA	0
UAAUAUUUAAAUA	0
AUAUAUUUAAAUA	0
AAUUAUUUAAAUA	0
UAUAUUUUAAAUA	0
AAAUUUUUAAAUA	0
UUUUUUUUAAAUA	0
AAUUAUUUUAAUA	0
UAUUAUUUUAAUA	0
AAUAUUUUUAAUA	0
UUUUUUUUUAAUA	0
AUAUAUUUAUAUA	0
AAAAUUUUAUAUA	0
UAAAUUUUAUAUA	0
UUUAUUUUAUAUA	0
AUUUUUUUAUAUA	0
UUUUUUUUAUAUA	0
AAAUAUUUUUAUA	0
AUAUAUUUUUAUA	0
AUAAUUUUUUAUA	0
UUAAUUUUUUAUA	0
UUUAUUUUUUAUA	0
UAUUUUUUUUAUA	0
UUAAUUUUAAUUA	0
UAAUUUUUAAUUA	0
AUAUUUUUAAUUA	0
UUAUUUUUAAUUA	0
UUUAAUUUUAUUA	0
AAAAUUUUUAUUA	0
AUAUUUUUUAUUA	0
UUAUUUUUUAUUA	0
UUUUUUUUUAUUA	0
UAAAAUUUAUUUA	0
UUUAAUUUAUUUA	0
UUUUAUUUAUUUA	0
UAAAUUUUAUUUA	0
UUUAUUUUAUUUA	0
AAAUUUUUAUUUA	0
AUAUUUUUAUUUA	0
AUUUUUUUAUUUA	0
UUUUUUUUAUUUA	0
AUUAAUUUUUUUA	0
UUUAAUUUUUUUA	0
AAAUAUUUUUUUA	0
AUAUAUUUUUUUA	0
UUUUAUUUUUUUA	0
AAAAUUUUUUUUA	0
AAUAUUUUUUUUA	0
AUUAUUUUUUUUA	0
UUUAUUUUUUUUA	0
AAAUUUUUUUUUA	0
UAAUUUUUUUUUA	0
UUAUUUUUUUUUA	0
AAUUUUUUUUUUA	0
UAUUUUUUUUUUA	0
AUUUUUUUUUUUA	0
AUAUAUUUAAAAU	0
UUAUAUUUAAAAU	0
AAUAUUUUAAAAU	0
AUUAUUUUAAAAU	0
AAUUUUUUAAAAU	0
UAUUUUUUAAAAU	0
UUUUUUUUAAAAU	0
AUAUAUUUUAAAU	0
AUUUAUUUUAAAU	0
UAAAUUUUUAAAU	0
AUAAUUUUUAAAU	0
UUUAUUUUUAAAU	0
UUAUUUUUUAAAU	0
UUUUUUUUUAAAU	0
AUAUUUUUAUAAU	0
UAAAAUUUUUAAU	0
AUUAAUUUUUAAU	0
AAAUAUUUUUAAU	0
UAAUAUUUUUAAU	0
UUUUAUUUUUAAU	0
UAUAUUUUUUAAU	0
AUUAUUUUUUAAU	0
AUAUUUUUUUAAU	0
UAUAAUUUAAUAU	0
UAUAUUUUAAUAU	0
AUAUUUUUAAUAU	0
UUUUAUUUUAUAU	0
UAAUUUUUUAUAU	0
AUUUUUUUUAUAU	0
AUAAAUUUAUUAU	0
AUAUAUUUAUUAU	0
AUUUAUUUAUUAU	0
UUUUAUUUAUUAU	0
UUAAUUUUAUUAU	0
UUUUUUUUAUUAU	0
AAUAAUUUUUUAU	0
UUUAAUUUUUUAU	0
AUUUAUUUUUUAU	0
UUUUAUUUUUUAU	0
UUAAUUUUUUUAU	0
AAAUUUUUUUUAU	0
UAAUUUUUUUUAU	0
UUAUUUUUUUUAU	0
AAUUUUUUUUUAU	0
AUUUUUUUUUUAU	0
UUUUUUUUUUUAU	0
AAAAUUUUAAAUU	0
UUUAUUUUAAAUU	0
UAAUUUUUAAAUU	0
UUAUUUUUAAAUU	0
UUUUUUUUAAAUU	0
UUUAAUUUUAAUU	0
AAAUAUUUUAAUU	0
UUUUAUUUUAAUU	0
AAAAUUUUUAAUU	0
AUAAUUUUUAAUU	0
UUAAUUUUUAAUU	0
AAUAUUUUUAAUU	0
UUUAUUUUUAAUU	0
UUAUUUUUUAAUU	0
AAUUUUUUUAAUU	0
UAUUUUUUUAAUU	0
UAUAAUUUAUAUU	0
AUUAAUUUAUAUU	0
AUUAUUUUAUAUU	0
UUUUUUUUAUAUU	0
UAAAAUUUUUAUU	0
AUAAAUUUUUAUU	0
UUAAAUUUUUAUU	0
AUUAAUUUUUAUU	0
UUUAAUUUUUAUU	0
AAAUAUUUUUAUU	0
AUAUAUUUUUAUU	0
AUUAUUUUUUAUU	0
UUUAUUUUUUAUU	0
UUAUUUUUUUAUU	0
AAUUUUUUUUAUU	0
AUUUUUUUUUAUU	0
UUUUUUUUUUAUU	0
AAAUAUUUAAUUU	0
UAUUAUUUAAUUU	0
UUAAUUUUAAUUU	0
UUUAUUUUAAUUU	0
AAAUUUUUAAUUU	0
UUAUUUUUAAUUU	0
UAUUUUUUAAUUU	0
AUUUUUUUAAUUU	0
UUUAAUUUUAUUU	0
UUUUAUUUUAUUU	0
UAAAUUUUUAUUU	0
UUAAUUUUUAUUU	0
AAUAUUUUUAUUU	0
UAUAUUUUUAUUU	0
UUUAUUUUUAUUU	0
UUAUUUUUUAUUU	0
UAUUUUUUUAUUU	0
AUUUUUUUUAUUU	0
UUUUUUUUUAUUU	0
UUUAAUUUAUUUU	0
AAAUAUUUAUUUU	0
AAUUAUUUAUUUU	0
UUUUAUUUAUUUU	0
AAAAUUUUAUUUU	0
UUUAUUUUAUUUU	0
AAAUUUUUAUUUU	0
UAAUUUUUAUUUU	0
AUAUUUUUAUUUU	0
UUAUUUUUAUUUU	0
AUUUUUUUAUUUU	0
UUUUUUUUAUUUU	0
AAAAAUUUUUUUU	0
UAAAAUUUUUUUU	0
UUUAAUUUUUUUU	0
AAAUAUUUUUUUU	0
AUAUAUUUUUUUU	0
AAUUAUUUUUUUU	0
UAUUAUUUUUUUU	0
AUUUAUUUUUUUU	0
UUUUAUUUUUUUU	0
AAAAUUUUUUUUU	0
UUAAUUUUUUUUU	0
AAUAUUUUUUUUU	0
UAUAUUUUUUUUU	0
AUUAUUUUUUUUU	0
UUUAUUUUUUUUU	0
AAAUUUUUUUUUU	0
AUAUUUUUUUUUU	0
UAUUUUUUUUUUU	0
