## Supplemental Table S4 for "Multiplexed Assays of Human Disease-relevant Mutations Reveal UTR Dinucleotide Composition as a Major Determinant of RNA Stability"

### Sheet: sT5_lasso_HEK_5utr
Feature_ID	Effect_size	SE	pvalue	Lower_CI	Upper_CI	Motif	Gene	Cluster_group
kmer_GGT	0.117593	0.0293924	6.76044e-05	0.0599176	0.175268			17
RBP_64	0.0873838	0.0279981	0.00185171	0.0324445	0.142323	CCAC;UCAC;CCAU;UCAU;CCAG;UCAG	NOVA1	9
kmer_GCT	0.0690212	0.0340438	0.0428738	0.00221882	0.135824			16
RBP_75	-0.0689886	0.0303847	0.023381	-0.128611	-0.00936622	AAAAAA;UAAAAA;AUAAAA;UUAAAA;AAUAAA;UAUAAA;AUUAAA;UUUAAA;AAAUAA;UAAUAA;AUAUAA;UUAUAA;AAUUAA;UAUUAA;AUUUAA;UUUUAA;AAAAUA;UAAAUA;AUAAUA;UUAAUA;AAUAUA;UAUAUA;AUUAUA;UUUAUA;AAAUUA;UAAUUA;AUAUUA;UUAUUA;AAUUUA;UAUUUA;AUUUUA;UUUUUA;AAAAAU;UAAAAU;AUAAAU;UUAAAU;AAUAAU;UAUAAU;AUUAAU;UUUAAU;AAAUAU;UAAUAU;AUAUAU;UUAUAU;AAUUAU;UAUUAU;AUUUAU;UUUUAU;AAAAUU;UAAAUU;AUAAUU;UUAAUU;AAUAUU;UAUAUU;AUUAUU;UUUAUU;AAAUUU;…	PPIE	1
RBP_450	0.0661839	0.0321563	0.0398204	0.00308523	0.129283	GCUGC	FMR1	62
RBP_904	0.0657202	0.0279393	0.0188458	0.0108964	0.120544	UGGGA	HNRNPH2	25
RBP_s49	0.0650723	0.0290253	0.0251767	0.00811755	0.122027	CACAGCA;CACAGCG;CCAACCC;CCAACCG;CCAACGC;CCACAGA;CCACGCU;CCACGGA;CCACUGG;CCCAGCC;CCCAUGA;CCCCGCA;CCCCGGA;CCCGACU;CCCGUUU;CCCUGAC;CCCUGGA;CCGACAG;CCGAUGA;CCGCUAU;CCUCGGA;CGACGCG;CGACGGA;CGAGCGG;CGCGGAG;CGCGUCA;CGGAGGA;CGGCAGA;CUGAACA	SRSF1	34
kmer_GTC	0.0551566	0.0293662	0.0606292	-0.00246726	0.11278			19
RBP_1179	0.0536885	0.0306533	0.0801586	-0.00646083	0.113838	GGAGGA	SRSF2	44
RBP_943	0.0340391	0.0320832	0.288954	-0.0289162	0.0969943	AGGAG	HNRNPH2	31

### Sheet: sT5_lasso_HEK_3utr
Feature_ID	Effect_size	SE	pvalue	Lower_CI	Upper_CI	Motif	Gene	Cluster_group
RBP_M163_0_6	-0.0188405	0.00453988	3.48505e-05	-0.0277446	-0.00993629	AAAAACA;ACAAACA;AAAUACA;ACAUACA;AAACACA;ACACACA;AAAAUCA;ACAAUCA;AAAUUCA;ACAUUCA;AAACUCA;ACACUCA	IGF2BP3	85
RBP_s85	-0.0161645	0.00486585	0.000912088	-0.025708	-0.00662103	UGUGUG	CELF1	46
RBP_75	-0.0136099	0.00500725	0.00663183	-0.0234308	-0.0037891	AAAAAA;UAAAAA;AUAAAA;UUAAAA;AAUAAA;UAUAAA;AUUAAA;UUUAAA;AAAUAA;UAAUAA;AUAUAA;UUAUAA;AAUUAA;UAUUAA;AUUUAA;UUUUAA;AAAAUA;UAAAUA;AUAAUA;UUAAUA;AAUAUA;UAUAUA;AUUAUA;UUUAUA;AAAUUA;UAAUUA;AUAUUA;UUAUUA;AAUUUA;UAUUUA;AUUUUA;UUUUUA;AAAAAU;UAAAAU;AUAAAU;UUAAAU;AAUAAU;UAUAAU;AUUAAU;UUUAAU;AAAUAU;UAAUAU;AUAUAU;UUAUAU;AAUUAU;UAUUAU;AUUUAU;UUUUAU;AAAAUU;UAAAUU;AUAAUU;UUAAUU;AAUAUU;UAUAUU;AUUAUU;UUUAUU;AAAUUU;…	PPIE	1
RBP_573	-0.011463	0.00483561	0.0178704	-0.0209472	-0.00197879	UAAG	SRP68	84
RBP_s52	0.011382	0.00504608	0.0242178	0.00148504	0.021279	AGGAGGA;CAGAGGU;CGCAGGG;CGCAGGU;GACCCGG;GGCCAAA;GGCCUCC	SRSF2	89
RBP_799	0.0106852	0.00489878	0.0293025	0.00107707	0.0202933	UCCCCA	PCBP2	135
RBP_126	0.0105127	0.00483974	0.0299784	0.00102036	0.020005	CCAACCA;CGAACCA;CCCACCA;CGCACCA;CCACCCA;CGACCCA;CCCCCCA;CGCCCCA;CCAAGCA;CGAAGCA;CCCAGCA;CGCAGCA;CCACGCA;CGACGCA;CCCCGCA;CGCCGCA;CCAACGA;CGAACGA;CCCACGA;CGCACGA;CCACCGA;CGACCGA;CCCCCGA;CGCCCGA;CCAAGGA;CGAAGGA;CCCAGGA;CGCAGGA;CCACGGA;CGACGGA;CCCCGGA;CGCCGGA	SRSF1	44

### Sheet: sT5_lasso_SH_5utr
Feature_ID	Effect_size	SE	pvalue	Lower_CI	Upper_CI	Motif	Gene	Cluster_group
kmer_TA	-0.212512	0.0229141	6.67314e-20	-0.257462	-0.167562			1
kmer_TG	0.0919768	0.0205197	7.99313e-06	0.0517236	0.13223			3
RBP_1103	-0.0474025	0.0208585	0.0232052	-0.0883204	-0.00648465	AUUUA	ELAVL1	21
RBP_454	-0.0465815	0.0197135	0.0182695	-0.0852531	-0.00790982	AGAC	NXF1	37
RBP_888	0.0431137	0.0190057	0.0234552	0.00583045	0.0803969	CAGGAC	HNRNPH1	25
RBP_1085	0.0428772	0.0187109	0.0220812	0.00617224	0.0795821	UCAAC	TRA2B	68
RBP_511	0.0416782	0.019876	0.0361831	0.00268775	0.0806686	CGUCG	DDX58	89
RBP_138	0.0379069	0.0191879	0.0484037	0.000266233	0.0755475	CUUGU	ZFP36	45
RBP_175	0.03758	0.0193883	0.0527922	-0.000453674	0.0756137	CACCCUCC;CUCCCUCC;CCCCCUCC;CGCCCUCC;CAGCCUCC;CUGCCUCC;CCGCCUCC;CGGCCUCC;CACCUUCC;CUCCUUCC;CCCCUUCC;CGCCUUCC;CAGCUUCC;CUGCUUCC;CCGCUUCC;CGGCUUCC	KHSRP	31
RBP_1131	0.0360509	0.0195007	0.0647149	-0.00220327	0.074305	UUCAG	NOVA1	35
kmer_GCA	-0.0356885	0.0194814	0.0671773	-0.0739048	0.0025278			14
kmer_GTC	0.0354168	0.0207542	0.0881427	-0.00529646	0.07613			16
kmer_CGT	0.0338983	0.0208117	0.103581	-0.00692764	0.0747242			11
kmer_ACC	-0.0298265	0.019266	0.121818	-0.0676204	0.00796741			4
RBP_1117	0.0292707	0.0222178	0.187909	-0.0143136	0.0728549	UAGGG	KHSRP	22
RBP_1397	0.0259003	0.023203	0.264511	-0.0196168	0.0714173	UAGG	HNRNPA1	108
kmer_GCT	0.023306	0.0209647	0.266471	-0.0178202	0.0644321			15
RBP_M148_0_6	-0.0203387	0.0190789	0.286598	-0.0577655	0.0170882	AAAAGA;AGAAGA	PABPN1	63
kmer_ATC	-0.0174517	0.0197621	0.377342	-0.0562186	0.0213153			9

### Sheet: sT5_lasso_SH_3utr
Feature_ID	Effect_size	SE	pvalue	Lower_CI	Upper_CI	Motif	Gene	Cluster_group
kmer_TA	-0.207541	0.0230514	9.81334e-19	-0.252773	-0.16231			1
RBP_526	-0.0528398	0.0211725	0.0127216	-0.0943843	-0.0112954	UCAAA	RBMX	51
kmer_AAC	-0.0471909	0.0215031	0.0284063	-0.089384	-0.0049978			4
RBP_676	-0.0456627	0.0214224	0.0332727	-0.0876976	-0.00362787	UUUAUA	HNRNPA1	85
RBP_s34	-0.0314198	0.0227741	0.167991	-0.0761069	0.0132674	AUAAAA;CAAAAU;CUAAAA;CUAAAU;GAAAAC;UUAAAA;UUAAAU	KHDRBS1	40

### Sheet: model_performance_on_testset
Model	correlation_obs_pred	MAE	RMSE	MAPE	R2
HEK_5utr	0.203385	0.665016	0.853367	0.100805	0.0213698
HEK_3utr	0.165426	0.156106	0.202348	0.0362514	0.025736
SH_5utr	0.364758	0.543342	0.69373	0.148629	0.130755
SH_3utr	0.342185	0.509023	0.646366	0.153348	0.115648
