## Supplemental Table S5 for "Multiplexed Assays of Human Disease-relevant Mutations Reveal UTR Dinucleotide Composition as a Major Determinant of RNA Stability"

### Sheet: SH.U5
Gene	UA_related_motif	Coef	SE	pvalue	FDR
AGO2	UAAAGUGCUU	-0.220925	0.0269292	4.01072e-16	7.92118e-15
NELFE	CUCUGGUUAG;UCUGGCUAAC	-0.220925	0.0269292	4.01072e-16	7.92118e-15
RBM3	AAUACGA;GAUACGA;AAAACUA;GAAACUA;AAUACUA;GAUACUA;AAGACUA;GAGACUA	-0.220925	0.0269292	4.01072e-16	7.92118e-15
SRP14	CGCCUGUAG	-0.220925	0.0269292	4.01072e-16	7.92118e-15
CELF2	GUAUGU;UAUGU;UAUGUG;UAUGUU	0.0920316	0.021386	1.75961e-05	0.000278018
PTBP1	CUCUUA;CUAA;CUUA;CUAU;CUAC;CUAG;GUCUUA;UAGCUGUG;UCUAUCU;UUACUUU;UUAUUUUUCCCC;CCUAA;UCUAA;CCUUA;UCUUA;CCUAU;UCUAU;CCUAC;UCUAC;CCUAG;UCUAG	0.0695314	0.0164459	2.46018e-05	0.000323924
TIAL1	AUUA;AUUUA;AUUUUA;AUUUUUA;CUUUA;CUUUUA;CUUUUUA;UUUUAAAUUUU;UUUUUUAUUUU	0.0752134	0.0187153	6.05549e-05	0.000683405
HNRNPC	AUUUA;GGAUAC;UUUUUA;GCAUAC;GGAUAU;GGGUAC	0.0795001	0.0211455	0.000174798	0.00172613
KHSRP	AUUUUA;AUGUAUAU;UUGUAUAU;CUGUAUAU;GUGUAUAU;AUGUGUAU;UUGUGUAU;CUGUGUAU;GUGUGUAU;AUGUAUGU;UUGUAUGU;CUGUAUGU;GUGUAUGU;UAGGG;UAGGUA;UAGGUU;UAGUAU;UAGUAU;UAUUAU;UAUUAU;UAUUAU;UAUUUA;UAUUUAUUAUUU;UAUUUAUA;UAUUUAUU;UUAG;UUUAG;UAUAUUUA;UUUAUUUA;UAUAUUUU;UUUAUUUU	0.129582	0.0394547	0.00103911	0.00892499
TIA1	AUUUA;CUUUA;CUUUUA;CUUUUUA;GUUUA;GUUUUA;UUUUUUAUUUU	0.0595655	0.0183818	0.00121205	0.00892499
MBNL1	ACGCUA;CCGCUA;CUGCUA;GUGCUA;UCGCUA;UUGCUA	0.049573	0.015332	0.00124272	0.00892499
HNRNPA1	AAUUUA;AGAUAU;AGUAGG;AUAGAA;AUAGCA;AUUUA;AUUUA;AUUUAA;AUUUAUUU;CGUAGGUC;CUAGACUAGA;CUAGACUAGA;CUAGACUAGA;AUAGGGA;UUAGGGA;GUAGGGA;AUAGGGU;UUAGGGU;GUAGGGU;GUUUAGA;UAGACA;UAGAGA;UAGAGU;UAGAGU;UAGAGU;UAGAGU;UAGAGU;UAGAGU;UAGGA;UAGGAA;UAGGAU;UAGGCA;UAGGCU;UAGGGA;UAGGGA;UAGGGACUUA;UAGGGC;UAGGGCAGGC;UAGGGU;UAGGGU;UAGGGA;UAGGGU;UAGGGA;UAGGGU;UAGGUA;UAGUGA;UAGUGAA;UAGUUAG;UUAGAUUAGA;UUAGGGUUAGGG;UUUAUA;CU…	0.12355	0.0386301	0.00140317	0.00923751
SRSF6	AUCGUA;UACGUC;UGCGUA;CUACACG;UUACACG;CUACUCG;UUACUCG;CUACAGG;UUACAGG;CUACUGG;UUACUGG	0.0401912	0.0159017	0.0115616	0.0702591
HNRNPA0	AAUUUA;AGAUAU;AGUAGG;AUUUA	-0.0507604	0.0206453	0.014025	0.0740431
ELAVL2	AUUUA;AUUUACUUU;AUUUAUACU;AUUUAUAUA;AUUUAUUUU;AUUUUUA;AUUUUUUUA;CUUUA;CUUUAAUUU;CUUUUA;CUUUUUA;GUUUA;GUUUUUA;AAUUUAUUUAA;GAUUUAUUUAA;AUUUUAUUUAA;GUUUUAUUUAA;AAUUUAUUUUA;GAUUUAUUUUA;AUUUUAUUUUA;GUUUUAUUUUA;AAUUUAUUUAG;GAUUUAUUUAG;AUUUUAUUUAG;GUUUUAUUUAG;AAUUUAUUUUG;GAUUUAUUUUG;AUUUUAUUUUG;GUUUUAUUUUG;UAUUAUUUU;UCUUAUAUU;UUAUACUUU;UUAUAUUUU;UUGUAUUGU;UUUAAUUUG;UUUAAUUUU;UUUUAAGUU;UUUUAAUUU;UUUUAGUU…	0.045277	0.0184216	0.0140588	0.0740431
HNRNPK	ACCCCCCCCCUA;CCAUACC;GCCCCCCUA;GCCCCUA;UCCCCUA;UCCCUA	-0.0397614	0.0164187	0.0155318	0.076688
SNRPA	GAGCAGUAGGC;GAGCAGUAGUC;GAGCAGUAGGG;GAGCAGUAGUG;GGGUAUGCUG;GAUACCUGCUA;GUUACCUGCUA;GAUUCCUGCUA;GUUUCCUGCUA	0.0371134	0.0161617	0.0217525	0.100957
ELAVL1	AUUUA;AUUUAUUUAUUU;UUAUUUAUU;UUAUUUU;UUAUUUU;UUUAUUU;UUUAUUU;UUUAUUUAUUU;UUUAUUUAUUUA;UUUAGUU;UUUAUUU;UUAGUUU	0.0511308	0.0224745	0.0230029	0.100957
HNRNPL	AAAUAAA;ACAUAAA;AAAUACA;ACAUACA;UACA	-0.0666941	0.0301546	0.0270923	0.112647
IGF2BP3	AAAUACA;ACAUACA	-0.0406625	0.0188767	0.0313454	0.123814
YTHDC1	GAAUAC;UAAUAC;GCAUAC;UCAUAC;GGAUAC;UGAUAC;GACUAC;UACUAC;GCCUAC;UCCUAC;GGCUAC;UGCUAC;GAGUAC;UAGUAC;GCGUAC;UCGUAC;GGGUAC;UGGUAC;UAAUGC;UACUGC;UAGUGC	-0.0342072	0.0161688	0.0344943	0.125741
QKI	ACACACUAACCU;ACUAAC;ACUAAC;ACUAACA;ACUAACC;ACUAACG;ACUUAU;AUCUAAUCAUAU;AUCUACUCAUAU;AUUAAC;CUAAU;ACUAAU	-0.0418922	0.0199387	0.0357555	0.125741
ELAVL3	AUUUA;AUUUAUUUUA;UAUUUAUUUU	-0.0459496	0.0219702	0.0366082	0.125741
ZFP36	AAUAAACAAAG;AAUAAGCAAAG;AAAAAAUAAAG;AAUAAAUAAAG;AACAAAUAAAG;AAAAAGUAAAG;AAUAAGUAAAG;AACAAGUAAAG;AAUAAAGAAAG;AAUAAGGAAAG;AAUAA;AUUUA;UUAUUUAUU;UUAUUUAAA;UUAUUUAUA;UUAUUUAAU;UUAUUUAUU	-0.058651	0.0283478	0.0386708	0.127292
RBM46	AAUCAUA;GAUCAUA;AAUGAUA;GAUGAUA	-0.0453688	0.0230828	0.0494907	0.149743
SRSF2	AAGCAGUAGGG;AAGCAGUAGUC;AGCAGAGUA;AGGAGAAUA;AGGAGAUAA;AGGAGUAUC;AGGCAGUAGUC;AGGCGAGUA;AGGGUAU;AGCAGAGUA;AGGAGAGUA;AGUAG;CAGUAGA;CGCUGCUA;CUAGACUAGA;GAAUACCG;GACGGAGUA;GACUAGAA;GAGCAGUAGGG;GAGCAGUAGUC;GAUUAGUG;GAUUCCAGCUA;GAUUCCUGCUA;GCGCAGUAGGG;GCGCAGUAGUC;GCUCGAGUA;GGAACCAGCUA;GGACCGUA;GGACUGUA;GGAGUA;GGGCAGUAGGG;GGGUAAGCUG;GGGUACGCUG;GGGUAGGCUG;GGGUAUGCCG;GGGUAUGCUG;GGUUAAUG;GGUUCCUGUUA;GUAACCA…	0.0317409	0.0163056	0.0517126	0.149743
ZRANB2	AGGUAA;AGGUAC;AGGUAG;AGGUAU;AGGUUA;CGGUAA;CGGUAG;CGGUAU;GGGUAA;GGUAAAGGU;UGGUAA	0.030743	0.0158069	0.0519199	0.149743
SFPQ	AGAGGUA;GGUAAGAGC;GUAAUGG;UUAAUGG;GUAGUGG;UUAGUGG;GUAAUUG;UUAAUUG;GUAGUUG;UUAGUUG;GUAAUGU;UUAAUGU;GUAGUGU;UUAGUGU;GUAAUUU;UUAAUUU;GUAGUUU;UUAGUUU;UAAGGGAUC;UAGAGAGG;UAGAUCGGAA;UAGGGGGAC;UCUAAGGAA	-0.0304458	0.0157309	0.0530736	0.149743
KHDRBS1	AUAAAA;AUAAAAA;AUAAAAC;AUAAAAG;AUUUAA;AUUUAC;CUAAAA;CUAAAU;UUAAAA;UUAAAA;UUAAAU;UUUUA;UUUUAC	-0.0444338	0.0243031	0.0676433	0.18427
HNRNPLL	ACAUACA;GCAUACA	-0.0312907	0.0176172	0.0758536	0.193634
ANKHD1	AGACGUA	0.0265417	0.01495	0.0759831	0.193634
HNRNPAB	AUAGCA	-0.0362377	0.0206453	0.0793627	0.194909
HNRNPD	AAUUUA;AGAUAU;AGUAGG;AUUUA;AUUUAUUUA;UUAGAG;UUAGGA;UUAGGG;UUAGGG	-0.0343738	0.019717	0.0814176	0.194909
SF1	ACUUAU;AUACUAACAA;AUUAAC;GACUAAC;UACGAAC;UACUAAC;UACUAAC;UACUAAC;UACUAAG;UACUAAU;UACUAGC;UACUGAC;UAGUAAC;UAUACUAACAA;ACUAAU;GACUAAC;UACUAAC;UACUAAG;UACUGAC;UAGUAAG;UGCUAAC	-0.0337689	0.0196118	0.0852413	0.19629
DAZAP1	AAUUUA;AGAUAU;AGUAGG;GUAACG;UAGGAAA;UAGUAAA;UAGGUAA;UAGUUAA;UAGGAUA;UAGUAUA;UAGGUUA;UAGUUUA;UAGGAAG;UAGUAAG;UAGGUAG;UAGUUAG;UAGGAUG;UAGUAUG;UAGGUUG;UAGUUUG	-0.0308304	0.0180038	0.0869639	0.19629
RBMS1	GAUAUAC;UAUAUAC;GAUAUAG;UAUAUAG	0.0394108	0.0235284	0.0940771	0.206447
TUT1	AAAUACU;CAAUACU;AGAUACU;CGAUACU	-0.020551	0.0131844	0.11921	0.254529
KHDRBS3	AAAUAAA;AGAUAAA;AUAAAAC;AUAAAA;AUAAAC;AUAAAG;AUUAAAC;UAAAUAA	-0.0347073	0.022524	0.123491	0.256732
NUDT21	UGUA;UUGUA;UUGUA	0.0378347	0.0254289	0.136939	0.277389
HNRNPDL	AAUACCA;AAUUUA;ACAUUAGCC;ACUAACAGCA;ACUAACU;ACUAAGUA;ACUAGAG;ACUAGCC;ACUAGCG;ACUAGCU;ACUAGGA;ACUUUAA;AGAUAU;AGUAGCC;AGUAGG;AUUAGGCA;CCUUUAGGC;GAACUAAGC;GACUAGCA;GACUAGCG;GCACUAGAU;GCACUAGGC;GCUAGUA;GGACUAGCC;GGACUAGCU;GGAGUAGCC;GGAGUAGCU;GGAUUAGCC	-0.0268322	0.0188882	0.155589	0.307288
ELAVL4	AUUUAUUUAUUU;UAUUUAUUUA;UUAUUUAUUU;UUUAUUUAUUU;UUUAUUUAUUUA;UUUGUAUCUAAU;UUUUUUAUUUU	-0.0224636	0.0162008	0.165719	0.319313
RBM5	AGGUAA;GAAGGUA;GAGGGUA	-0.0223431	0.0167231	0.181674	0.34172
TRA2B	AAUAAGAAG;GAAUUA	-0.0275604	0.0208793	0.186982	0.343526
IGF2BP2	AAAUACA;CAAUACA;GAAUACA;ACAUACA;CCAUACA;GCAUACA	-0.029138	0.0224109	0.193685	0.345322
SRSF3	AACUUUAU;ACUACGACG;ACUACGAUC;CACUACAC;CUACAAA;CUACAAC;CUACAAU;CUACAGC;CUACGAC;UACAUCAC;UACUUCAA;UAUCAAC;UCAUCGAUA;UUACGAC	0.0214306	0.01673	0.200346	0.345322
ZFP36L2	UUAUUUAUU;UUAUUUAUU	-0.0227009	0.0177503	0.201073	0.345322
ENOX1	UAGACAG;AAUACAG;UAUACAG;CAUACAG;AGUACAG;UGUACAG;CGUACAG	-0.0203248	0.0162759	0.21189	0.356155
FMR1	GGACUAAGGAGU;GGGCAUAGGCAC;GGGCUAAGGAAG;GGGCUAAGGAGG;GGGCUAAGGAAU;GGGCUAAGGAGU;GGGCUAAGGAAU;GGGCUAAGGAGU;GGGCUAAGGAUU;GGGCUAUGGAGU;UAGCGACUGG;UAGCGGCUGG;UAGCAGCUGG;UAGCGACUGG;UAGCGGCUGG;UAGUGGCUGG	0.0143532	0.0123477	0.245199	0.403556
PABPC1	ACUAACA;ACAAAUA;ACUAAUA;ACGAAUA;ACUAACC;ACUAAUC	-0.0216354	0.0189192	0.252935	0.407794
PPIE	AAUAAA;AAUAAA;UAAAAA;AUAAAA;UUAAAA;AAUAAA;UAUAAA;AUUAAA;UUUAAA;AAAUAA;UAAUAA;AUAUAA;UUAUAA;AAUUAA;UAUUAA;AUUUAA;UUUUAA;AAAAUA;UAAAUA;AUAAUA;UUAAUA;AAUAUA;UAUAUA;AUUAUA;UUUAUA;AAAUUA;UAAUUA;AUAUUA;UUAUUA;AAUUUA;UAUUUA;AUUUUA;UUUUUA;UAAAAU;AUAAAU;UUAAAU;AAUAAU;UAUAAU;AUUAAU;UUUAAU;AAAUAU;UAAUAU;AUAUAU;UUAUAU;AAUUAU;UAUUAU;AUUUAU;UUUUAU;UAAAUU;AUAAUU;UUAAUU;AAUAUU;UAUAUU;AUUAUU;UUUAUU;UAAUUU;AUAUUU;…	-0.038114	0.0337466	0.258851	0.408985
CPEB1	UUUUA	-0.0261218	0.0245972	0.288365	0.446683
HNRNPA1L2	AUAGGGA;UUAGGGA;GUAGGGA;AUAGGGU;UUAGGGU;GUAGGGU	0.0154879	0.0154304	0.315627	0.47951
SRSF5	AUAAAGG;UACAGA;UACGGA;CACAUA;UACAUA;CGCAUA;UGCAUA;CACGUA;UACGUA;CGCGUA;UGCGUA;UACAGC;UACGGC;UACAUC;UACGUC	-0.0152447	0.0158419	0.336006	0.50084
PCBP2	AAAUUACC;ACAUUAAA;ACCUUAAA;CAAUUAAA;CCAUUAAA;CCCUAA;CCCUUAAA;CUAACCCUAA;CUAACCCUAA;UUAGAG;UUAGGA;UUAGGG	0.0171499	0.0181814	0.345654	0.50568
MATR3	AAUCUUA;CAUCUUA	0.0176776	0.0197644	0.371201	0.53318
SAMD4A	GCGGGUA;GCUGGUA	0.0121623	0.0143657	0.397304	0.553079
AKAP1	AUAUAUAU	0.0390669	0.0469442	0.405392	0.553079
G3BP1	ACCCAUACGCAC;ACCCCUACGCAC;ACCCAUAGGCAC;ACCCCUAGGCAC;ACCCAUACGCCC;ACCCCUACGCCC;ACCCAUAGGCCC;ACCCCUAGGCCC;ACCCAUACGCAG;ACCCCUACGCAG;ACCCAUAGGCAG;ACCCCUAGGCAG;ACCCAUACGCCG;ACCCCUACGCCG;ACCCAUAGGCCG;ACCCCUAGGCCG	0.0109798	0.0132125	0.406058	0.553079
KHDRBS2	AAUAAAA;GAUAAAA;AAUAAAC;GAUAAAC	-0.0179584	0.0219455	0.413269	0.55336
RBM6	UAUCCAA;UAUCCAG	-0.0125001	0.0168026	0.456998	0.601714
RBMX	UAAGAC;AAGUAACAA	-0.0101585	0.0143352	0.478626	0.610427
SRSF7	ACGAGACUA;ACGAUAGAA;ACGAUAGAC;ACUAGAGAC;AGACUACGAC;AGACUACGAU;UAGAGAGAC	-0.00920873	0.0131918	0.485213	0.610427
CPEB4	CUUUA	0.0126374	0.0181693	0.486796	0.610427
G3BP2	AGGAUAA;AGGAUUA;AGGAUAG	0.00956479	0.0156637	0.541507	0.661007
RBM41	AUACAUG;UUACAUG;AUACUUG;UUACUUG;AUACAUU;UUACAUU;AUACUUU;UUACUUU	-0.0139338	0.0229523	0.543866	0.661007
SRP68	CUAAG;UAAG	-0.01094	0.0190552	0.565945	0.677419
OAS1	GCAUAA	-0.00942753	0.0181315	0.60315	0.711177
HNRNPA2B1	AAUUUA;AGAUAU;AGUAGG;AUAGCA;AUUUAA;CUAGACUAGA;AUAGGGA;UUAGGGA;GUAGGGA;AUAGGGU;UUAGGGU;GUAGGGU;UAGACA;UUUAUA	0.0573734	0.116698	0.623024	0.723807
PUM2	UGUAAAUA;UGUACAUC;UGUAGAUA;UGUAAAUA;UGUAUAUA;UGUACAUA;UGUAAAUA;UGUAUAUA;UGUACAUA;UGUAAAUA;UGUAUAUA;UGUACAUA;UGUAGAUA	-0.0108473	0.0250424	0.664946	0.761315
MSI1	UAGGAAG;UAGUAAG;UAGGUAG;UAGUUAG;UAGGAGG;UAGUAGG;UAGGUGG;UAGUUGG;UAGUAAG;UAGUUAG;UAGUAGG;UAGUUGG	-0.00675343	0.017465	0.69903	0.788905
RBM28	GAGUAGA;GUGUAGA;GAGUAGU;GUGUAGU;GAGUAGG;GUGUAGG	0.0043114	0.0137869	0.754527	0.839544
SRSF1	AGGAGGUAAC;CCGCUAU;CCUAGGG;CGCCGUA;CUACGAA;CUGACUA;GAUACGAAGC;GGAUAC;UAGACAGAAC;UAGACAGAGC;UAUUACGGAAU;UGUAGGAC;GCAUAC;GGAUAU;GGGUAC;UUAAUUUCAAGA	0.00470934	0.0158309	0.766131	0.840616
LIN28A	AGGAGUA;UGGAGUA;CGGAGUA	-0.0038988	0.0140798	0.781878	0.846142
PUM1	AAUUGUACAUAA;CCAGAAUUGUA;CUUGUAGAUAA;UGUAAAUA;UGUAAUAUU;UGUACAU;UGUACAUA;UGUACAUC;UGUAGAUA;UGUAAAUA;UGUAUAUA;UGUACAUA;UGUAAAUA;UGUAUAUA;UGUACAUA;UGUAUAU;UGUAUAUA;UUUAAUGUU	-0.00503329	0.0270721	0.852524	0.90066
RBM42	AACUAAG;AACUACG	-0.00308025	0.0180323	0.864383	0.90066
ZCRB1	GAAUUAA;GGAUUAA;GAUUUAA;GGUUUAA;GACUUAA;GGCUUAA	-0.00357615	0.0212637	0.866457	0.90066
PCBP1	AAAUUACC;ACAUUAAA;ACCUUAAA;CAAUUAAA;CCAUUAAA;CCCUUAAA;CCUAACC;CCAUACC;CCUUACC;CCUAUCC;CCUACCC;UUAGAG;UUAGGA;UUAGGG	-0.00190987	0.0163534	0.90704	0.928499
A1CF	UGAUCAGUAUA;AUAAUUA;UUAAUUA;AUAAUUG;UUAAUUG	0.0025335	0.0242333	0.916746	0.928499
RBMS3	AAUAUA;UAUAUA;CAUAUA;AUAUAGA;CUAUAGA;AUAUAUA;CUAUAUA;AUAUAGC;CUAUAGC;AUAUAUC;CUAUAUC	-8.32101e-05	0.0297237	0.997767	0.997767

### Sheet: SH.U3
Gene	UA_related_motif	Coef	SE	pvalue	FDR
FMR1	GGACUAAGGAGU;GGGCAUAGGCAC;GGGCUAAGGAAG;GGGCUAAGGAGG;GGGCUAAGGAAU;GGGCUAAGGAGU;GGGCUAAGGAAU;GGGCUAAGGAGU;GGGCUAAGGAUU;GGGCUAUGGAGU;UAGCGACUGG;UAGCGGCUGG;UAGCAGCUGG;UAGCGACUGG;UAGCGGCUGG;UAGUGGCUGG	-0.155425	0.0285544	6.0457e-08	1.59203e-06
G3BP1	ACCCAUACGCAC;ACCCCUACGCAC;ACCCAUAGGCAC;ACCCCUAGGCAC;ACCCAUACGCCC;ACCCCUACGCCC;ACCCAUAGGCCC;ACCCCUAGGCCC;ACCCAUACGCAG;ACCCCUACGCAG;ACCCAUAGGCAG;ACCCCUAGGCAG;ACCCAUACGCCG;ACCCCUACGCCG;ACCCAUAGGCCG;ACCCCUAGGCCG	-0.155425	0.0285544	6.0457e-08	1.59203e-06
NELFE	CUCUGGUUAG;UCUGGCUAAC	-0.155425	0.0285544	6.0457e-08	1.59203e-06
PPIE	AAUAAA;AAUAAA;UAAAAA;AUAAAA;UUAAAA;AAUAAA;UAUAAA;AUUAAA;UUUAAA;AAAUAA;UAAUAA;AUAUAA;UUAUAA;AAUUAA;UAUUAA;AUUUAA;UUUUAA;AAAAUA;UAAAUA;AUAAUA;UUAAUA;AAUAUA;UAUAUA;AUUAUA;UUUAUA;AAAUUA;UAAUUA;AUAUUA;UUAUUA;AAUUUA;UAUUUA;AUUUUA;UUUUUA;UAAAAU;AUAAAU;UUAAAU;AAUAAU;UAUAAU;AUUAAU;UUUAAU;AAAUAU;UAAUAU;AUAUAU;UUAUAU;AAUUAU;UAUUAU;AUUUAU;UUUUAU;UAAAUU;AUAAUU;UUAAUU;AAUAUU;UAUAUU;AUUAUU;UUUAUU;UAAUUU;AUAUUU;…	-0.0926011	0.0294666	0.00170527	0.0336791
SRSF6	AUCGUA;UACGUC;UGCGUA;CUACACG;UUACACG;CUACUCG;UUACUCG;CUACAGG;UUACAGG;CUACUGG;UUACUGG	0.052999	0.0174837	0.00247371	0.0390846
TIA1	AUUUA;CUUUA;CUUUUA;CUUUUUA;GUUUA;GUUUUA;UUUUUUAUUUU	0.0483624	0.0210908	0.0219734	0.289316
SRSF2	AAGCAGUAGGG;AAGCAGUAGUC;AGCAGAGUA;AGGAGAAUA;AGGAGAUAA;AGGAGUAUC;AGGCAGUAGUC;AGGCGAGUA;AGGGUAU;AGCAGAGUA;AGGAGAGUA;AGUAG;CAGUAGA;CGCUGCUA;CUAGACUAGA;GAAUACCG;GACGGAGUA;GACUAGAA;GAGCAGUAGGG;GAGCAGUAGUC;GAUUAGUG;GAUUCCAGCUA;GAUUCCUGCUA;GCGCAGUAGGG;GCGCAGUAGUC;GCUCGAGUA;GGAACCAGCUA;GGACCGUA;GGACUGUA;GGAGUA;GGGCAGUAGGG;GGGUAAGCUG;GGGUACGCUG;GGGUAGGCUG;GGGUAUGCCG;GGGUAUGCUG;GGUUAAUG;GGUUCCUGUUA;GUAACCA…	0.0282616	0.0167584	0.0919098	0.73961
SRP14	CGCCUGUAG	-0.0404157	0.0246723	0.101596	0.73961
MATR3	AAUCUUA;CAUCUUA	-0.0249453	0.0155537	0.10895	0.73961
AGO2	UAAAGUGCUU	-0.0136491	0.00873446	0.118327	0.73961
SAMD4A	GCGGGUA;GCUGGUA	0.0301882	0.0196558	0.124773	0.73961
HNRNPAB	AUAGCA	0.0213288	0.014084	0.130122	0.73961
LIN28A	AGGAGUA;UGGAGUA;CGGAGUA	0.0301355	0.0199986	0.132038	0.73961
PTBP1	CUCUUA;CUAA;CUUA;CUAU;CUAC;CUAG;GUCUUA;UAGCUGUG;UCUAUCU;UUACUUU;UUAUUUUUCCCC;CCUAA;UCUAA;CCUUA;UCUUA;CCUAU;UCUAU;CCUAC;UCUAC;CCUAG;UCUAG	0.0262834	0.0178032	0.140051	0.73961
KHDRBS1	AUAAAA;AUAAAAA;AUAAAAC;AUAAAAG;AUUUAA;AUUUAC;CUAAAA;CUAAAU;UUAAAA;UUAAAA;UUAAAU;UUUUA;UUUUAC	-0.0291353	0.0197539	0.140432	0.73961
RBM3	AAUACGA;GAUACGA;AAAACUA;GAAACUA;AAUACUA;GAUACUA;AAGACUA;GAGACUA	0.0151828	0.0106954	0.155927	0.769892
RBM5	AGGUAA;GAAGGUA;GAGGGUA	-0.021777	0.0157085	0.165842	0.770679
CPEB1	UUUUA	-0.0208764	0.016992	0.219399	0.871799
OAS1	GCAUAA	-0.0184912	0.015135	0.22198	0.871799
CELF2	GUAUGU;UAUGU;UAUGUG;UAUGUU	0.0197943	0.0166548	0.23481	0.871799
YTHDC1	GAAUAC;UAAUAC;GCAUAC;UCAUAC;GGAUAC;UGAUAC;GACUAC;UACUAC;GCCUAC;UCCUAC;GGCUAC;UGCUAC;GAGUAC;UAGUAC;GCGUAC;UCGUAC;GGGUAC;UGGUAC;UAAUGC;UACUGC;UAGUGC	0.0183668	0.0158275	0.246043	0.871799
RBM6	UAUCCAA;UAUCCAG	0.0195226	0.0170736	0.253026	0.871799
MSI1	UAGGAAG;UAGUAAG;UAGGUAG;UAGUUAG;UAGGAGG;UAGUAGG;UAGGUGG;UAGUUGG;UAGUAAG;UAGUUAG;UAGUAGG;UAGUUGG	0.0154482	0.0135327	0.253815	0.871799
NUDT21	UGUA;UUGUA;UUGUA	0.0418793	0.0394808	0.288963	0.886809
HNRNPA1L2	AUAGGGA;UUAGGGA;GUAGGGA;AUAGGGU;UUAGGGU;GUAGGGU	-0.0162799	0.0157423	0.301222	0.886809
PABPC1	ACUAACA;ACAAAUA;ACUAAUA;ACGAAUA;ACUAACC;ACUAAUC	-0.014729	0.0142993	0.303141	0.886809
KHSRP	AUUUUA;AUGUAUAU;UUGUAUAU;CUGUAUAU;GUGUAUAU;AUGUGUAU;UUGUGUAU;CUGUGUAU;GUGUGUAU;AUGUAUGU;UUGUAUGU;CUGUAUGU;GUGUAUGU;UAGGG;UAGGUA;UAGGUU;UAGUAU;UAGUAU;UAUUAU;UAUUAU;UAUUAU;UAUUUA;UAUUUAUUAUUU;UAUUUAUA;UAUUUAUU;UUAG;UUUAG;UAUAUUUA;UUUAUUUA;UAUAUUUU;UUUAUUUU	0.0149618	0.0150548	0.32046	0.886809
KHDRBS2	AAUAAAA;GAUAAAA;AAUAAAC;GAUAAAC	-0.0160331	0.0162155	0.322934	0.886809
SRSF1	AGGAGGUAAC;CCGCUAU;CCUAGGG;CGCCGUA;CUACGAA;CUGACUA;GAUACGAAGC;GGAUAC;UAGACAGAAC;UAGACAGAGC;UAUUACGGAAU;UGUAGGAC;GCAUAC;GGAUAU;GGGUAC;UUAAUUUCAAGA	-0.0229862	0.0233732	0.325538	0.886809
ZFP36	AAUAAACAAAG;AAUAAGCAAAG;AAAAAAUAAAG;AAUAAAUAAAG;AACAAAUAAAG;AAAAAGUAAAG;AAUAAGUAAAG;AACAAGUAAAG;AAUAAAGAAAG;AAUAAGGAAAG;AAUAA;AUUUA;UUAUUUAUU;UUAUUUAAA;UUAUUUAUA;UUAUUUAAU;UUAUUUAUU	-0.0489003	0.0524313	0.351138	0.910111
IGF2BP3	AAAUACA;ACAUACA	-0.0176069	0.0193744	0.363607	0.910111
ELAVL4	AUUUAUUUAUUU;UAUUUAUUUA;UUAUUUAUUU;UUUAUUUAUUU;UUUAUUUAUUUA;UUUGUAUCUAAU;UUUUUUAUUUU	-0.0142003	0.0163713	0.385855	0.910111
HNRNPD	AAUUUA;AGAUAU;AGUAGG;AUUUA;AUUUAUUUA;UUAGAG;UUAGGA;UUAGGG;UUAGGG	-0.0145139	0.016751	0.386371	0.910111
RBM28	GAGUAGA;GUGUAGA;GAGUAGU;GUGUAGU;GAGUAGG;GUGUAGG	0.0140058	0.0163649	0.39221	0.910111
CPEB4	CUUUA	0.0122852	0.0153711	0.424271	0.910111
ZCRB1	GAAUUAA;GGAUUAA;GAUUUAA;GGUUUAA;GACUUAA;GGCUUAA	0.0105271	0.0132623	0.427451	0.910111
PCBP1	AAAUUACC;ACAUUAAA;ACCUUAAA;CAAUUAAA;CCAUUAAA;CCCUUAAA;CCUAACC;CCAUACC;CCUUACC;CCUAUCC;CCUACCC;UUAGAG;UUAGGA;UUAGGG	-0.0119815	0.0155659	0.441574	0.910111
TUT1	AAAUACU;CAAUACU;AGAUACU;CGAUACU	-0.0133759	0.0174773	0.444188	0.910111
ELAVL3	AUUUA;AUUUAUUUUA;UAUUUAUUUU	-0.0124807	0.0166926	0.454761	0.910111
SNRPA	GAGCAGUAGGC;GAGCAGUAGUC;GAGCAGUAGGG;GAGCAGUAGUG;GGGUAUGCUG;GAUACCUGCUA;GUUACCUGCUA;GAUUCCUGCUA;GUUUCCUGCUA	-0.0111699	0.0151419	0.460816	0.910111
SRSF7	ACGAGACUA;ACGAUAGAA;ACGAUAGAC;ACUAGAGAC;AGACUACGAC;AGACUACGAU;UAGAGAGAC	0.00865124	0.0123517	0.483774	0.931231
PUM2	UGUAAAUA;UGUACAUC;UGUAGAUA;UGUAAAUA;UGUAUAUA;UGUACAUA;UGUAAAUA;UGUAUAUA;UGUACAUA;UGUAAAUA;UGUAUAUA;UGUACAUA;UGUAGAUA	-0.0110304	0.0161642	0.495085	0.931231
SRP68	CUAAG;UAAG	0.00994993	0.0161926	0.538988	0.956107
ENOX1	UAGACAG;AAUACAG;UAUACAG;CAUACAG;AGUACAG;UGUACAG;CGUACAG	0.00997733	0.0164529	0.544323	0.956107
A1CF	UGAUCAGUAUA;AUAAUUA;UUAAUUA;AUAAUUG;UUAAUUG	-0.0084318	0.0139145	0.544618	0.956107
HNRNPC	AUUUA;GGAUAC;UUUUUA;GCAUAC;GGAUAU;GGGUAC	0.00911619	0.0162037	0.573787	0.959535
PUM1	AAUUGUACAUAA;CCAGAAUUGUA;CUUGUAGAUAA;UGUAAAUA;UGUAAUAUU;UGUACAU;UGUACAUA;UGUACAUC;UGUAGAUA;UGUAAAUA;UGUAUAUA;UGUACAUA;UGUAAAUA;UGUAUAUA;UGUACAUA;UGUAUAU;UGUAUAUA;UUUAAUGUU	-0.00812425	0.0147164	0.580987	0.959535
RBMX	UAAGAC;AAGUAACAA	-0.00915194	0.0170351	0.591176	0.959535
RBMS3	AAUAUA;UAUAUA;CAUAUA;AUAUAGA;CUAUAGA;AUAUAUA;CUAUAUA;AUAUAGC;CUAUAGC;AUAUAUC;CUAUAUC	-0.0140565	0.0264475	0.595155	0.959535
HNRNPDL	AAUACCA;AAUUUA;ACAUUAGCC;ACUAACAGCA;ACUAACU;ACUAAGUA;ACUAGAG;ACUAGCC;ACUAGCG;ACUAGCU;ACUAGGA;ACUUUAA;AGAUAU;AGUAGCC;AGUAGG;AUUAGGCA;CCUUUAGGC;GAACUAAGC;GACUAGCA;GACUAGCG;GCACUAGAU;GCACUAGGC;GCUAGUA;GGACUAGCC;GGACUAGCU;GGAGUAGCC;GGAGUAGCU;GGAUUAGCC	0.00737918	0.0155386	0.634928	0.976309
KHDRBS3	AAAUAAA;AGAUAAA;AUAAAAC;AUAAAA;AUAAAC;AUAAAG;AUUAAAC;UAAAUAA	-0.00717832	0.016524	0.664044	0.976309
RBM41	AUACAUG;UUACAUG;AUACUUG;UUACUUG;AUACAUU;UUACAUU;AUACUUU;UUACUUU	0.00597558	0.0138303	0.665753	0.976309
SFPQ	AGAGGUA;GGUAAGAGC;GUAAUGG;UUAAUGG;GUAGUGG;UUAGUGG;GUAAUUG;UUAAUUG;GUAGUUG;UUAGUUG;GUAAUGU;UUAAUGU;GUAGUGU;UUAGUGU;GUAAUUU;UUAAUUU;GUAGUUU;UUAGUUU;UAAGGGAUC;UAGAGAGG;UAGAUCGGAA;UAGGGGGAC;UCUAAGGAA	-0.00733187	0.0169958	0.666241	0.976309
SRSF5	AUAAAGG;UACAGA;UACGGA;CACAUA;UACAUA;CGCAUA;UGCAUA;CACGUA;UACGUA;CGCGUA;UGCGUA;UACAGC;UACGGC;UACAUC;UACGUC	0.00762946	0.0179137	0.670237	0.976309
HNRNPA1	AAUUUA;AGAUAU;AGUAGG;AUAGAA;AUAGCA;AUUUA;AUUUA;AUUUAA;AUUUAUUU;CGUAGGUC;CUAGACUAGA;CUAGACUAGA;CUAGACUAGA;AUAGGGA;UUAGGGA;GUAGGGA;AUAGGGU;UUAGGGU;GUAGGGU;GUUUAGA;UAGACA;UAGAGA;UAGAGU;UAGAGU;UAGAGU;UAGAGU;UAGAGU;UAGAGU;UAGGA;UAGGAA;UAGGAU;UAGGCA;UAGGCU;UAGGGA;UAGGGA;UAGGGACUUA;UAGGGC;UAGGGCAGGC;UAGGGU;UAGGGU;UAGGGA;UAGGGU;UAGGGA;UAGGGU;UAGGUA;UAGUGA;UAGUGAA;UAGUUAG;UUAGAUUAGA;UUAGGGUUAGGG;UUUAUA;CU…	0.00681439	0.0166407	0.682226	0.976309
G3BP2	AGGAUAA;AGGAUUA;AGGAUAG	0.00550589	0.0149213	0.71218	0.976309
AKAP1	AUAUAUAU	-0.0163665	0.0449937	0.716091	0.976309
HNRNPA0	AAUUUA;AGAUAU;AGUAGG;AUUUA	-0.0059002	0.0166784	0.723564	0.976309
RBM42	AACUAAG;AACUACG	0.00415534	0.0125601	0.740811	0.976309
QKI	ACACACUAACCU;ACUAAC;ACUAAC;ACUAACA;ACUAACC;ACUAACG;ACUUAU;AUCUAAUCAUAU;AUCUACUCAUAU;AUUAAC;CUAAU;ACUAAU	0.00466436	0.0147234	0.751436	0.976309
RBMS1	GAUAUAC;UAUAUAC;GAUAUAG;UAUAUAG	0.0055979	0.0190121	0.768461	0.976309
RBM46	AAUCAUA;GAUCAUA;AAUGAUA;GAUGAUA	0.00402383	0.0141561	0.776257	0.976309
ELAVL2	AUUUA;AUUUACUUU;AUUUAUACU;AUUUAUAUA;AUUUAUUUU;AUUUUUA;AUUUUUUUA;CUUUA;CUUUAAUUU;CUUUUA;CUUUUUA;GUUUA;GUUUUUA;AAUUUAUUUAA;GAUUUAUUUAA;AUUUUAUUUAA;GUUUUAUUUAA;AAUUUAUUUUA;GAUUUAUUUUA;AUUUUAUUUUA;GUUUUAUUUUA;AAUUUAUUUAG;GAUUUAUUUAG;AUUUUAUUUAG;GUUUUAUUUAG;AAUUUAUUUUG;GAUUUAUUUUG;AUUUUAUUUUG;GUUUUAUUUUG;UAUUAUUUU;UCUUAUAUU;UUAUACUUU;UUAUAUUUU;UUGUAUUGU;UUUAAUUUG;UUUAAUUUU;UUUUAAGUU;UUUUAAUUU;UUUUAGUU…	0.00510439	0.020338	0.801863	0.976309
MBNL1	ACGCUA;CCGCUA;CUGCUA;GUGCUA;UCGCUA;UUGCUA	-0.00412899	0.0165041	0.80248	0.976309
HNRNPK	ACCCCCCCCCUA;CCAUACC;GCCCCCCUA;GCCCCUA;UCCCCUA;UCCCUA	0.00400529	0.0164864	0.80808	0.976309
ELAVL1	AUUUA;AUUUAUUUAUUU;UUAUUUAUU;UUAUUUU;UUAUUUU;UUUAUUU;UUUAUUU;UUUAUUUAUUU;UUUAUUUAUUUA;UUUAGUU;UUUAUUU;UUAGUUU	-0.00358239	0.0153631	0.815651	0.976309
TRA2B	AAUAAGAAG;GAAUUA	0.00290244	0.0135731	0.830701	0.979483
ZFP36L2	UUAUUUAUU;UUAUUUAUU	0.00309109	0.0166036	0.852335	0.989536
ANKHD1	AGACGUA	0.00189199	0.014025	0.892707	0.989536
SF1	ACUUAU;AUACUAACAA;AUUAAC;GACUAAC;UACGAAC;UACUAAC;UACUAAC;UACUAAC;UACUAAG;UACUAAU;UACUAGC;UACUGAC;UAGUAAC;UAUACUAACAA;ACUAAU;GACUAAC;UACUAAC;UACUAAG;UACUGAC;UAGUAAG;UGCUAAC	-0.0016002	0.0151368	0.915821	0.989536
SRSF3	AACUUUAU;ACUACGACG;ACUACGAUC;CACUACAC;CUACAAA;CUACAAC;CUACAAU;CUACAGC;CUACGAC;UACAUCAC;UACUUCAA;UAUCAAC;UCAUCGAUA;UUACGAC	0.00161734	0.0154318	0.916543	0.989536
HNRNPL	AAAUAAA;ACAUAAA;AAAUACA;ACAUACA;UACA	0.00188644	0.0213784	0.929697	0.989536
PCBP2	AAAUUACC;ACAUUAAA;ACCUUAAA;CAAUUAAA;CCAUUAAA;CCCUAA;CCCUUAAA;CUAACCCUAA;CUAACCCUAA;UUAGAG;UUAGGA;UUAGGG	-0.00124685	0.0148993	0.933317	0.989536
HNRNPA2B1	AAUUUA;AGAUAU;AGUAGG;AUAGCA;AUUUAA;CUAGACUAGA;AUAGGGA;UUAGGGA;GUAGGGA;AUAGGGU;UUAGGGU;GUAGGGU;UAGACA;UUUAUA	-0.00162637	0.0206419	0.93721	0.989536
TIAL1	AUUA;AUUUA;AUUUUA;AUUUUUA;CUUUA;CUUUUA;CUUUUUA;UUUUAAAUUUU;UUUUUUAUUUU	0.00167983	0.022634	0.940847	0.989536
DAZAP1	AAUUUA;AGAUAU;AGUAGG;GUAACG;UAGGAAA;UAGUAAA;UAGGUAA;UAGUUAA;UAGGAUA;UAGUAUA;UAGGUUA;UAGUUUA;UAGGAAG;UAGUAAG;UAGGUAG;UAGUUAG;UAGGAUG;UAGUAUG;UAGGUUG;UAGUUUG	-0.000935668	0.0160574	0.953541	0.989536
HNRNPLL	ACAUACA;GCAUACA	-0.00112813	0.0253322	0.964485	0.989536
IGF2BP2	AAAUACA;CAAUACA;GAAUACA;ACAUACA;CCAUACA;GCAUACA	0.000140569	0.0139273	0.991948	0.997405
ZRANB2	AGGUAA;AGGUAC;AGGUAG;AGGUAU;AGGUUA;CGGUAA;CGGUAG;CGGUAU;GGGUAA;GGUAAAGGU;UGGUAA	5.29624e-05	0.0162836	0.997405	0.997405

### Sheet: HEK.U5
Gene	UA_related_motif	Coef	SE	pvalue	FDR
PPIE	AAUAAA;AAUAAA;UAAAAA;AUAAAA;UUAAAA;AAUAAA;UAUAAA;AUUAAA;UUUAAA;AAAUAA;UAAUAA;AUAUAA;UUAUAA;AAUUAA;UAUUAA;AUUUAA;UUUUAA;AAAAUA;UAAAUA;AUAAUA;UUAAUA;AAUAUA;UAUAUA;AUUAUA;UUUAUA;AAAUUA;UAAUUA;AUAUUA;UUAUUA;AAUUUA;UAUUUA;AUUUUA;UUUUUA;UAAAAU;AUAAAU;UUAAAU;AAUAAU;UAUAAU;AUUAAU;UUUAAU;AAAUAU;UAAUAU;AUAUAU;UUAUAU;AAUUAU;UAUUAU;AUUUAU;UUUUAU;UAAAUU;AUAAUU;UUAAUU;AAUAUU;UAUAUU;AUUAUU;UUUAUU;UAAUUU;AUAUUU;…	-0.182193	0.043588	3.07702e-05	0.00243085
HNRNPL	AAAUAAA;ACAUAAA;AAAUACA;ACAUACA;UACA	-0.160059	0.0444518	0.000327181	0.0129236
KHDRBS3	AAAUAAA;AGAUAAA;AUAAAAC;AUAAAA;AUAAAC;AUAAAG;AUUAAAC;UAAAUAA	-0.0837349	0.0273033	0.00220022	0.0526497
HNRNPLL	ACAUACA;GCAUACA	-0.0874401	0.0296292	0.00321288	0.0526497
PTBP1	CUCUUA;CUAA;CUUA;CUAU;CUAC;CUAG;GUCUUA;UAGCUGUG;UCUAUCU;UUACUUU;UUAUUUUUCCCC;CCUAA;UCUAA;CCUUA;UCUUA;CCUAU;UCUAU;CCUAC;UCUAC;CCUAG;UCUAG	0.0701326	0.0238563	0.00333226	0.0526497
ELAVL1	AUUUA;AUUUAUUUAUUU;UUAUUUAUU;UUAUUUU;UUAUUUU;UUUAUUU;UUUAUUU;UUUAUUUAUUU;UUUAUUUAUUUA;UUUAGUU;UUUAUUU;UUAGUUU	-0.0671804	0.0278482	0.0159627	0.210175
IGF2BP3	AAAUACA;ACAUACA	-0.0685207	0.0291846	0.019006	0.214497
CELF2	GUAUGU;UAUGU;UAUGUG;UAUGUU	-0.0587186	0.0272882	0.0315652	0.311706
TIAL1	AUUA;AUUUA;AUUUUA;AUUUUUA;CUUUA;CUUUUA;CUUUUUA;UUUUAAAUUUU;UUUUUUAUUUU	0.0565442	0.0274816	0.0398	0.349356
QKI	ACACACUAACCU;ACUAAC;ACUAAC;ACUAACA;ACUAACC;ACUAACG;ACUUAU;AUCUAAUCAUAU;AUCUACUCAUAU;AUUAAC;CUAAU;ACUAAU	-0.0515316	0.0268644	0.0552653	0.41368
HNRNPC	AUUUA;GGAUAC;UUUUUA;GCAUAC;GGAUAU;GGGUAC	-0.0513215	0.0270097	0.0576011	0.41368
SRSF6	AUCGUA;UACGUC;UGCGUA;CUACACG;UUACACG;CUACUCG;UUACUCG;CUACAGG;UUACAGG;CUACUGG;UUACUGG	0.0408503	0.0233297	0.08014	0.446985
HNRNPK	ACCCCCCCCCUA;CCAUACC;GCCCCCCUA;GCCCCUA;UCCCCUA;UCCCUA	-0.0412395	0.023609	0.0808717	0.446985
ZFP36	AAUAAACAAAG;AAUAAGCAAAG;AAAAAAUAAAG;AAUAAAUAAAG;AACAAAUAAAG;AAAAAGUAAAG;AAUAAGUAAAG;AACAAGUAAAG;AAUAAAGAAAG;AAUAAGGAAAG;AAUAA;AUUUA;UUAUUUAUU;UUAUUUAAA;UUAUUUAUA;UUAUUUAAU;UUAUUUAUU	-0.0638489	0.0372994	0.087132	0.446985
TUT1	AAAUACU;CAAUACU;AGAUACU;CGAUACU	0.0395306	0.0232988	0.0899555	0.446985
MBNL1	ACGCUA;CCGCUA;CUGCUA;GUGCUA;UCGCUA;UUGCUA	0.0377262	0.022275	0.0905286	0.446985
SFPQ	AGAGGUA;GGUAAGAGC;GUAAUGG;UUAAUGG;GUAGUGG;UUAGUGG;GUAAUUG;UUAAUUG;GUAGUUG;UUAGUUG;GUAAUGU;UUAAUGU;GUAGUGU;UUAGUGU;GUAAUUU;UUAAUUU;GUAGUUU;UUAGUUU;UAAGGGAUC;UAGAGAGG;UAGAUCGGAA;UAGGGGGAC;UCUAAGGAA	0.036616	0.0228339	0.109007	0.47255
ZCRB1	GAAUUAA;GGAUUAA;GAUUUAA;GGUUUAA;GACUUAA;GGCUUAA	0.0493765	0.0311483	0.11312	0.47255
KHDRBS1	AUAAAA;AUAAAAA;AUAAAAC;AUAAAAG;AUUUAA;AUUUAC;CUAAAA;CUAAAU;UUAAAA;UUAAAA;UUAAAU;UUUUA;UUUUAC	-0.0495932	0.0313311	0.113651	0.47255
ELAVL4	AUUUAUUUAUUU;UAUUUAUUUA;UUAUUUAUUU;UUUAUUUAUUU;UUUAUUUAUUUA;UUUGUAUCUAAU;UUUUUUAUUUU	0.029968	0.020247	0.139041	0.549211
HNRNPA1	AAUUUA;AGAUAU;AGUAGG;AUAGAA;AUAGCA;AUUUA;AUUUA;AUUUAA;AUUUAUUU;CGUAGGUC;CUAGACUAGA;CUAGACUAGA;CUAGACUAGA;AUAGGGA;UUAGGGA;GUAGGGA;AUAGGGU;UUAGGGU;GUAGGGU;GUUUAGA;UAGACA;UAGAGA;UAGAGU;UAGAGU;UAGAGU;UAGAGU;UAGAGU;UAGAGU;UAGGA;UAGGAA;UAGGAU;UAGGCA;UAGGCU;UAGGGA;UAGGGA;UAGGGACUUA;UAGGGC;UAGGGCAGGC;UAGGGU;UAGGGU;UAGGGA;UAGGGU;UAGGGA;UAGGGU;UAGGUA;UAGUGA;UAGUGAA;UAGUUAG;UUAGAUUAGA;UUAGGGUUAGGG;UUUAUA;CU…	0.0774374	0.0551146	0.160211	0.6027
TIA1	AUUUA;CUUUA;CUUUUA;CUUUUUA;GUUUA;GUUUUA;UUUUUUAUUUU	0.0346079	0.0265797	0.193092	0.620313
RBM42	AACUAAG;AACUACG	0.0279955	0.0216028	0.195193	0.620313
CPEB4	CUUUA	-0.0300135	0.0244707	0.220191	0.620313
RBMS1	GAUAUAC;UAUAUAC;GAUAUAG;UAUAUAG	-0.030279	0.0256828	0.238592	0.620313
MATR3	AAUCUUA;CAUCUUA	-0.0307416	0.0261114	0.239244	0.620313
RBM46	AAUCAUA;GAUCAUA;AAUGAUA;GAUGAUA	0.0363288	0.0315857	0.250251	0.620313
AGO2	UAAAGUGCUU	-0.0475287	0.0416229	0.253674	0.620313
NELFE	CUCUGGUUAG;UCUGGCUAAC	-0.0475287	0.0416229	0.253674	0.620313
RBM3	AAUACGA;GAUACGA;AAAACUA;GAAACUA;AAUACUA;GAUACUA;AAGACUA;GAGACUA	-0.0475287	0.0416229	0.253674	0.620313
SNRPA	GAGCAGUAGGC;GAGCAGUAGUC;GAGCAGUAGGG;GAGCAGUAGUG;GGGUAUGCUG;GAUACCUGCUA;GUUACCUGCUA;GAUUCCUGCUA;GUUUCCUGCUA	-0.0475287	0.0416229	0.253674	0.620313
SRP14	CGCCUGUAG	-0.0475287	0.0416229	0.253674	0.620313
G3BP1	ACCCAUACGCAC;ACCCCUACGCAC;ACCCAUAGGCAC;ACCCCUAGGCAC;ACCCAUACGCCC;ACCCCUACGCCC;ACCCAUAGGCCC;ACCCCUAGGCCC;ACCCAUACGCAG;ACCCCUACGCAG;ACCCAUAGGCAG;ACCCCUAGGCAG;ACCCAUACGCCG;ACCCCUACGCCG;ACCCAUAGGCCG;ACCCCUAGGCCG	0.0263538	0.0233449	0.259118	0.620313
TRA2B	AAUAAGAAG;GAAUUA	0.031174	0.0291939	0.285762	0.663977
SRP68	CUAAG;UAAG	-0.0268273	0.0260511	0.303264	0.684511
FMR1	GGACUAAGGAGU;GGGCAUAGGCAC;GGGCUAAGGAAG;GGGCUAAGGAGG;GGGCUAAGGAAU;GGGCUAAGGAGU;GGGCUAAGGAAU;GGGCUAAGGAGU;GGGCUAAGGAUU;GGGCUAUGGAGU;UAGCGACUGG;UAGCGGCUGG;UAGCAGCUGG;UAGCGACUGG;UAGCGGCUGG;UAGUGGCUGG	-0.0309152	0.0308471	0.316398	0.694317
KHSRP	AUUUUA;AUGUAUAU;UUGUAUAU;CUGUAUAU;GUGUAUAU;AUGUGUAU;UUGUGUAU;CUGUGUAU;GUGUGUAU;AUGUAUGU;UUGUAUGU;CUGUAUGU;GUGUAUGU;UAGGG;UAGGUA;UAGGUU;UAGUAU;UAGUAU;UAUUAU;UAUUAU;UAUUAU;UAUUUA;UAUUUAUUAUUU;UAUUUAUA;UAUUUAUU;UUAG;UUUAG;UAUAUUUA;UUUAUUUA;UAUAUUUU;UUUAUUUU	-0.0496013	0.0531902	0.351208	0.732479
RBM6	UAUCCAA;UAUCCAG	0.0216999	0.0234	0.35389	0.732479
ZFP36L2	UUAUUUAUU;UUAUUUAUU	0.0181293	0.0203079	0.372142	0.732479
SRSF3	AACUUUAU;ACUACGACG;ACUACGAUC;CACUACAC;CUACAAA;CUACAAC;CUACAAU;CUACAGC;CUACGAC;UACAUCAC;UACUUCAA;UAUCAAC;UCAUCGAUA;UUACGAC	-0.0202661	0.0233588	0.385746	0.732479
HNRNPAB	AUAGCA	-0.0236128	0.0277852	0.395548	0.732479
RBMX	UAAGAC;AAGUAACAA	0.0161783	0.0193539	0.40333	0.732479
PABPC1	ACUAACA;ACAAAUA;ACUAAUA;ACGAAUA;ACUAACC;ACUAAUC	-0.0204641	0.0249981	0.413124	0.732479
PCBP2	AAAUUACC;ACAUUAAA;ACCUUAAA;CAAUUAAA;CCAUUAAA;CCCUAA;CCCUUAAA;CUAACCCUAA;CUAACCCUAA;UUAGAG;UUAGGA;UUAGGG	0.0193851	0.0245819	0.430467	0.732479
AKAP1	AUAUAUAU	0.0420834	0.0538411	0.434554	0.732479
RBM5	AGGUAA;GAAGGUA;GAGGGUA	0.0197082	0.0252536	0.435265	0.732479
OAS1	GCAUAA	-0.0176806	0.0226808	0.435779	0.732479
ZRANB2	AGGUAA;AGGUAC;AGGUAG;AGGUAU;AGGUUA;CGGUAA;CGGUAG;CGGUAU;GGGUAA;GGUAAAGGU;UGGUAA	0.0176	0.0234336	0.452729	0.745116
ELAVL3	AUUUA;AUUUAUUUUA;UAUUUAUUUU	-0.0204576	0.0278761	0.463133	0.746685
ELAVL2	AUUUA;AUUUACUUU;AUUUAUACU;AUUUAUAUA;AUUUAUUUU;AUUUUUA;AUUUUUUUA;CUUUA;CUUUAAUUU;CUUUUA;CUUUUUA;GUUUA;GUUUUUA;AAUUUAUUUAA;GAUUUAUUUAA;AUUUUAUUUAA;GUUUUAUUUAA;AAUUUAUUUUA;GAUUUAUUUUA;AUUUUAUUUUA;GUUUUAUUUUA;AAUUUAUUUAG;GAUUUAUUUAG;AUUUUAUUUAG;GUUUUAUUUAG;AAUUUAUUUUG;GAUUUAUUUUG;AUUUUAUUUUG;GUUUUAUUUUG;UAUUAUUUU;UCUUAUAUU;UUAUACUUU;UUAUAUUUU;UUGUAUUGU;UUUAAUUUG;UUUAAUUUU;UUUUAAGUU;UUUUAAUUU;UUUUAGUU…	0.0181498	0.026143	0.487627	0.762791
RBM28	GAGUAGA;GUGUAGA;GAGUAGU;GUGUAGU;GAGUAGG;GUGUAGG	0.0133432	0.019953	0.503766	0.762791
MSI1	UAGGAAG;UAGUAAG;UAGGUAG;UAGUUAG;UAGGAGG;UAGUAGG;UAGGUGG;UAGUUGG;UAGUAAG;UAGUUAG;UAGUAGG;UAGUUGG	0.0157985	0.0237291	0.505646	0.762791
SRSF2	AAGCAGUAGGG;AAGCAGUAGUC;AGCAGAGUA;AGGAGAAUA;AGGAGAUAA;AGGAGUAUC;AGGCAGUAGUC;AGGCGAGUA;AGGGUAU;AGCAGAGUA;AGGAGAGUA;AGUAG;CAGUAGA;CGCUGCUA;CUAGACUAGA;GAAUACCG;GACGGAGUA;GACUAGAA;GAGCAGUAGGG;GAGCAGUAGUC;GAUUAGUG;GAUUCCAGCUA;GAUUCCUGCUA;GCGCAGUAGGG;GCGCAGUAGUC;GCUCGAGUA;GGAACCAGCUA;GGACCGUA;GGACUGUA;GGAGUA;GGGCAGUAGGG;GGGUAAGCUG;GGGUACGCUG;GGGUAGGCUG;GGGUAUGCCG;GGGUAUGCUG;GGUUAAUG;GGUUCCUGUUA;GUAACCA…	-0.0149695	0.0231428	0.517835	0.762791
ENOX1	UAGACAG;AAUACAG;UAUACAG;CAUACAG;AGUACAG;UGUACAG;CGUACAG	0.0156346	0.0243784	0.521401	0.762791
CPEB1	UUUUA	-0.0189687	0.0307717	0.537697	0.772328
SRSF1	AGGAGGUAAC;CCGCUAU;CCUAGGG;CGCCGUA;CUACGAA;CUGACUA;GAUACGAAGC;GGAUAC;UAGACAGAAC;UAGACAGAGC;UAUUACGGAAU;UGUAGGAC;GCAUAC;GGAUAU;GGGUAC;UUAAUUUCAAGA	0.0129126	0.0235112	0.582939	0.820928
A1CF	UGAUCAGUAUA;AUAAUUA;UUAAUUA;AUAAUUG;UUAAUUG	-0.0159162	0.029717	0.592315	0.820928
SAMD4A	GCGGGUA;GCUGGUA	0.0110539	0.0221007	0.617032	0.839976
HNRNPA2B1	AAUUUA;AGAUAU;AGUAGG;AUAGCA;AUUUAA;CUAGACUAGA;AUAGGGA;UUAGGGA;GUAGGGA;AUAGGGU;UUAGGGU;GUAGGGU;UAGACA;UUUAUA	-0.0801386	0.165033	0.627324	0.839976
SF1	ACUUAU;AUACUAACAA;AUUAAC;GACUAAC;UACGAAC;UACUAAC;UACUAAC;UACUAAC;UACUAAG;UACUAAU;UACUAGC;UACUGAC;UAGUAAC;UAUACUAACAA;ACUAAU;GACUAAC;UACUAAC;UACUAAG;UACUGAC;UAGUAAG;UGCUAAC	-0.0112806	0.0259877	0.664295	0.86018
SRSF5	AUAAAGG;UACAGA;UACGGA;CACAUA;UACAUA;CGCAUA;UGCAUA;CACGUA;UACGUA;CGCGUA;UGCGUA;UACAGC;UACGGC;UACAUC;UACGUC	-0.00915319	0.0229272	0.689779	0.86018
HNRNPDL	AAUACCA;AAUUUA;ACAUUAGCC;ACUAACAGCA;ACUAACU;ACUAAGUA;ACUAGAG;ACUAGCC;ACUAGCG;ACUAGCU;ACUAGGA;ACUUUAA;AGAUAU;AGUAGCC;AGUAGG;AUUAGGCA;CCUUUAGGC;GAACUAAGC;GACUAGCA;GACUAGCG;GCACUAGAU;GCACUAGGC;GCUAGUA;GGACUAGCC;GGACUAGCU;GGAGUAGCC;GGAGUAGCU;GGAUUAGCC	-0.00956586	0.025564	0.708311	0.86018
KHDRBS2	AAUAAAA;GAUAAAA;AAUAAAC;GAUAAAC	-0.0105174	0.0283008	0.710218	0.86018
LIN28A	AGGAGUA;UGGAGUA;CGGAGUA	0.00787073	0.0212776	0.711501	0.86018
SRSF7	ACGAGACUA;ACGAUAGAA;ACGAUAGAC;ACUAGAGAC;AGACUACGAC;AGACUACGAU;UAGAGAGAC	0.00586596	0.0164943	0.722161	0.86018
HNRNPD	AAUUUA;AGAUAU;AGUAGG;AUUUA;AUUUAUUUA;UUAGAG;UUAGGA;UUAGGG;UUAGGG	0.00909139	0.0261695	0.728334	0.86018
RBMS3	AAUAUA;UAUAUA;CAUAUA;AUAUAGA;CUAUAGA;AUAUAUA;CUAUAUA;AUAUAGC;CUAUAGC;AUAUAUC;CUAUAUC	-0.0120928	0.0365546	0.740829	0.86018
HNRNPA0	AAUUUA;AGAUAU;AGUAGG;AUUUA	-0.00880033	0.0270901	0.745335	0.86018
PCBP1	AAAUUACC;ACAUUAAA;ACCUUAAA;CAAUUAAA;CCAUUAAA;CCCUUAAA;CCUAACC;CCAUACC;CCUUACC;CCUAUCC;CCUACCC;UUAGAG;UUAGGA;UUAGGG	0.00728018	0.023019	0.751841	0.86018
RBM41	AUACAUG;UUACAUG;AUACUUG;UUACUUG;AUACAUU;UUACAUU;AUACUUU;UUACUUU	-0.00930395	0.0307401	0.762185	0.86018
HNRNPA1L2	AUAGGGA;UUAGGGA;GUAGGGA;AUAGGGU;UUAGGGU;GUAGGGU	0.00529151	0.0213952	0.804691	0.89536
DAZAP1	AAUUUA;AGAUAU;AGUAGG;GUAACG;UAGGAAA;UAGUAAA;UAGGUAA;UAGUUAA;UAGGAUA;UAGUAUA;UAGGUUA;UAGUUUA;UAGGAAG;UAGUAAG;UAGGUAG;UAGUUAG;UAGGAUG;UAGUAUG;UAGGUUG;UAGUUUG	0.00478775	0.0246955	0.846302	0.928581
NUDT21	UGUA;UUGUA;UUGUA	0.0045151	0.0342398	0.895106	0.966975
PUM2	UGUAAAUA;UGUACAUC;UGUAGAUA;UGUAAAUA;UGUAUAUA;UGUACAUA;UGUAAAUA;UGUAUAUA;UGUACAUA;UGUAAAUA;UGUAUAUA;UGUACAUA;UGUAGAUA	-0.00324899	0.0312721	0.917267	0.966975
PUM1	AAUUGUACAUAA;CCAGAAUUGUA;CUUGUAGAUAA;UGUAAAUA;UGUAAUAUU;UGUACAU;UGUACAUA;UGUACAUC;UGUAGAUA;UGUAAAUA;UGUAUAUA;UGUACAUA;UGUAAAUA;UGUAUAUA;UGUACAUA;UGUAUAU;UGUAUAUA;UUUAAUGUU	0.0029861	0.0323475	0.926461	0.966975
IGF2BP2	AAAUACA;CAAUACA;GAAUACA;ACAUACA;CCAUACA;GCAUACA	-0.00238084	0.0271974	0.930254	0.966975
G3BP2	AGGAUAA;AGGAUUA;AGGAUAG	0.00149268	0.0247526	0.951921	0.97498
YTHDC1	GAAUAC;UAAUAC;GCAUAC;UCAUAC;GGAUAC;UGAUAC;GACUAC;UACUAC;GCCUAC;UCCUAC;GGCUAC;UGCUAC;GAGUAC;UAGUAC;GCGUAC;UCGUAC;GGGUAC;UGGUAC;UAAUGC;UACUGC;UAGUGC	-0.00106313	0.0226917	0.962638	0.97498
ANKHD1	AGACGUA	0.000148033	0.0221249	0.994662	0.994662

### Sheet: HEK.U3
Gene	UA_related_motif	Coef	SE	pvalue	FDR
HNRNPLL	ACAUACA;GCAUACA	-0.0196665	0.00451083	1.35173e-05	0.00106787
IGF2BP3	AAAUACA;ACAUACA	-0.0154531	0.00392055	8.30722e-05	0.00328135
AKAP1	AUAUAUAU	-0.0137432	0.00379338	0.000296796	0.00781563
HNRNPL	AAAUAAA;ACAUAAA;AAAUACA;ACAUACA;UACA	-0.0160493	0.00469468	0.000639023	0.0126207
PPIE	AAUAAA;AAUAAA;UAAAAA;AUAAAA;UUAAAA;AAUAAA;UAUAAA;AUUAAA;UUUAAA;AAAUAA;UAAUAA;AUAUAA;UUAUAA;AAUUAA;UAUUAA;AUUUAA;UUUUAA;AAAAUA;UAAAUA;AUAAUA;UUAAUA;AAUAUA;UAUAUA;AUUAUA;UUUAUA;AAAUUA;UAAUUA;AUAUUA;UUAUUA;AAUUUA;UAUUUA;AUUUUA;UUUUUA;UAAAAU;AUAAAU;UUAAAU;AAUAAU;UAUAAU;AUUAAU;UUUAAU;AAAUAU;UAAUAU;AUAUAU;UUAUAU;AAUUAU;UAUUAU;AUUUAU;UUUUAU;UAAAUU;AUAAUU;UUAAUU;AAUAUU;UAUAUU;AUUAUU;UUUAUU;UAAUUU;AUAUUU;…	-0.0219906	0.00691265	0.00148373	0.0234429
KHSRP	AUUUUA;AUGUAUAU;UUGUAUAU;CUGUAUAU;GUGUAUAU;AUGUGUAU;UUGUGUAU;CUGUGUAU;GUGUGUAU;AUGUAUGU;UUGUAUGU;CUGUAUGU;GUGUAUGU;UAGGG;UAGGUA;UAGGUU;UAGUAU;UAGUAU;UAUUAU;UAUUAU;UAUUAU;UAUUUA;UAUUUAUUAUUU;UAUUUAUA;UAUUUAUU;UUAG;UUUAG;UAUAUUUA;UUUAUUUA;UAUAUUUU;UUUAUUUU	-0.0109954	0.00360426	0.00230616	0.0303645
HNRNPA1L2	AUAGGGA;UUAGGGA;GUAGGGA;AUAGGGU;UUAGGGU;GUAGGGU	-0.0110248	0.00394735	0.00526059	0.0559624
RBMS3	AAUAUA;UAUAUA;CAUAUA;AUAUAGA;CUAUAGA;AUAUAUA;CUAUAUA;AUAUAGC;CUAUAGC;AUAUAUC;CUAUAUC	-0.010599	0.00382812	0.00566707	0.0559624
ENOX1	UAGACAG;AAUACAG;UAUACAG;CAUACAG;AGUACAG;UGUACAG;CGUACAG	0.00995068	0.00377615	0.00845979	0.0742582
KHDRBS3	AAAUAAA;AGAUAAA;AUAAAAC;AUAAAA;AUAAAC;AUAAAG;AUUAAAC;UAAAUAA	-0.0091869	0.00362913	0.0114177	0.0857742
SF1	ACUUAU;AUACUAACAA;AUUAAC;GACUAAC;UACGAAC;UACUAAC;UACUAAC;UACUAAC;UACUAAG;UACUAAU;UACUAGC;UACUGAC;UAGUAAC;UAUACUAACAA;ACUAAU;GACUAAC;UACUAAC;UACUAAG;UACUGAC;UAGUAAG;UGCUAAC	0.00846847	0.00336659	0.0119476	0.0857742
PCBP2	AAAUUACC;ACAUUAAA;ACCUUAAA;CAAUUAAA;CCAUUAAA;CCCUAA;CCCUUAAA;CUAACCCUAA;CUAACCCUAA;UUAGAG;UUAGGA;UUAGGG	-0.00860742	0.00346421	0.013029	0.0857742
MSI1	UAGGAAG;UAGUAAG;UAGGUAG;UAGUUAG;UAGGAGG;UAGUAGG;UAGGUGG;UAGUUGG;UAGUAAG;UAGUUAG;UAGUAGG;UAGUUGG	0.00762906	0.00315425	0.0156455	0.0950767
IGF2BP2	AAAUACA;CAAUACA;GAAUACA;ACAUACA;CCAUACA;GCAUACA	-0.00726428	0.00314963	0.0211662	0.119438
TIA1	AUUUA;CUUUA;CUUUUA;CUUUUUA;GUUUA;GUUUUA;UUUUUUAUUUU	0.0110679	0.00499207	0.0267017	0.140629
SFPQ	AGAGGUA;GGUAAGAGC;GUAAUGG;UUAAUGG;GUAGUGG;UUAGUGG;GUAAUUG;UUAAUUG;GUAGUUG;UUAGUUG;GUAAUGU;UUAAUGU;GUAGUGU;UUAGUGU;GUAAUUU;UUAAUUU;GUAGUUU;UUAGUUU;UAAGGGAUC;UAGAGAGG;UAGAUCGGAA;UAGGGGGAC;UCUAAGGAA	-0.00825026	0.00391307	0.0350924	0.173269
PTBP1	CUCUUA;CUAA;CUUA;CUAU;CUAC;CUAG;GUCUUA;UAGCUGUG;UCUAUCU;UUACUUU;UUAUUUUUCCCC;CCUAA;UCUAA;CCUUA;UCUUA;CCUAU;UCUAU;CCUAC;UCUAC;CCUAG;UCUAG	0.00887645	0.00433639	0.0407605	0.189417
FMR1	GGACUAAGGAGU;GGGCAUAGGCAC;GGGCUAAGGAAG;GGGCUAAGGAGG;GGGCUAAGGAAU;GGGCUAAGGAGU;GGGCUAAGGAAU;GGGCUAAGGAGU;GGGCUAAGGAUU;GGGCUAUGGAGU;UAGCGACUGG;UAGCGGCUGG;UAGCAGCUGG;UAGCGACUGG;UAGCGGCUGG;UAGUGGCUGG	-0.0143804	0.00727296	0.0481191	0.211189
SNRPA	GAGCAGUAGGC;GAGCAGUAGUC;GAGCAGUAGGG;GAGCAGUAGUG;GGGUAUGCUG;GAUACCUGCUA;GUUACCUGCUA;GAUUCCUGCUA;GUUUCCUGCUA	0.00578189	0.00319248	0.07024	0.281503
PCBP1	AAAUUACC;ACAUUAAA;ACCUUAAA;CAAUUAAA;CCAUUAAA;CCCUUAAA;CCUAACC;CCAUACC;CCUUACC;CCUAUCC;CCUACCC;UUAGAG;UUAGGA;UUAGGG	-0.00659796	0.00365638	0.0712665	0.281503
KHDRBS2	AAUAAAA;GAUAAAA;AAUAAAC;GAUAAAC	-0.005597	0.00334469	0.0943682	0.351687
MBNL1	ACGCUA;CCGCUA;CUGCUA;GUGCUA;UCGCUA;UUGCUA	0.00644952	0.00389576	0.0979381	0.351687
HNRNPA0	AAUUUA;AGAUAU;AGUAGG;AUUUA	0.00562639	0.00367219	0.125603	0.431419
HNRNPC	AUUUA;GGAUAC;UUUUUA;GCAUAC;GGAUAU;GGGUAC	-0.00565613	0.00389218	0.146287	0.445799
RBM5	AGGUAA;GAAGGUA;GAGGGUA	-0.00549521	0.00378284	0.146436	0.445799
SRSF3	AACUUUAU;ACUACGACG;ACUACGAUC;CACUACAC;CUACAAA;CUACAAC;CUACAAU;CUACAGC;CUACGAC;UACAUCAC;UACUUCAA;UAUCAAC;UCAUCGAUA;UUACGAC	0.00515448	0.00355078	0.146719	0.445799
SRP68	CUAAG;UAAG	-0.00526692	0.00372476	0.157472	0.460752
ZCRB1	GAAUUAA;GGAUUAA;GAUUUAA;GGUUUAA;GACUUAA;GGCUUAA	0.00383305	0.00308969	0.214867	0.602233
DAZAP1	AAUUUA;AGAUAU;AGUAGG;GUAACG;UAGGAAA;UAGUAAA;UAGGUAA;UAGUUAA;UAGGAUA;UAGUAUA;UAGGUUA;UAGUUUA;UAGGAAG;UAGUAAG;UAGGUAG;UAGUUAG;UAGGAUG;UAGUAUG;UAGGUUG;UAGUUUG	0.00435276	0.00355626	0.221073	0.602233
ELAVL3	AUUUA;AUUUAUUUUA;UAUUUAUUUU	0.00429092	0.00359964	0.233352	0.614494
TIAL1	AUUA;AUUUA;AUUUUA;AUUUUUA;CUUUA;CUUUUA;CUUUUUA;UUUUAAAUUUU;UUUUUUAUUUU	0.00608471	0.0053032	0.251335	0.627165
SRSF5	AUAAAGG;UACAGA;UACGGA;CACAUA;UACAUA;CGCAUA;UGCAUA;CACGUA;UACGUA;CGCGUA;UGCGUA;UACAGC;UACGGC;UACAUC;UACGUC	0.00468552	0.00421838	0.266782	0.627165
OAS1	GCAUAA	-0.00355577	0.00322345	0.270088	0.627165
HNRNPA1	AAUUUA;AGAUAU;AGUAGG;AUAGAA;AUAGCA;AUUUA;AUUUA;AUUUAA;AUUUAUUU;CGUAGGUC;CUAGACUAGA;CUAGACUAGA;CUAGACUAGA;AUAGGGA;UUAGGGA;GUAGGGA;AUAGGGU;UUAGGGU;GUAGGGU;GUUUAGA;UAGACA;UAGAGA;UAGAGU;UAGAGU;UAGAGU;UAGAGU;UAGAGU;UAGAGU;UAGGA;UAGGAA;UAGGAU;UAGGCA;UAGGCU;UAGGGA;UAGGGA;UAGGGACUUA;UAGGGC;UAGGGCAGGC;UAGGGU;UAGGGU;UAGGGA;UAGGGU;UAGGGA;UAGGGU;UAGGUA;UAGUGA;UAGUGAA;UAGUUAG;UUAGAUUAGA;UUAGGGUUAGGG;UUUAUA;CU…	-0.00425672	0.00386865	0.271297	0.627165
SRSF2	AAGCAGUAGGG;AAGCAGUAGUC;AGCAGAGUA;AGGAGAAUA;AGGAGAUAA;AGGAGUAUC;AGGCAGUAGUC;AGGCGAGUA;AGGGUAU;AGCAGAGUA;AGGAGAGUA;AGUAG;CAGUAGA;CGCUGCUA;CUAGACUAGA;GAAUACCG;GACGGAGUA;GACUAGAA;GAGCAGUAGGG;GAGCAGUAGUC;GAUUAGUG;GAUUCCAGCUA;GAUUCCUGCUA;GCGCAGUAGGG;GCGCAGUAGUC;GCUCGAGUA;GGAACCAGCUA;GGACCGUA;GGACUGUA;GGAGUA;GGGCAGUAGGG;GGGUAAGCUG;GGGUACGCUG;GGGUAGGCUG;GGGUAUGCCG;GGGUAUGCUG;GGUUAAUG;GGUUCCUGUUA;GUAACCA…	-0.00416567	0.00388493	0.2837	0.627165
ELAVL1	AUUUA;AUUUAUUUAUUU;UUAUUUAUU;UUAUUUU;UUAUUUU;UUUAUUU;UUUAUUU;UUUAUUUAUUU;UUUAUUUAUUUA;UUUAGUU;UUUAUUU;UUAGUUU	-0.00380516	0.00367355	0.300379	0.627165
HNRNPA2B1	AAUUUA;AGAUAU;AGUAGG;AUAGCA;AUUUAA;CUAGACUAGA;AUAGGGA;UUAGGGA;GUAGGGA;AUAGGGU;UUAGGGU;GUAGGGU;UAGACA;UUUAUA	-0.00472997	0.00463438	0.307525	0.627165
NELFE	CUCUGGUUAG;UCUGGCUAAC	0.00260981	0.00260636	0.316762	0.627165
ZRANB2	AGGUAA;AGGUAC;AGGUAG;AGGUAU;AGGUUA;CGGUAA;CGGUAG;CGGUAU;GGGUAA;GGUAAAGGU;UGGUAA	-0.00375351	0.00375283	0.317315	0.627165
ELAVL4	AUUUAUUUAUUU;UAUUUAUUUA;UUAUUUAUUU;UUUAUUUAUUU;UUUAUUUAUUUA;UUUGUAUCUAAU;UUUUUUAUUUU	-0.00355038	0.00360734	0.325103	0.627165
CELF2	GUAUGU;UAUGU;UAUGUG;UAUGUU	-0.00383778	0.00395564	0.332034	0.627165
PUM2	UGUAAAUA;UGUACAUC;UGUAGAUA;UGUAAAUA;UGUAUAUA;UGUACAUA;UGUAAAUA;UGUAUAUA;UGUACAUA;UGUAAAUA;UGUAUAUA;UGUACAUA;UGUAGAUA	-0.00296008	0.00310894	0.341124	0.627165
KHDRBS1	AUAAAA;AUAAAAA;AUAAAAC;AUAAAAG;AUUUAA;AUUUAC;CUAAAA;CUAAAU;UUAAAA;UUAAAA;UUAAAU;UUUUA;UUUUAC	-0.00430723	0.00452612	0.341368	0.627165
SRSF6	AUCGUA;UACGUC;UGCGUA;CUACACG;UUACACG;CUACUCG;UUACUCG;CUACAGG;UUACAGG;CUACUGG;UUACUGG	0.00383931	0.00411076	0.350407	0.62914
RBM6	UAUCCAA;UAUCCAG	0.00328702	0.00381172	0.388576	0.645522
ANKHD1	AGACGUA	-0.00336537	0.00391147	0.389656	0.645522
HNRNPDL	AAUACCA;AAUUUA;ACAUUAGCC;ACUAACAGCA;ACUAACU;ACUAAGUA;ACUAGAG;ACUAGCC;ACUAGCG;ACUAGCU;ACUAGGA;ACUUUAA;AGAUAU;AGUAGCC;AGUAGG;AUUAGGCA;CCUUUAGGC;GAACUAAGC;GACUAGCA;GACUAGCG;GCACUAGAU;GCACUAGGC;GCUAGUA;GGACUAGCC;GGACUAGCU;GGAGUAGCC;GGAGUAGCU;GGAUUAGCC	0.00296804	0.00348077	0.393906	0.645522
RBM42	AACUAAG;AACUACG	0.00276005	0.00328081	0.400272	0.645522
SRSF1	AGGAGGUAAC;CCGCUAU;CCUAGGG;CGCCGUA;CUACGAA;CUGACUA;GAUACGAAGC;GGAUAC;UAGACAGAAC;UAGACAGAGC;UAUUACGGAAU;UGUAGGAC;GCAUAC;GGAUAU;GGGUAC;UUAAUUUCAAGA	0.00455592	0.00541683	0.400387	0.645522
RBMS1	GAUAUAC;UAUAUAC;GAUAUAG;UAUAUAG	0.00267023	0.00327291	0.414654	0.655154
G3BP2	AGGAUAA;AGGAUUA;AGGAUAG	0.00282893	0.00353866	0.42411	0.656955
YTHDC1	GAAUAC;UAAUAC;GCAUAC;UCAUAC;GGAUAC;UGAUAC;GACUAC;UACUAC;GCCUAC;UCCUAC;GGCUAC;UGCUAC;GAGUAC;UAGUAC;GCGUAC;UCGUAC;GGGUAC;UGGUAC;UAAUGC;UACUGC;UAGUGC	-0.00277336	0.00370854	0.454629	0.690686
TUT1	AAAUACU;CAAUACU;AGAUACU;CGAUACU	0.00263443	0.00368713	0.474987	0.707999
RBM28	GAGUAGA;GUGUAGA;GAGUAGU;GUGUAGU;GAGUAGG;GUGUAGG	-0.00255434	0.00415214	0.538485	0.784319
RBM46	AAUCAUA;GAUCAUA;AAUGAUA;GAUGAUA	-0.00186274	0.00308515	0.546045	0.784319
HNRNPK	ACCCCCCCCCUA;CCAUACC;GCCCCCCUA;GCCCCUA;UCCCCUA;UCCCUA	0.002277	0.00388199	0.557553	0.786548
NUDT21	UGUA;UUGUA;UUGUA	0.00512987	0.00906986	0.571717	0.789725
PABPC1	ACUAACA;ACAAAUA;ACUAAUA;ACGAAUA;ACUAACC;ACUAAUC	-0.00178342	0.00330296	0.589281	0.789725
SAMD4A	GCGGGUA;GCUGGUA	0.00247187	0.00458433	0.589795	0.789725
RBM3	AAUACGA;GAUACGA;AAAACUA;GAAACUA;AAUACUA;GAUACUA;AAGACUA;GAGACUA	-0.00162125	0.0031931	0.611682	0.805381
ZFP36	AAUAAACAAAG;AAUAAGCAAAG;AAAAAAUAAAG;AAUAAAUAAAG;AACAAAUAAAG;AAAAAGUAAAG;AAUAAGUAAAG;AACAAGUAAAG;AAUAAAGAAAG;AAUAAGGAAAG;AAUAA;AUUUA;UUAUUUAUU;UUAUUUAAA;UUAUUUAUA;UUAUUUAAU;UUAUUUAUU	-0.00528217	0.0109561	0.62976	0.815591
MATR3	AAUCUUA;CAUCUUA	-0.00134969	0.00331456	0.683895	0.842021
A1CF	UGAUCAGUAUA;AUAAUUA;UUAAUUA;AUAAUUG;UUAAUUG	0.00120087	0.00310365	0.698846	0.842021
G3BP1	ACCCAUACGCAC;ACCCCUACGCAC;ACCCAUAGGCAC;ACCCCUAGGCAC;ACCCAUACGCCC;ACCCCUACGCCC;ACCCAUAGGCCC;ACCCCUAGGCCC;ACCCAUACGCAG;ACCCCUACGCAG;ACCCAUAGGCAG;ACCCCUAGGCAG;ACCCAUACGCCG;ACCCCUACGCCG;ACCCAUAGGCCG;ACCCCUAGGCCG	0.00163074	0.0042602	0.701911	0.842021
LIN28A	AGGAGUA;UGGAGUA;CGGAGUA	0.00156061	0.00441438	0.723721	0.842021
TRA2B	AAUAAGAAG;GAAUUA	-0.00111571	0.00319189	0.726707	0.842021
ZFP36L2	UUAUUUAUU;UUAUUUAUU	-0.001076	0.00333974	0.747342	0.842021
QKI	ACACACUAACCU;ACUAAC;ACUAAC;ACUAACA;ACUAACC;ACUAACG;ACUUAU;AUCUAAUCAUAU;AUCUACUCAUAU;AUUAAC;CUAAU;ACUAAU	0.00108139	0.00336227	0.747762	0.842021
AGO2	UAAAGUGCUU	-0.00117599	0.00368862	0.749891	0.842021
RBM41	AUACAUG;UUACAUG;AUACUUG;UUACUUG;AUACAUU;UUACAUU;AUACUUU;UUACUUU	0.000952669	0.00307332	0.756601	0.842021
CPEB4	CUUUA	0.00106256	0.00343004	0.756753	0.842021
ELAVL2	AUUUA;AUUUACUUU;AUUUAUACU;AUUUAUAUA;AUUUAUUUU;AUUUUUA;AUUUUUUUA;CUUUA;CUUUAAUUU;CUUUUA;CUUUUUA;GUUUA;GUUUUUA;AAUUUAUUUAA;GAUUUAUUUAA;AUUUUAUUUAA;GUUUUAUUUAA;AAUUUAUUUUA;GAUUUAUUUUA;AUUUUAUUUUA;GUUUUAUUUUA;AAUUUAUUUAG;GAUUUAUUUAG;AUUUUAUUUAG;GUUUUAUUUAG;AAUUUAUUUUG;GAUUUAUUUUG;AUUUUAUUUUG;GUUUUAUUUUG;UAUUAUUUU;UCUUAUAUU;UUAUACUUU;UUAUAUUUU;UUGUAUUGU;UUUAAUUUG;UUUAAUUUU;UUUUAAGUU;UUUUAAUUU;UUUUAGUU…	0.00134209	0.00475253	0.777662	0.85191
CPEB1	UUUUA	0.00102363	0.00379169	0.787208	0.85191
PUM1	AAUUGUACAUAA;CCAGAAUUGUA;CUUGUAGAUAA;UGUAAAUA;UGUAAUAUU;UGUACAU;UGUACAUA;UGUACAUC;UGUAGAUA;UGUAAAUA;UGUAUAUA;UGUACAUA;UGUAAAUA;UGUAUAUA;UGUACAUA;UGUAUAU;UGUAUAUA;UUUAAUGUU	0.00073795	0.00307299	0.81024	0.857137
SRP14	CGCCUGUAG	-0.000944565	0.00425994	0.82454	0.857137
HNRNPD	AAUUUA;AGAUAU;AGUAGG;AUUUA;AUUUAUUUA;UUAGAG;UUAGGA;UUAGGG;UUAGGG	0.00082871	0.00373847	0.824587	0.857137
SRSF7	ACGAGACUA;ACGAUAGAA;ACGAUAGAC;ACUAGAGAC;AGACUACGAC;AGACUACGAU;UAGAGAGAC	-0.000484562	0.00368663	0.895439	0.918697
RBMX	UAAGAC;AAGUAACAA	0.000338397	0.00423567	0.936329	0.948333
HNRNPAB	AUAGCA	-0.000175895	0.00314412	0.955391	0.955391
