## Supplemental Table S6 for "Multiplexed Assays of Human Disease-relevant Mutations Reveal UTR Dinucleotide Composition as a Major Determinant of RNA Stability"

### Sheet: sT6_GO_BP_5'UTRonly
Code	Name	GO_u5_mean	GO_u5_SD	All_u5_mean	All_u5_SD	GO_u3_mean	GO_u3_SD	All_u3_mean	All_u3_SD	adj.pval_u5	adj.pval_u3
GO:0032098	regulation of appetite	0.0897971	0.227095	0.0227067	0.022457	0.0405345	0.0251395	0.0520683	0.0299726	1.75389e-34	1
GO:0016255	attachment of GPI anchor to protein	0.0561582	0.0310851	0.0227067	0.022457	0.0381098	0.0223036	0.0520683	0.0299726	7.25587e-22	1
GO:1900118	negative regulation of execution phase of apoptosis	0.0663511	0.0389882	0.0227067	0.022457	0.0692302	0.0279509	0.0520683	0.0299726	2.89556e-16	1
GO:0006941	striated muscle contraction	0.0503703	0.0401531	0.0227067	0.022457	0.0510502	0.0239224	0.0520683	0.0299726	5.29613e-13	1
GO:0043312	neutrophil degranulation	0.017451	0.0178174	0.0227067	0.022457	0.0484992	0.0328854	0.0520683	0.0299726	7.72493e-13	0.0850645
GO:0007187	G protein-coupled receptor signaling pathway, coupled to cyclic nucleotide second messenger	0.0390222	0.0957088	0.0227067	0.022457	0.0530365	0.0296453	0.0520683	0.0299726	7.43071e-11	1
GO:0006749	glutathione metabolic process	0.0119917	0.014213	0.0227067	0.022457	0.0461434	0.025637	0.0520683	0.0299726	8.55907e-08	1
GO:0006334	nucleosome assembly	0.0310744	0.0249264	0.0227067	0.022457	0.0554576	0.0265268	0.0520683	0.0299726	1.28066e-06	1
GO:0099536	synaptic signaling	0.0493515	0.0293421	0.0227067	0.022457	0.0496482	0.0205455	0.0520683	0.0299726	5.11914e-06	1
GO:0045766	positive regulation of angiogenesis	0.0145739	0.0167727	0.0227067	0.022457	0.0495055	0.0258639	0.0520683	0.0299726	1.43768e-05	1
GO:0050900	leukocyte migration	0.0162959	0.0192742	0.0227067	0.022457	0.0502572	0.0273214	0.0520683	0.0299726	2.32798e-05	1
GO:0016477	cell migration	0.0172894	0.0178808	0.0227067	0.022457	0.0537459	0.0271976	0.0520683	0.0299726	4.23376e-05	1
GO:0008284	positive regulation of cell population proliferation	0.0189982	0.0189064	0.0227067	0.022457	0.0534839	0.027898	0.0520683	0.0299726	6.67154e-05	1
GO:0072659	protein localization to plasma membrane	0.0161005	0.0205458	0.0227067	0.022457	0.0502246	0.0280097	0.0520683	0.0299726	7.01619e-05	1
GO:0018215	protein phosphopantetheinylation	0.0178782	0.0192361	0.0227067	0.022457	0.0519874	0.0272327	0.0520683	0.0299726	8.39188e-05	1
GO:0006886	intracellular protein transport	0.0190397	0.0194422	0.0227067	0.022457	0.0520206	0.0285975	0.0520683	0.0299726	0.00012146	1
GO:0070374	positive regulation of ERK1 and ERK2 cascade	0.0173257	0.0189147	0.0227067	0.022457	0.0525431	0.0300586	0.0520683	0.0299726	0.00013626	1
GO:2000774	positive regulation of cellular senescence	0.00894975	0.0132566	0.0227067	0.022457	0.0411489	0.0224792	0.0520683	0.0299726	0.000150019	1
GO:0032869	cellular response to insulin stimulus	0.0144727	0.0219691	0.0227067	0.022457	0.0523841	0.0280256	0.0520683	0.0299726	0.00025589	1
GO:0016197	endosomal transport	0.0142792	0.0163987	0.0227067	0.022457	0.0518107	0.0297159	0.0520683	0.0299726	0.000295636	1
GO:0005975	carbohydrate metabolic process	0.0185024	0.0191689	0.0227067	0.022457	0.050737	0.0290852	0.0520683	0.0299726	0.000345712	1
GO:0001736	establishment of planar polarity	0.044337	0.0396334	0.0227067	0.022457	0.065824	0.0283337	0.0520683	0.0299726	0.000468369	1
GO:0006898	receptor-mediated endocytosis	0.0162737	0.0162913	0.0227067	0.022457	0.0484376	0.0311552	0.0520683	0.0299726	0.000615792	1
GO:0051496	positive regulation of stress fiber assembly	0.0130802	0.0138557	0.0227067	0.022457	0.0516214	0.0277003	0.0520683	0.0299726	0.00114448	1
GO:0021670	lateral ventricle development	0.0436518	0.0365929	0.0227067	0.022457	0.067116	0.02658	0.0520683	0.0299726	0.00114589	1
GO:0046777	protein autophosphorylation	0.017531	0.0192453	0.0227067	0.022457	0.0490326	0.0267327	0.0520683	0.0299726	0.00116853	1
GO:0006612	protein targeting to membrane	0.0122341	0.0126571	0.0227067	0.022457	0.0541805	0.0302397	0.0520683	0.0299726	0.00127544	1
GO:1902806	regulation of cell cycle G1/S phase transition	0.0382483	0.0209784	0.0227067	0.022457	0.0484397	0.0122127	0.0520683	0.0299726	0.0016496	1
GO:0045976	negative regulation of mitotic cell cycle, embryonic	0.0447723	0.0185864	0.0227067	0.022457	0.0599678	0.0170281	0.0520683	0.0299726	0.00190264	1
GO:0002576	platelet degranulation	0.0163109	0.0176044	0.0227067	0.022457	0.0519671	0.0340155	0.0520683	0.0299726	0.00190398	1
GO:0006099	tricarboxylic acid cycle	0.0127022	0.016098	0.0227067	0.022457	0.0603192	0.0274802	0.0520683	0.0299726	0.00201128	1
GO:0021849	neuroblast division in subventricular zone	0.0475995	0.0413896	0.0227067	0.022457	0.0686944	0.0278594	0.0520683	0.0299726	0.00251676	1
GO:0006897	endocytosis	0.018684	0.0228515	0.0227067	0.022457	0.050915	0.0290644	0.0520683	0.0299726	0.00258257	1
GO:0010976	positive regulation of neuron projection development	0.0158201	0.0152195	0.0227067	0.022457	0.04913	0.0295224	0.0520683	0.0299726	0.00297879	1
GO:0032755	positive regulation of interleukin-6 production	0.0158345	0.0168902	0.0227067	0.022457	0.0515019	0.027892	0.0520683	0.0299726	0.00347132	1
GO:0032760	positive regulation of tumor necrosis factor production	0.0157177	0.0178271	0.0227067	0.022457	0.0513487	0.0309323	0.0520683	0.0299726	0.00356747	1
GO:0061024	membrane organization	0.0165709	0.0209285	0.0227067	0.022457	0.0549444	0.030453	0.0520683	0.0299726	0.00398497	1
GO:0009416	response to light stimulus	0.0352893	0.0230463	0.0227067	0.022457	0.0553639	0.0224806	0.0520683	0.0299726	0.00505977	1
GO:0061324	canonical Wnt signaling pathway involved in positive regulation of cardiac outflow tract cell proliferation	0.0446022	0.0193645	0.0227067	0.022457	0.057521	0.0152956	0.0520683	0.0299726	0.00623577	1
GO:0007274	neuromuscular synaptic transmission	0.0367743	0.0287254	0.0227067	0.022457	0.0482369	0.0194801	0.0520683	0.0299726	0.00647592	1
GO:0030997	regulation of centriole-centriole cohesion	0.0440625	0.0191478	0.0227067	0.022457	0.056762	0.0154469	0.0520683	0.0299726	0.0069427	1
GO:1900271	regulation of long-term synaptic potentiation	0.00921827	0.0128258	0.0227067	0.022457	0.0440666	0.0196842	0.0520683	0.0299726	0.00950016	1

### Sheet: sT6_GO_BP_3'UTRonly
Code	Name	GO_u5_mean	GO_u5_SD	All_u5_mean	All_u5_SD	GO_u3_mean	GO_u3_SD	All_u3_mean	All_u3_SD	adj.pval_u5	adj.pval_u3
GO:0006357	regulation of transcription by RNA polymerase II	0.0226949	0.019059	0.0227067	0.022457	0.0570231	0.027324	0.0520683	0.0299726	1	3.82278e-22
GO:0019083	viral transcription	0.0184106	0.0171183	0.0227067	0.022457	0.0691466	0.0405121	0.0520683	0.0299726	1	1.14701e-17
GO:0006614	SRP-dependent cotranslational protein targeting to membrane	0.018929	0.0176693	0.0227067	0.022457	0.069233	0.0408462	0.0520683	0.0299726	1	2.26948e-16
GO:0002181	cytoplasmic translation	0.0183941	0.016017	0.0227067	0.022457	0.0695023	0.0428226	0.0520683	0.0299726	1	1.37013e-14
GO:0006413	translational initiation	0.0201096	0.0188536	0.0227067	0.022457	0.0639442	0.0371827	0.0520683	0.0299726	1	1.52847e-12
GO:0035722	interleukin-12-mediated signaling pathway	0.0243509	0.0195096	0.0227067	0.022457	0.0741267	0.0606119	0.0520683	0.0299726	1	1.23711e-11
GO:0033625	positive regulation of integrin activation	0.0165702	0.0123497	0.0227067	0.022457	0.100267	0.131219	0.0520683	0.0299726	1	1.84971e-10
GO:0001649	osteoblast differentiation	0.0174377	0.0175865	0.0227067	0.022457	0.0674292	0.0284191	0.0520683	0.0299726	1	1.37903e-09
GO:0030183	B cell differentiation	0.0222095	0.0231269	0.0227067	0.022457	0.069556	0.0331004	0.0520683	0.0299726	1	1.1126e-08
GO:0034121	regulation of toll-like receptor signaling pathway	0.0417931	0.0275097	0.0227067	0.022457	0.0964709	0.035985	0.0520683	0.0299726	0.34321	4.00919e-08
GO:0042100	B cell proliferation	0.0306985	0.0272344	0.0227067	0.022457	0.0773961	0.0259737	0.0520683	0.0299726	1	7.05927e-08
GO:0030318	melanocyte differentiation	0.0227472	0.0162894	0.0227067	0.022457	0.0808799	0.0175957	0.0520683	0.0299726	1	1.55102e-07
GO:0007263	nitric oxide mediated signal transduction	0.0331012	0.0320795	0.0227067	0.022457	0.077925	0.0308763	0.0520683	0.0299726	1	1.79471e-07
GO:0008654	phospholipid biosynthetic process	0.0191064	0.0184958	0.0227067	0.022457	0.0381464	0.0253151	0.0520683	0.0299726	1	2.86131e-07
GO:0045669	positive regulation of osteoblast differentiation	0.0224667	0.0221459	0.0227067	0.022457	0.0675195	0.0273121	0.0520683	0.0299726	1	4.35855e-07
GO:0006355	regulation of transcription, DNA-templated	0.0232898	0.0191738	0.0227067	0.022457	0.0548418	0.0285841	0.0520683	0.0299726	1	9.20739e-07
GO:0071498	cellular response to fluid shear stress	0.0192839	0.0127377	0.0227067	0.022457	0.0860564	0.0268677	0.0520683	0.0299726	1	1.8558e-06
GO:0000956	nuclear-transcribed mRNA catabolic process	0.0155737	0.0117985	0.0227067	0.022457	0.0778005	0.038413	0.0520683	0.0299726	1	2.13591e-06
GO:0000184	nuclear-transcribed mRNA catabolic process, nonsense-mediated decay	0.0182917	0.0174692	0.0227067	0.022457	0.0621755	0.0390193	0.0520683	0.0299726	1	2.24147e-06
GO:0010389	regulation of G2/M transition of mitotic cell cycle	0.024364	0.0232552	0.0227067	0.022457	0.0648869	0.0303008	0.0520683	0.0299726	1	2.53536e-06
GO:0051298	centrosome duplication	0.0228434	0.0192039	0.0227067	0.022457	0.0774502	0.0315936	0.0520683	0.0299726	1	3.60944e-06
GO:0032486	Rap protein signal transduction	0.0251068	0.0120218	0.0227067	0.022457	0.0885046	0.126241	0.0520683	0.0299726	1	4.64676e-06
GO:0042254	ribosome biogenesis	0.0239606	0.022367	0.0227067	0.022457	0.0637384	0.0482248	0.0520683	0.0299726	1	5.10987e-06
GO:0043066	negative regulation of apoptotic process	0.0214854	0.0198513	0.0227067	0.022457	0.0571692	0.0272108	0.0520683	0.0299726	1	6.14908e-06
GO:0051276	chromosome organization	0.0235622	0.0158935	0.0227067	0.022457	0.0780692	0.0320124	0.0520683	0.0299726	1	6.56532e-06
GO:0000070	mitotic sister chromatid segregation	0.0215461	0.020483	0.0227067	0.022457	0.0724694	0.025538	0.0520683	0.0299726	1	8.26253e-06
GO:0006828	manganese ion transport	0.0249833	0.0189974	0.0227067	0.022457	0.0798127	0.0274061	0.0520683	0.0299726	1	1.68701e-05
GO:0009235	cobalamin metabolic process	0.030989	0.0245531	0.0227067	0.022457	0.0782657	0.0416598	0.0520683	0.0299726	1	2.38983e-05
GO:1904667	negative regulation of ubiquitin protein ligase activity	0.0125654	0.0119562	0.0227067	0.022457	0.0848611	0.0456635	0.0520683	0.0299726	1	2.50215e-05
GO:1905515	non-motile cilium assembly	0.0211647	0.0208453	0.0227067	0.022457	0.06811	0.0312422	0.0520683	0.0299726	1	3.39955e-05
GO:2001016	positive regulation of skeletal muscle cell differentiation	0.0240743	0.0105996	0.0227067	0.022457	0.0912856	0.0207613	0.0520683	0.0299726	1	4.11737e-05
GO:0000278	mitotic cell cycle	0.0204448	0.0235382	0.0227067	0.022457	0.0611077	0.0312969	0.0520683	0.0299726	1	6.89502e-05
GO:0036499	PERK-mediated unfolded protein response	0.0254767	0.0219787	0.0227067	0.022457	0.0843488	0.0252816	0.0520683	0.0299726	1	7.68665e-05
GO:0045143	homologous chromosome segregation	0.0257347	0.0138201	0.0227067	0.022457	0.0886475	0.0242072	0.0520683	0.0299726	1	7.83948e-05
GO:0030101	natural killer cell activation	0.0218659	0.0193201	0.0227067	0.022457	0.0360218	0.025574	0.0520683	0.0299726	1	8.07935e-05
GO:0097503	sialylation	0.0197831	0.015508	0.0227067	0.022457	0.0369111	0.018137	0.0520683	0.0299726	1	0.000106765
GO:0000086	G2/M transition of mitotic cell cycle	0.0221661	0.0217063	0.0227067	0.022457	0.0606009	0.0306627	0.0520683	0.0299726	1	0.00011654
GO:1905168	positive regulation of double-strand break repair via homologous recombination	0.0208549	0.0185094	0.0227067	0.022457	0.0816527	0.0306828	0.0520683	0.0299726	1	0.000136838
GO:0090305	nucleic acid phosphodiester bond hydrolysis	0.0243615	0.0216752	0.0227067	0.022457	0.0596632	0.0291172	0.0520683	0.0299726	1	0.000163755
GO:0035459	vesicle cargo loading	0.0256566	0.0253199	0.0227067	0.022457	0.0814683	0.0213204	0.0520683	0.0299726	1	0.000165586
GO:0019752	carboxylic acid metabolic process	0.0176426	0.0192232	0.0227067	0.022457	0.0682604	0.0220211	0.0520683	0.0299726	1	0.000171736
GO:0007276	gamete generation	0.0204752	0.0155303	0.0227067	0.022457	0.0689758	0.0258486	0.0520683	0.0299726	1	0.000188406
GO:0030242	autophagy of peroxisome	0.0148794	0.0143386	0.0227067	0.022457	0.0834263	0.0178898	0.0520683	0.0299726	1	0.000190422
GO:1904851	positive regulation of establishment of protein localization to telomere	0.0201526	0.0111535	0.0227067	0.022457	0.0853291	0.029853	0.0520683	0.0299726	1	0.000190741
GO:0006364	rRNA processing	0.0180182	0.0183015	0.0227067	0.022457	0.059556	0.0354705	0.0520683	0.0299726	0.0123134	0.000196141
GO:0006378	mRNA polyadenylation	0.0210479	0.0195334	0.0227067	0.022457	0.0737691	0.0257478	0.0520683	0.0299726	1	0.000212
GO:0034644	cellular response to UV	0.0207839	0.0270658	0.0227067	0.022457	0.0659903	0.037611	0.0520683	0.0299726	1	0.000219547
GO:0035458	cellular response to interferon-beta	0.031462	0.0199333	0.0227067	0.022457	0.0750259	0.070172	0.0520683	0.0299726	1	0.000222492
GO:0007399	nervous system development	0.0219381	0.0216266	0.0227067	0.022457	0.0561316	0.02737	0.0520683	0.0299726	1	0.000230229
GO:1903575	cornified envelope assembly	0.00900114	0.0160219	0.0227067	0.022457	0.0220377	0.0204633	0.0520683	0.0299726	1	0.000239257
GO:0090240	positive regulation of histone H4 acetylation	0.00633139	0.0113393	0.0227067	0.022457	0.0177137	0.0177648	0.0520683	0.0299726	1	0.000266281
GO:0010608	posttranscriptional regulation of gene expression	0.0278437	0.0301798	0.0227067	0.022457	0.0724438	0.0231983	0.0520683	0.0299726	1	0.000386419
GO:0048839	inner ear development	0.026295	0.0238586	0.0227067	0.022457	0.0693241	0.0292796	0.0520683	0.0299726	1	0.00039253
GO:0046599	regulation of centriole replication	0.0307619	0.0160356	0.0227067	0.022457	0.0883897	0.0268695	0.0520683	0.0299726	1	0.000446979
GO:0021819	layer formation in cerebral cortex	0.00941663	0.00645507	0.0227067	0.022457	0.0300414	0.0192203	0.0520683	0.0299726	0.0828249	0.000538249
GO:0042953	lipoprotein transport	0.0246151	0.0227475	0.0227067	0.022457	0.0841707	0.0408764	0.0520683	0.0299726	1	0.000543391
GO:0090307	mitotic spindle assembly	0.0214472	0.018172	0.0227067	0.022457	0.0682776	0.0255832	0.0520683	0.0299726	1	0.000556854
GO:0009312	oligosaccharide biosynthetic process	0.0201367	0.0143375	0.0227067	0.022457	0.0354165	0.0193046	0.0520683	0.0299726	1	0.000771059
GO:0016358	dendrite development	0.0250549	0.0158469	0.0227067	0.022457	0.0401748	0.0212049	0.0520683	0.0299726	1	0.000811452
GO:0030501	positive regulation of bone mineralization	0.0251193	0.0205101	0.0227067	0.022457	0.0676361	0.0260476	0.0520683	0.0299726	1	0.000835762
GO:0050769	positive regulation of neurogenesis	0.0314938	0.0276593	0.0227067	0.022457	0.0685377	0.0291385	0.0520683	0.0299726	0.850802	0.00089867
GO:0033151	V(D)J recombination	0.0199596	0.0167911	0.0227067	0.022457	0.0857546	0.0267099	0.0520683	0.0299726	1	0.000910143
GO:1904778	positive regulation of protein localization to cell cortex	0.0244157	0.0151753	0.0227067	0.022457	0.0777861	0.0273725	0.0520683	0.0299726	1	0.000922282
GO:1904322	cellular response to forskolin	0.0233177	0.0192807	0.0227067	0.022457	0.0802288	0.0347217	0.0520683	0.0299726	1	0.00093434
GO:0007141	male meiosis I	0.0227015	0.0206825	0.0227067	0.022457	0.0731125	0.0299517	0.0520683	0.0299726	1	0.00112486
GO:0000281	mitotic cytokinesis	0.0220268	0.0186503	0.0227067	0.022457	0.064332	0.0278234	0.0520683	0.0299726	1	0.00114456
GO:0046039	GTP metabolic process	0.0238782	0.0354392	0.0227067	0.022457	0.0804629	0.0277813	0.0520683	0.0299726	1	0.00118003
GO:0043330	response to exogenous dsRNA	0.035113	0.0333089	0.0227067	0.022457	0.0765434	0.0387461	0.0520683	0.0299726	1	0.00119991
GO:0043254	regulation of protein-containing complex assembly	0.0235381	0.0220756	0.0227067	0.022457	0.0762264	0.0440429	0.0520683	0.0299726	1	0.00121588
GO:0006275	regulation of DNA replication	0.0300437	0.0269135	0.0227067	0.022457	0.0722874	0.0337776	0.0520683	0.0299726	1	0.00124349
GO:0014033	neural crest cell differentiation	0.020692	0.0149208	0.0227067	0.022457	0.0853278	0.0164141	0.0520683	0.0299726	1	0.00243037
GO:0007018	microtubule-based movement	0.0222594	0.0224509	0.0227067	0.022457	0.0609162	0.0318699	0.0520683	0.0299726	1	0.00249296
GO:0051177	meiotic sister chromatid cohesion	0.0276047	0.0133097	0.0227067	0.022457	0.0837094	0.0217027	0.0520683	0.0299726	1	0.00257431
GO:0051028	mRNA transport	0.0228067	0.0204119	0.0227067	0.022457	0.0606253	0.0288415	0.0520683	0.0299726	1	0.00288034
GO:0010468	regulation of gene expression	0.0233405	0.0196865	0.0227067	0.022457	0.057401	0.0304801	0.0520683	0.0299726	1	0.00303481
GO:0061333	renal tubule morphogenesis	0.0209745	0.00952629	0.0227067	0.022457	0.0858817	0.00995996	0.0520683	0.0299726	1	0.00306098
GO:0018022	peptidyl-lysine methylation	0.0175345	0.0184659	0.0227067	0.022457	0.0761417	0.030134	0.0520683	0.0299726	1	0.00361702
GO:0095500	acetylcholine receptor signaling pathway	0.00841236	0.0137938	0.0227067	0.022457	0.0244539	0.0267774	0.0520683	0.0299726	1	0.00380521
GO:0060045	positive regulation of cardiac muscle cell proliferation	0.0247485	0.0272504	0.0227067	0.022457	0.0715755	0.0226192	0.0520683	0.0299726	1	0.00390299
GO:0016024	CDP-diacylglycerol biosynthetic process	0.0274076	0.0164539	0.0227067	0.022457	0.0354532	0.0210326	0.0520683	0.0299726	1	0.00472452
GO:0043687	post-translational protein modification	0.021384	0.0231227	0.0227067	0.022457	0.0572398	0.0278087	0.0520683	0.0299726	1	0.00479232
GO:0033146	regulation of intracellular estrogen receptor signaling pathway	0.0290336	0.0208095	0.0227067	0.022457	0.0764165	0.0334858	0.0520683	0.0299726	1	0.00540478
GO:0006108	malate metabolic process	0.0155776	0.0163755	0.0227067	0.022457	0.0825679	0.0290718	0.0520683	0.0299726	1	0.00635256
GO:0006412	translation	0.0213288	0.0198838	0.0227067	0.022457	0.0561699	0.0347647	0.0520683	0.0299726	1	0.00654686
GO:0042026	protein refolding	0.0133184	0.0135578	0.0227067	0.022457	0.0718	0.0197929	0.0520683	0.0299726	1	0.00721446
GO:0007601	visual perception	0.0213227	0.021138	0.0227067	0.022457	0.0587816	0.0317456	0.0520683	0.0299726	1	0.00751315
GO:0006388	tRNA splicing, via endonucleolytic cleavage and ligation	0.0137932	0.0120452	0.0227067	0.022457	0.0661883	0.0188882	0.0520683	0.0299726	0.273738	0.00864235

### Sheet: sT6_GO_BP_5and3
Code	Name	GO_u5_mean	GO_u5_SD	All_u5_mean	All_u5_SD	GO_u3_mean	GO_u3_SD	All_u3_mean	All_u3_SD	adj.pval_u5	adj.pval_u3
GO:0007156	homophilic cell adhesion via plasma membrane adhesion molecules	0.0284083	0.0243724	0.0227067	0.022457	0.0635821	0.0388798	0.0520683	0.0299726	0.000545158	3.86502e-12
GO:0007165	signal transduction	0.0244842	0.028078	0.0227067	0.022457	0.0543853	0.0308143	0.0520683	0.0299726	6.39113e-05	0.000133515
GO:0007186	G protein-coupled receptor signaling pathway	0.0284023	0.0322968	0.0227067	0.022457	0.0559487	0.0311506	0.0520683	0.0299726	9.02751e-32	1.16607e-06
GO:0010628	positive regulation of gene expression	0.0192057	0.019081	0.0227067	0.022457	0.0574389	0.0294843	0.0520683	0.0299726	0.0024846	3.12446e-05
GO:0033141	positive regulation of peptidyl-serine phosphorylation of STAT protein	0.0498953	0.0328984	0.0227067	0.022457	0.0832711	0.0341225	0.0520683	0.0299726	2.25377e-05	0.00208731

### Sheet: sT6_GO_CC_5'UTRonly
Code	Name	GO_u5_mean	GO_u5_SD	All_u5_mean	All_u5_SD	GO_u3_mean	GO_u3_SD	All_u3_mean	All_u3_SD	adj.pval_u5	adj.pval_u3
GO:0005794	Golgi apparatus	0.0197214	0.0199034	0.0227067	0.022457	0.0531018	0.0286211	0.0520683	0.0299726	0	1
GO:0005905	clathrin-coated pit	0.0102283	0.0145451	0.0227067	0.022457	0.0519878	0.0292958	0.0520683	0.0299726	0	1
GO:0016020	membrane	0.021081	0.0224168	0.0227067	0.022457	0.0520632	0.03128	0.0520683	0.0299726	0	1
GO:0031410	cytoplasmic vesicle	0.0177313	0.0204638	0.0227067	0.022457	0.0512105	0.0293827	0.0520683	0.0299726	0	1
GO:0070062	extracellular exosome	0.0195196	0.021008	0.0227067	0.022457	0.052991	0.029814	0.0520683	0.0299726	0	1
GO:0042765	GPI-anchor transamidase complex	0.0539823	0.0314536	0.0227067	0.022457	0.0342132	0.019053	0.0520683	0.0299726	8.33044e-21	0.0280042
GO:0048471	perinuclear region of cytoplasm	0.0184809	0.0211589	0.0227067	0.022457	0.0523352	0.0270753	0.0520683	0.0299726	1.35003e-12	1
GO:0009986	cell surface	0.0184752	0.0198931	0.0227067	0.022457	0.0548053	0.0277535	0.0520683	0.0299726	7.37961e-10	0.385032
GO:0000786	nucleosome	0.0330505	0.0287355	0.0227067	0.022457	0.0539392	0.0255935	0.0520683	0.0299726	1.07895e-08	1
GO:0016021	integral component of membrane	0.0216492	0.0233571	0.0227067	0.022457	0.051325	0.0313885	0.0520683	0.0299726	2.46231e-06	1
GO:0012505	endomembrane system	0.0170706	0.0160102	0.0227067	0.022457	0.0466942	0.0252706	0.0520683	0.0299726	4.99598e-06	0.0244524
GO:0000139	Golgi membrane	0.0196629	0.0191492	0.0227067	0.022457	0.0517928	0.0293896	0.0520683	0.0299726	5.22653e-06	1
GO:0043025	neuronal cell body	0.0176853	0.017535	0.0227067	0.022457	0.0530222	0.0276958	0.0520683	0.0299726	1.10736e-05	1
GO:0098794	postsynapse	0.0153057	0.0160362	0.0227067	0.022457	0.0558293	0.0297717	0.0520683	0.0299726	1.47838e-05	1
GO:0005911	cell-cell junction	0.016948	0.018058	0.0227067	0.022457	0.0574611	0.0393748	0.0520683	0.0299726	2.3241e-05	0.083775
GO:0030659	cytoplasmic vesicle membrane	0.0171259	0.0201918	0.0227067	0.022457	0.0508074	0.0292251	0.0520683	0.0299726	8.17883e-05	1
GO:0033588	elongator holoenzyme complex	0.0368539	0.0342732	0.0227067	0.022457	0.0632816	0.0279892	0.0520683	0.0299726	0.000106151	0.84623
GO:0098978	glutamatergic synapse	0.0171236	0.0210256	0.0227067	0.022457	0.0529459	0.0283028	0.0520683	0.0299726	0.000107939	1
GO:0070369	beta-catenin-TCF7L2 complex	0.0391266	0.0213006	0.0227067	0.022457	0.0638784	0.0171334	0.0520683	0.0299726	0.000179534	1
GO:0005769	early endosome	0.0183917	0.0169101	0.0227067	0.022457	0.0515781	0.0274809	0.0520683	0.0299726	0.000327685	1
GO:0042589	zymogen granule membrane	0.0465201	0.0512169	0.0227067	0.022457	0.0470671	0.0296214	0.0520683	0.0299726	0.000507948	1
GO:0031901	early endosome membrane	0.0177351	0.0174467	0.0227067	0.022457	0.0526123	0.0265947	0.0520683	0.0299726	0.000795622	1
GO:0030665	clathrin-coated vesicle membrane	0.00950436	0.013012	0.0227067	0.022457	0.0399596	0.0260337	0.0520683	0.0299726	0.00136588	0.719936
GO:0030132	clathrin coat of coated pit	0.00509656	0.0108686	0.0227067	0.022457	0.0483907	0.0260087	0.0520683	0.0299726	0.00140593	1
GO:0005902	microvillus	0.0140449	0.0142258	0.0227067	0.022457	0.0508469	0.0289629	0.0520683	0.0299726	0.00140779	1
GO:0043296	apical junction complex	0.00765012	0.00950934	0.0227067	0.022457	0.0482067	0.0216789	0.0520683	0.0299726	0.00162325	1
GO:0030130	clathrin coat of trans-Golgi network vesicle	0.00613135	0.00875144	0.0227067	0.022457	0.0360427	0.0226689	0.0520683	0.0299726	0.00174534	0.470812
GO:0043005	neuron projection	0.019451	0.0192449	0.0227067	0.022457	0.0515916	0.029291	0.0520683	0.0299726	0.00249497	1
GO:0030681	multimeric ribonuclease P complex	0.0050595	0.00930611	0.0227067	0.022457	0.0654325	0.0220003	0.0520683	0.0299726	0.00350922	1
GO:0035578	azurophil granule lumen	0.0151838	0.0164917	0.0227067	0.022457	0.0479242	0.0270172	0.0520683	0.0299726	0.00378038	1
GO:0030426	growth cone	0.0175504	0.0180168	0.0227067	0.022457	0.0541706	0.0282744	0.0520683	0.0299726	0.00547968	1
GO:0000346	transcription export complex	0.0370683	0.0212404	0.0227067	0.022457	0.0443507	0.0222557	0.0520683	0.0299726	0.00580265	1
GO:0001726	ruffle	0.0166895	0.0146993	0.0227067	0.022457	0.0502439	0.0271691	0.0520683	0.0299726	0.00588002	1

### Sheet: sT6_GO_CC_3'UTRonly
Code	Name	GO_u5_mean	GO_u5_SD	All_u5_mean	All_u5_SD	GO_u3_mean	GO_u3_SD	All_u3_mean	All_u3_SD	adj.pval_u5	adj.pval_u3
GO:0005654	nucleoplasm	0.0224504	0.0213317	0.0227067	0.022457	0.0568881	0.0299361	0.0520683	0.0299726	1	1.19486e-57
GO:0005730	nucleolus	0.0212513	0.0202911	0.0227067	0.022457	0.0574618	0.0321422	0.0520683	0.0299726	0.925788	6.573e-16
GO:0022626	cytosolic ribosome	0.0168394	0.0152163	0.0227067	0.022457	0.0701452	0.0443566	0.0520683	0.0299726	0.135556	4.59012e-15
GO:1990904	ribonucleoprotein complex	0.0219047	0.0213528	0.0227067	0.022457	0.0640182	0.0302984	0.0520683	0.0299726	1	1.36074e-13
GO:0005856	cytoskeleton	0.021561	0.0218666	0.0227067	0.022457	0.0558231	0.0297685	0.0520683	0.0299726	0.62658	2.49501e-13
GO:0016604	nuclear body	0.0227356	0.0224521	0.0227067	0.022457	0.0600231	0.0277325	0.0520683	0.0299726	1	2.76571e-13
GO:0032991	protein-containing complex	0.0205607	0.0220939	0.0227067	0.022457	0.0573692	0.0269364	0.0520683	0.0299726	0.0786793	4.35094e-10
GO:0022625	cytosolic large ribosomal subunit	0.0178785	0.016664	0.0227067	0.022457	0.0700693	0.0391879	0.0520683	0.0299726	1	8.18267e-10
GO:0005840	ribosome	0.0211143	0.0219741	0.0227067	0.022457	0.0596548	0.038434	0.0520683	0.0299726	1	1.99622e-09
GO:0015934	large ribosomal subunit	0.0223513	0.0216575	0.0227067	0.022457	0.0764941	0.0406909	0.0520683	0.0299726	1	4.24906e-07
GO:0016607	nuclear speck	0.0224951	0.0201449	0.0227067	0.022457	0.0569541	0.029089	0.0520683	0.0299726	1	3.47732e-06
GO:0071013	catalytic step 2 spliceosome	0.0226833	0.0189058	0.0227067	0.022457	0.0647508	0.025082	0.0520683	0.0299726	1	4.28098e-06
GO:0005868	cytoplasmic dynein complex	0.0203371	0.0182739	0.0227067	0.022457	0.0762598	0.0305162	0.0520683	0.0299726	1	4.53977e-06
GO:0097431	mitotic spindle pole	0.0239671	0.0173334	0.0227067	0.022457	0.0706619	0.0322948	0.0520683	0.0299726	1	4.60319e-06
GO:0035869	ciliary transition zone	0.0275696	0.0273406	0.0227067	0.022457	0.0722552	0.0313566	0.0520683	0.0299726	1	5.3426e-06
GO:1990589	ATF4-CREB1 transcription factor complex	0.0366388	0.0214932	0.0227067	0.022457	0.0848407	0.0192073	0.0520683	0.0299726	1	1.89108e-05
GO:0022627	cytosolic small ribosomal subunit	0.0191751	0.0162306	0.0227067	0.022457	0.0666005	0.0424003	0.0520683	0.0299726	1	2.29046e-05
GO:0000793	condensed chromosome	0.0268885	0.0201663	0.0227067	0.022457	0.0727278	0.0275214	0.0520683	0.0299726	1	3.44838e-05
GO:0036464	cytoplasmic ribonucleoprotein granule	0.0215595	0.0235711	0.0227067	0.022457	0.0621385	0.0279254	0.0520683	0.0299726	1	8.06841e-05
GO:0030127	COPII vesicle coat	0.0215781	0.0201249	0.0227067	0.022457	0.0736137	0.026809	0.0520683	0.0299726	1	0.000218235
GO:0000178	exosome (RNase complex)	0.015082	0.0186203	0.0227067	0.022457	0.0751804	0.0413471	0.0520683	0.0299726	1	0.00032951
GO:1902711	GABA-A receptor complex	0.0323129	0.0278212	0.0227067	0.022457	0.0735362	0.022643	0.0520683	0.0299726	1	0.000533113
GO:0031931	TORC1 complex	0.0191295	0.0100131	0.0227067	0.022457	0.0261622	0.0157892	0.0520683	0.0299726	1	0.00113832
GO:0005759	mitochondrial matrix	0.0220858	0.0226256	0.0227067	0.022457	0.0568205	0.0288082	0.0520683	0.0299726	1	0.00120937
GO:0000228	nuclear chromosome	0.0211172	0.0220285	0.0227067	0.022457	0.0644102	0.0325508	0.0520683	0.0299726	1	0.00159069
GO:1990454	L-type voltage-gated calcium channel complex	0.0157134	0.0140063	0.0227067	0.022457	0.0336078	0.0211698	0.0520683	0.0299726	1	0.00208272
GO:0031092	platelet alpha granule membrane	0.0236987	0.0219282	0.0227067	0.022457	0.0708308	0.0401351	0.0520683	0.0299726	1	0.00216526
GO:0016586	RSC-type complex	0.00588737	0.00901212	0.0227067	0.022457	0.093479	0.0301972	0.0520683	0.0299726	1	0.00350777
GO:0005930	axoneme	0.0239993	0.0220492	0.0227067	0.022457	0.0610863	0.034549	0.0520683	0.0299726	1	0.0036252
GO:0035580	specific granule lumen	0.0213733	0.0171751	0.0227067	0.022457	0.0419556	0.0253641	0.0520683	0.0299726	1	0.00463395
GO:0017119	Golgi transport complex	0.0223489	0.0211884	0.0227067	0.022457	0.0724032	0.0380169	0.0520683	0.0299726	1	0.00520972
GO:0032391	photoreceptor connecting cilium	0.0230846	0.0205056	0.0227067	0.022457	0.0669071	0.0337501	0.0520683	0.0299726	1	0.0083209

### Sheet: sT6_GO_CC_5and3
Code	Name	GO_u5_mean	GO_u5_SD	All_u5_mean	All_u5_SD	GO_u3_mean	GO_u3_SD	All_u3_mean	All_u3_SD	adj.pval_u5	adj.pval_u3
GO:0005737	cytoplasm	0.0217142	0.0225432	0.0227067	0.022457	0.0550537	0.0300121	0.0520683	0.0299726	1.11136e-05	9.7011e-34
GO:0005829	cytosol	0.020865	0.0206911	0.0227067	0.022457	0.0557557	0.0304789	0.0520683	0.0299726	0	1.49674e-41
GO:0005874	microtubule	0.0198505	0.0188441	0.0227067	0.022457	0.0568173	0.0292454	0.0520683	0.0299726	0.00889742	4.40646e-05
GO:0035579	specific granule membrane	0.0149399	0.0195243	0.0227067	0.022457	0.0411774	0.0305116	0.0520683	0.0299726	6.2945e-07	3.41011e-08
GO:0042995	cell projection	0.0206222	0.0203784	0.0227067	0.022457	0.0545021	0.0309477	0.0520683	0.0299726	0.000132866	0.00354326
GO:0043231	intracellular membrane-bounded organelle	0.0206664	0.0200085	0.0227067	0.022457	0.0549885	0.0292405	0.0520683	0.0299726	0.000808086	0.000274991
GO:0070821	tertiary granule membrane	0.0149294	0.020221	0.0227067	0.022457	0.0383233	0.0281879	0.0520683	0.0299726	1.28323e-05	1.40066e-11
GO:0101003	ficolin-1-rich granule membrane	0.0128355	0.0182818	0.0227067	0.022457	0.0383572	0.0295677	0.0520683	0.0299726	2.69774e-07	1.16437e-08

### Sheet: sT6_GO_MF_5'UTRonly
Code	Name	GO_u5_mean	GO_u5_SD	All_u5_mean	All_u5_SD	GO_u3_mean	GO_u3_SD	All_u3_mean	All_u3_SD	adj.pval_u5	adj.pval_u3
GO:0051378	serotonin binding	0.0731537	0.190953	0.0227067	0.022457	0.0553611	0.0275355	0.0520683	0.0299726	9.37392e-28	1
GO:0004993	G protein-coupled serotonin receptor activity	0.0544054	0.14141	0.0227067	0.022457	0.0536981	0.0248626	0.0520683	0.0299726	6.89337e-20	1
GO:0038187	pattern recognition receptor activity	0.0511502	0.038382	0.0227067	0.022457	0.0576924	0.0273652	0.0520683	0.0299726	2.1306e-10	1
GO:0003823	antigen binding	0.0113059	0.0147536	0.0227067	0.022457	0.0410428	0.0192189	0.0520683	0.0299726	3.42042e-10	0.524338
GO:0048019	receptor antagonist activity	0.0464622	0.0377147	0.0227067	0.022457	0.0546125	0.0302891	0.0520683	0.0299726	9.93152e-09	1
GO:0030594	neurotransmitter receptor activity	0.0344707	0.0841042	0.0227067	0.022457	0.0577809	0.026909	0.0520683	0.0299726	1.96389e-07	1
GO:0030021	extracellular matrix structural constituent conferring compression resistance	0.0433506	0.0341911	0.0227067	0.022457	0.065255	0.0364879	0.0520683	0.0299726	3.52366e-06	1
GO:0042803	protein homodimerization activity	0.0195168	0.0203191	0.0227067	0.022457	0.0551011	0.0300735	0.0520683	0.0299726	8.40839e-06	0.0453217
GO:0019799	tubulin N-acetyltransferase activity	0.00125525	0.00254742	0.0227067	0.022457	0.0524668	0.0144859	0.0520683	0.0299726	2.15181e-05	1
GO:0038023	signaling receptor activity	0.0180591	0.0198365	0.0227067	0.022457	0.0523952	0.0285052	0.0520683	0.0299726	9.09306e-05	1
GO:0004222	metalloendopeptidase activity	0.016178	0.0205012	0.0227067	0.022457	0.04886	0.0335271	0.0520683	0.0299726	0.000127295	1
GO:0019901	protein kinase binding	0.0192611	0.0193264	0.0227067	0.022457	0.0544565	0.0311636	0.0520683	0.0299726	0.000255008	1
GO:0004517	nitric-oxide synthase activity	0.0659981	0.0815439	0.0227067	0.022457	0.0401172	0.0112861	0.0520683	0.0299726	0.000461925	1
GO:0005178	integrin binding	0.0166312	0.019189	0.0227067	0.022457	0.0547948	0.0295386	0.0520683	0.0299726	0.000650192	1
GO:0019899	enzyme binding	0.0191496	0.0187339	0.0227067	0.022457	0.0545141	0.0257616	0.0520683	0.0299726	0.00115774	1
GO:0019911	structural constituent of myelin sheath	0.00498955	0.0104911	0.0227067	0.022457	0.0470788	0.0241751	0.0520683	0.0299726	0.00155638	1
GO:0004865	protein serine/threonine phosphatase inhibitor activity	0.0348379	0.0173869	0.0227067	0.022457	0.0532545	0.017034	0.0520683	0.0299726	0.00183402	1
GO:0030170	pyridoxal phosphate binding	0.0151065	0.0147357	0.0227067	0.022457	0.0538312	0.0258754	0.0520683	0.0299726	0.00218008	1
GO:0004402	histone acetyltransferase activity	0.0316327	0.0179614	0.0227067	0.022457	0.0543952	0.0280649	0.0520683	0.0299726	0.00378787	1
GO:0005080	protein kinase C binding	0.0131835	0.0152664	0.0227067	0.022457	0.0576174	0.0332122	0.0520683	0.0299726	0.00505023	1
GO:0033204	ribonuclease P RNA binding	0.0050595	0.00930611	0.0227067	0.022457	0.0654325	0.0220003	0.0520683	0.0299726	0.00620116	1
GO:0032266	phosphatidylinositol-3-phosphate binding	0.0132701	0.0120797	0.0227067	0.022457	0.0485641	0.0290942	0.0520683	0.0299726	0.00676148	1
GO:0035004	phosphatidylinositol 3-kinase activity	0.0480757	0.0202129	0.0227067	0.022457	0.0765861	0.0198293	0.0520683	0.0299726	0.00838613	0.698592

### Sheet: sT6_GO_MF_3'UTRonly
Code	Name	GO_u5_mean	GO_u5_SD	All_u5_mean	All_u5_SD	GO_u3_mean	GO_u3_SD	All_u3_mean	All_u3_SD	adj.pval_u5	adj.pval_u3
GO:0046872	metal ion binding	0.0226393	0.0209576	0.0227067	0.022457	0.0553577	0.0291236	0.0520683	0.0299726	1	1.31184e-25
GO:0000978	RNA polymerase II cis-regulatory region sequence-specific DNA binding	0.0231181	0.0191327	0.0227067	0.022457	0.0568592	0.0274641	0.0520683	0.0299726	1	3.05943e-14
GO:0008409	5'-3' exonuclease activity	0.0298762	0.022455	0.0227067	0.022457	0.0808178	0.0261047	0.0520683	0.0299726	1	3.83069e-10
GO:0070679	inositol 1,4,5 trisphosphate binding	0.0178976	0.0149401	0.0227067	0.022457	0.0809491	0.0314185	0.0520683	0.0299726	1	1.39965e-07
GO:0003690	double-stranded DNA binding	0.022685	0.0202581	0.0227067	0.022457	0.06264	0.0321055	0.0520683	0.0299726	1	2.3288e-07
GO:0003735	structural constituent of ribosome	0.0210064	0.0219156	0.0227067	0.022457	0.0594602	0.0390303	0.0520683	0.0299726	1	2.36873e-07
GO:1990948	ubiquitin ligase inhibitor activity	0.00868453	0.0091992	0.0227067	0.022457	0.094799	0.0437776	0.0520683	0.0299726	1	2.49051e-07
GO:0003682	chromatin binding	0.0222838	0.0198299	0.0227067	0.022457	0.0580905	0.0273564	0.0520683	0.0299726	1	3.15911e-07
GO:0045504	dynein heavy chain binding	0.0216556	0.0185969	0.0227067	0.022457	0.083115	0.0355893	0.0520683	0.0299726	1	7.02325e-07
GO:0048027	mRNA 5'-UTR binding	0.0191517	0.0171771	0.0227067	0.022457	0.0747457	0.0447135	0.0520683	0.0299726	1	1.47877e-06
GO:0004176	ATP-dependent peptidase activity	0.00857127	0.0153422	0.0227067	0.022457	0.0270018	0.0194066	0.0520683	0.0299726	0.113983	1.54981e-06
GO:0032407	MutSalpha complex binding	0.0263596	0.0196153	0.0227067	0.022457	0.0851172	0.0276893	0.0520683	0.0299726	1	2.10341e-06
GO:0004518	nuclease activity	0.02423	0.0211745	0.0227067	0.022457	0.0601569	0.0284626	0.0520683	0.0299726	1	2.84341e-06
GO:0008017	microtubule binding	0.0210718	0.0199436	0.0227067	0.022457	0.0583651	0.0295455	0.0520683	0.0299726	1	5.28943e-06
GO:0003730	mRNA 3'-UTR binding	0.0233259	0.0190412	0.0227067	0.022457	0.0626303	0.031413	0.0520683	0.0299726	1	1.46725e-05
GO:0000287	magnesium ion binding	0.0203829	0.020301	0.0227067	0.022457	0.0584348	0.0311228	0.0520683	0.0299726	1	2.62633e-05
GO:0008373	sialyltransferase activity	0.0195799	0.0153471	0.0227067	0.022457	0.037369	0.0178343	0.0520683	0.0299726	1	4.43623e-05
GO:0045503	dynein light chain binding	0.020456	0.019452	0.0227067	0.022457	0.0830311	0.0386891	0.0520683	0.0299726	1	6.2483e-05
GO:0031821	G protein-coupled serotonin receptor binding	0.0227958	0.0113651	0.0227067	0.022457	0.0871684	0.0285013	0.0520683	0.0299726	1	0.000108609
GO:0042393	histone binding	0.0226734	0.020073	0.0227067	0.022457	0.0593384	0.0266543	0.0520683	0.0299726	1	0.000173083
GO:0003824	catalytic activity	0.0226099	0.0204099	0.0227067	0.022457	0.0559758	0.0284906	0.0520683	0.0299726	1	0.000206668
GO:0008118	N-acetyllactosaminide alpha-2,3-sialyltransferase activity	0.0178411	0.00969092	0.0227067	0.022457	0.0271046	0.00515341	0.0520683	0.0299726	1	0.000266842
GO:0004957	prostaglandin E receptor activity	0.00847318	0.00834356	0.0227067	0.022457	0.0880184	0.0205725	0.0520683	0.0299726	1	0.000486406
GO:0001614	purinergic nucleotide receptor activity	0.0109873	0.0129358	0.0227067	0.022457	0.025571	0.0104751	0.0520683	0.0299726	1	0.000513156
GO:0050682	AF-2 domain binding	0.0433617	0.0209926	0.0227067	0.022457	0.0859064	0.0619771	0.0520683	0.0299726	0.0525443	0.000605972
GO:0042826	histone deacetylase binding	0.0193153	0.0183538	0.0227067	0.022457	0.0610552	0.0280548	0.0520683	0.0299726	1	0.000698066
GO:0035325	Toll-like receptor binding	0.0274612	0.0212005	0.0227067	0.022457	0.0860971	0.0492854	0.0520683	0.0299726	1	0.001013
GO:0008331	high voltage-gated calcium channel activity	0.0140512	0.0139274	0.0227067	0.022457	0.0334066	0.0233224	0.0520683	0.0299726	1	0.00128096
GO:0005220	inositol 1,4,5-trisphosphate-sensitive calcium-release channel activity	0.012103	0.0053681	0.0227067	0.022457	0.0885254	0.0237624	0.0520683	0.0299726	1	0.00154091
GO:0008374	O-acyltransferase activity	0.0145098	0.0171935	0.0227067	0.022457	0.0354864	0.026867	0.0520683	0.0299726	1	0.00163828
GO:0005324	long-chain fatty acid transporter activity	0.0265905	0.0179923	0.0227067	0.022457	0.0772496	0.0461831	0.0520683	0.0299726	1	0.00189277
GO:0034632	retinol transmembrane transporter activity	0.0171489	0.0205855	0.0227067	0.022457	0.0229277	0.0156828	0.0520683	0.0299726	1	0.00257126
GO:0034987	immunoglobulin receptor binding	0.0170175	0.0171796	0.0227067	0.022457	0.0298939	0.0216211	0.0520683	0.0299726	1	0.00292665
GO:0005262	calcium channel activity	0.0170088	0.0179296	0.0227067	0.022457	0.0442509	0.0316905	0.0520683	0.0299726	0.0742436	0.0030455
GO:0005237	inhibitory extracellular ligand-gated ion channel activity	0.0332783	0.0203539	0.0227067	0.022457	0.0798518	0.0202289	0.0520683	0.0299726	1	0.003079
GO:0003777	microtubule motor activity	0.0219013	0.0212601	0.0227067	0.022457	0.0622416	0.0318432	0.0520683	0.0299726	1	0.00333848
GO:0051082	unfolded protein binding	0.0229584	0.0193738	0.0227067	0.022457	0.0596169	0.0272109	0.0520683	0.0299726	1	0.00342987
GO:0046332	SMAD binding	0.0297396	0.0242741	0.0227067	0.022457	0.0636828	0.0257616	0.0520683	0.0299726	0.21014	0.00358128
GO:0033130	acetylcholine receptor binding	0.00970571	0.0107418	0.0227067	0.022457	0.0295215	0.0310311	0.0520683	0.0299726	1	0.00477922
GO:0005138	interleukin-6 receptor binding	0.0329142	0.0281787	0.0227067	0.022457	0.083628	0.0320052	0.0520683	0.0299726	1	0.00599035
GO:0005525	GTP binding	0.0210711	0.0201158	0.0227067	0.022457	0.055768	0.0336508	0.0520683	0.0299726	1	0.00631531
GO:0017080	sodium channel regulator activity	0.0236014	0.0275635	0.0227067	0.022457	0.0393909	0.024249	0.0520683	0.0299726	1	0.00709946
GO:0016251	RNA polymerase II general transcription initiation factor activity	0.0242917	0.0199181	0.0227067	0.022457	0.0667694	0.0254767	0.0520683	0.0299726	1	0.00941261

### Sheet: sT6_GO_MF_5and3
Code	Name	GO_u5_mean	GO_u5_SD	All_u5_mean	All_u5_SD	GO_u3_mean	GO_u3_SD	All_u3_mean	All_u3_SD	adj.pval_u5	adj.pval_u3
GO:0005126	cytokine receptor binding	0.0388525	0.0346505	0.0227067	0.022457	0.0781554	0.0412494	0.0520683	0.0299726	0.00252294	4.90329e-06
GO:0005132	type I interferon receptor binding	0.0597057	0.0321077	0.0227067	0.022457	0.0902296	0.0325532	0.0520683	0.0299726	1.50272e-08	0.000206214
GO:0008270	zinc ion binding	0.0251893	0.0224737	0.0227067	0.022457	0.054829	0.0299419	0.0520683	0.0299726	4.04513e-06	0.00188719
GO:0035091	phosphatidylinositol binding	0.0168895	0.0183617	0.0227067	0.022457	0.0614277	0.0330531	0.0520683	0.0299726	0.00174568	1.59167e-05
GO:0036094	small molecule binding	0.00448147	0.00772588	0.0227067	0.022457	0.0236763	0.0248426	0.0520683	0.0299726	7.03022e-05	1.82931e-08
