## Supplemental Table S8 for "Multiplexed Assays of Human Disease-relevant Mutations Reveal UTR Dinucleotide Composition as a Major Determinant of RNA Stability"

### Sheet: self_reported_dz
	ALLERGIC_SELF	OSTEOPOROSIS_SELF	ARTHRITIS_SELF	GOUT_SELF	ASTHMA_SELF	EMPHYSEMA_OR_BRONCHITIS_SELF	VALVE_HEART_DIS_SELF	CORONARY_ARTERY_DIS_SELF	ARRHYTHMIA_SELF	HYPERLIPIDEMIA_SELF	HYPERTENSION_SELF	APOPLEXIA_SELF	DIABETES_SELF	PEPTIC_ULCER_SELF	GERD_SELF	IBS_SELF	LIVER_GALL_STONE_SELF	KIDNEY_STONE_SELF	RENAL_FAILURE_SELF	VERTIGO_SELF	phsyco	neurol	other_cardi
rs1010167	0.806823	0.509546	0.828915	0.339766	0.191887	0.581647	0.504404	0.716009	0.723232	0.406699	0.243649	0.710671	0.310034	0.178071	0.344639	0.204187	0.537139	0.102077	0.279769	0.0495736	0.836683	0.393265	0.212435
rs3737787	0.518062	0.655857	0.62989	0.879897	0.8963	0.102483	0.608977	0.867304	0.181368	0.631673	0.938909	0.377209	0.0620642	0.363757	0.313324	0.741001	0.388424	0.493451	0.785186	0.807472	0.0488812	0.581145	0.0924184
rs12938	0.564654	0.450042	0.527813	0.472052	0.92145	0.647312	0.0369552	0.84908	0.705692	0.343675	0.554777	0.200564	0.117739	0.722032	0.0954625	0.723576	0.0654922	0.277504	0.576644	0.934241	0.256218	0.0793796	0.797465
rs7877	0.982668	0.313847	0.310598	0.93406	0.145145	0.725547	0.95728	0.031022	0.899254	0.258591	0.609414	0.303774	0.58185	0.656062	0.536878	0.62968	0.257157	0.815173	0.808892	0.0252554	0.892641	0.209758	0.222828
rs2292899	0.367482	0.972452	0.141086	0.875937	0.696025	0.965828	0.108022	0.977915	0.182802	0.628329	0.250307	0.754566	0.303659	0.282974	0.892397	0.768391	0.868669	0.532495	0.55626	0.190727	0.66782	0.953147	0.287183
rs2569190	0.289686	0.447268	0.979925	0.884216	0.479399	0.557615	0.362432	0.870692	0.277939	0.458899	0.214805	0.787401	0.928938	0.096199	0.761978	0.356394	0.757013	0.006122	0.909117	0.821406	0.0418286	0.0349363	0.78721
rs4532	0.96496	0.81277	0.116108	0.670715	0.922555	0.203829	0.686149	0.448519	0.262724	0.0169616	0.0584327	0.765741	0.651137	0.756845	0.10792	0.901447	0.0237293	0.00438622	0.218146	0.372392	0.901287	0.486421	0.902824
rs1810126	0.9587	0.675965	0.338254	0.639988	0.545782	0.389783	0.326083	0.995965	0.0662351	0.664812	0.802049	0.0851854	0.287562	0.0842431	0.902032	0.250811	0.59716	0.925916	0.613773	0.534255	0.954435	0.754435	0.174163
rs4353229	0.441768	0.748858	0.0641634	0.168702	0.398966	0.021928	0.3939	0.354958	0.757082	0.167321	0.790555	0.513966	0.268971	0.759593	0.305461	0.1946	0.73867	0.790469	0.501539	0.258261	0.47519	0.126301	0.91302
rs5128	0.159296	0.89927	0.773036	0.796472	0.943015	0.270363	0.653512	0.187016	0.253112	1.63304e-05	0.0924161	0.196685	0.746452	0.337053	0.276366	0.791703	0.511514	0.405792	0.586607	0.303427	0.854408	0.578448	0.012394
rs77869005	0.740086	0.208357	0.687882	0.22007	0.834816	0.254973	0.528763	0.799066	0.0975437	0.504071	0.444409	0.260545	0.400766	0.0493339	0.0483821	0.901594	0.480887	0.17865	0.87375	0.814158	0.823872	0.853361	0.264941
rs2277448	0.427079	0.425626	0.302328	0.611783	0.099297	0.981471	0.0745003	0.299127	0.53484	0.295523	0.110892	0.573007	0.527706	0.414646	0.360841	0.915524	0.904212	0.713284	0.0139276	0.674595	0.727707	0.349001	0.273068
rs2070591	0.290561	0.860534	0.572169	0.913364	0.195844	0.670482	0.81615	0.35417	0.623999	0.626055	0.176997	0.979924	0.693991	0.390775	0.131448	0.782183	0.737625	0.0819381	0.252641	0.11896	0.656125	0.0456065	0.730692
rs2074647	0.632124	0.440654	0.146115	0.726603	0.799862	0.827561	0.917072	0.919387	0.485789	0.446757	0.773003	0.36742	0.013718	0.804508	0.21688	0.493769	0.999228	0.449743	0.785273	0.00339428	0.279013	0.215475	0.827727
rs3803662	0.552986	0.559007	0.238159	0.631565	0.560983	0.186775	0.452724	0.724081	0.471204	0.0405362	0.866806	0.771064	0.312712	0.891401	0.888827	0.908933	0.896006	0.597977	0.304583	0.804915	0.87568	0.3209	0.538805
rs9299	0.19647	0.740236	0.0800521	0.716589	0.115512	0.761996	0.506771	0.493734	0.886892	0.386858	0.14873	0.427963	0.00872345	0.410771	0.773122	0.425599	0.450992	0.361677	0.0987361	0.0581283	0.332271	0.185084	0.0506977
rs4804611	0.927915	0.549969	0.185987	0.489824	0.27075	0.351787	0.055225	0.86134	0.293539	0.979362	0.247655	0.716849	0.205338	0.608957	0.488661	0.606573	0.75553	0.916826	0.275594	0.322397	0.160623	0.957726	0.886122
rs3212986	0.533682	0.0569736	0.907015	0.821126	0.524548	0.622248	0.544456	0.457147	0.943616	0.309989	0.544467	0.898159	0.426402	0.116946	0.614799	0.0242923	0.332561	0.95769	0.802643	0.121605	0.0949819	0.787411	0.432802
rs4819388	0.848399	0.0256269	0.171618	0.0704063	0.423113	0.613677	0.756111	0.990653	0.590848	0.0337844	0.494798	0.0242875	0.930627	0.191306	0.838587	0.90658	0.330244	0.810383	0.0770942	0.982028	0.201005	0.240109	0.160737
rs4823006	0.0978293	0.106739	0.621595	0.386326	0.424604	0.305803	0.51676	0.280248	0.0384178	0.93942	0.370807	0.650042	0.620256	0.853077	0.109926	0.93158	0.520597	0.318457	0.127952	0.638633	0.778951	0.925406	0.0775236

### Sheet: biochem
	RBC	WBC	HB	HCT	PLATELET	HBA1C	FASTING_GLUCOSE	T_CHO	TG	HDL_C	LDL_C	T_BILIRUBIN	ALBUMIN	SGOT	GAMMA_GT	BUN	CREATININE	URIC_ACID	BODY_FAT_RATE	DBP	SBP	microALB_grp	AFP_level	ALT_level
rs1010167	0.174704	0.00976162	0.410658	0.498882	0.677614	0.482718	0.177409	0.0078501	0.64796	0.657733	0.00717721	0.0337291	0.264527	0.0697175	0.840615	0.909304	0.0870372	0.313582	0.912684	0.00114328	0.24414	0.0835936	0.0561311	0.548362
rs3737787	0.242295	0.0816723	0.280396	0.209446	0.505532	0.00800862	0.402497	0.166957	0.0478947	0.0295003	0.398147	0.816032	0.787535	0.0918061	0.292121	0.884611	0.320352	0.360182	0.135445	0.297889	0.820418	0.416863	0.98596	0.75854
rs12938	0.213757	0.801627	0.148698	0.115671	0.665013	0.564522	0.11326	0.544714	0.226659	0.308255	0.836249	0.73771	0.592058	0.827936	0.0276745	0.339211	0.0187638	0.100094	0.472694	0.417158	0.130756	0.0216382	0.221316	0.205093
rs7877	0.478327	0.0212385	0.760387	0.571959	0.194876	0.292927	0.375092	0.122003	0.194107	0.374833	0.20723	0.800867	0.0603555	0.151839	0.0680394	0.946522	0.548739	0.152755	0.365987	0.86388	0.412651	0.195206	0.510542	0.119221
rs2292899	0.660345	0.45293	0.564361	0.96248	0.930223	0.456148	0.999323	0.318815	0.934919	0.765793	0.653543	0.202066	0.304171	0.301236	0.723796	0.658906	0.437107	0.792955	0.00480211	0.712054	0.38424	0.685178	0.464047	0.97074
rs2569190	0.589927	0.15729	0.55782	0.946785	0.0762799	0.471538	0.432286	0.180529	0.00789832	0.0184556	0.0310062	0.163661	0.312276	0.928017	0.955203	0.84923	0.482107	0.41554	0.00279069	0.158745	0.0459595	0.211439	0.762054	0.77638
rs4532	0.525329	0.219949	0.25252	0.688411	0.298631	0.978045	0.59021	0.332171	0.339715	0.954146	0.232406	0.486297	0.000954996	0.828644	0.926175	0.449898	0.76076	0.458723	0.648171	0.104305	0.635734	0.41223	0.266592	0.487412
rs1810126	0.143612	0.791558	0.981618	0.962971	0.312996	0.929838	0.363655	0.543098	0.545372	0.272974	0.437789	0.936143	0.383769	0.676183	0.782397	0.42661	0.349366	0.796918	0.268901	0.0688921	0.0183381	0.14944	0.517166	0.222363
rs4353229	0.916802	0.366513	0.728585	0.519081	0.176526	0.736845	0.795878	0.465261	0.184011	0.0346284	0.44813	0.189639	0.289621	0.846447	0.337326	0.0536924	0.688438	0.397714	0.362322	0.105008	0.949205	0.954454	0.201171	0.880115
rs5128	0.194282	0.180965	0.0875498	0.00193085	0.320981	0.820469	0.605374	6.36539e-13	1.46003e-75	0.038859	0.788923	0.440919	0.0209773	0.0968472	0.807786	0.507906	0.656564	0.290702	0.421076	0.492899	0.411567	0.0171034	0.163537	0.458154
rs77869005	0.759117	0.33366	0.454828	0.564514	0.609018	0.843302	0.914868	0.460635	0.624453	0.672956	0.668773	0.727282	0.857197	0.573037	0.22752	0.22561	0.0528662	0.799358	0.191507	0.0757095	0.853651	0.848232	0.657593	0.961826
rs2277448	0.369383	0.0944325	0.904619	0.874357	0.532755	0.291762	0.499188	0.35993	0.0838984	0.873059	0.414506	0.504833	0.437446	0.0982078	0.102694	0.761821	0.460929	0.739273	0.386309	0.0184873	0.0231681	0.935215	0.487586	0.519996
rs2070591	0.0212139	0.0892418	0.102253	0.103624	0.208448	0.00982663	0.0846586	0.361464	0.39958	0.68743	0.260346	0.747568	0.270428	0.91997	0.79632	0.936166	0.959828	0.575322	0.728198	0.960116	0.901767	0.789657	0.171717	0.887968
rs2074647	0.728306	0.707778	0.613567	0.790363	0.0584034	0.444947	0.020435	0.928789	0.133813	0.0101448	0.209492	0.846357	0.723127	0.0682673	0.36349	0.794217	0.855254	0.373382	0.924717	0.635467	0.113343	0.736238	0.809756	0.787739
rs3803662	0.0136003	0.499407	0.451115	0.0482294	0.180914	0.00610853	0.113357	0.538561	0.925672	0.60452	0.693536	0.573729	0.789017	0.285665	0.669516	0.859382	0.0257442	0.117843	0.447383	0.192401	0.660408	0.41585	0.039206	0.227719
rs9299	0.324532	0.391996	0.583845	0.412502	0.100315	0.0337599	0.00228478	0.2654	0.581247	0.71278	0.225879	0.924085	0.790126	0.0387843	0.503537	0.00121997	0.0535597	0.798716	0.0155833	0.194084	0.168002	0.121816	0.670996	0.0582959
rs4804611	0.997526	0.491672	0.126705	0.270854	0.673364	0.967332	0.72947	0.721364	0.482598	0.314758	0.731234	0.551429	0.641342	0.470548	0.165556	0.709292	0.120735	0.559964	0.846991	0.523867	0.219403	0.816188	0.244887	0.642423
rs3212986	0.834975	0.888628	0.730343	0.229926	0.509409	0.267216	0.82255	0.797595	0.999162	0.576919	0.361103	0.77598	0.921086	0.413025	0.26843	0.128374	0.43999	0.89682	0.33739	0.35978	0.410742	0.614447	0.919325	0.0600603
rs4819388	0.878012	0.715329	0.899525	0.777299	0.118494	0.728783	0.881973	0.792878	0.604676	0.195205	0.441113	0.405342	0.667456	0.486206	0.530504	0.683047	0.396551	0.847859	0.0803165	0.993554	0.98636	0.873587	0.812099	0.189888
rs4823006	0.829565	0.736828	0.599805	0.840184	0.693321	0.856974	0.932327	0.957864	0.688151	0.767273	0.812396	0.930301	0.317722	0.178388	0.780455	0.445061	0.010174	0.023703	0.641174	0.0767432	0.273038	0.442538	0.00889165	0.488457
