## Supplemental Table S9 for "Multiplexed Assays of Human Disease-relevant Mutations Reveal UTR Dinucleotide Composition as a Major Determinant of RNA Stability"

### Sheet: 工作表1
RT primer
EGFP3-f_UMI_5Lib-RT	GGACGAGCTGTACAAGTAAANNNNNNNNNNGAACTTGTGGCCGTTTAC
CMV3-f_UMI_M13-rev	CGCTAGGGATCCTCTAGTCANNNNNNNNNNCAGGAAACAGCTATGAC
1st round PCR primer
EGFP3-f	CGCTAGGGATCCTCTAGTCA
CMV3-f	GGACGAGCTGTACAAGTAAA
2nd round PCR
For 5'Lib
Forward/P5_fractionsID_CMV3f	CAGATGTGTATAAGAGACAG0-3NNNNCGCTAGGGATCCTCTAGTCA
Reverse/P7_#N_EGFP3f	GTCTCGTGGGCTCGGAGATGTGTATAAGAGACAG0-3NGGACGAGCTGTACAAGTAAA
For 3'Lib
Forward/P5_fractionsID_EGFP3f:	CAGATGTGTATAAGAGACAG0-3NNNNGGACGAGCTGTACAAGTAAA
Reverse/P7_#N_CMV3f:	GTCTCGTGGGCTCGGAGATGTGTATAAGAGACAG0-3NCGCTAGGGATCCTCTAGTCA
